# Spatial omics representation and functional tissue module inference using graph Fourier transform

**DOI:** 10.1101/2022.12.10.519929

**Authors:** Yuzhou Chang, Jixin Liu, Anjun Ma, Sizun Jiang, Jordan Krull, Yao Yu Yeo, Yang Liu, Scott J. Rodig, Dan H. Barouch, Rong Fan, Dong Xu, Garry Nolan, Zihai Li, Bingqiang Liu, Qin Ma

## Abstract

Tissue module (TM) is a spatially organized tissue region and executes specialized biological functions, recurring and varying at different tissue sites. However, the computational identification of TMs poses challenges due to their convoluted biological functions, poorly-defined molecular features, and varying spatially organized patterns. Here, we present a hypothesis-free graph Fourier transform model, SpaGFT, to represent spatially organized features using the Fourier coefficients, leading to an accurate representation of spatially variable genes and proteins and the characterization of TM at a fast computational speed. We implemented sequencing-based and imaging-based spatial transcriptomics, spatial-CITE-seq, and spatial proteomics to identify spatially variable genes and proteins, define TM identities, and infer convoluted functions among TMs in mouse brains and human lymph nodes. We collected a human tonsil sample and performed CODEX to accurately demonstrate molecular and cellular variability within the secondary follicle structure. The superior accuracy, scalability, and interpretability of SpaGFT indicate that it is an effective representation of spatially-resolved omics data and an essential tool for bringing new insights into molecular tissue biology.
