## Supplementary material for "Spatial omics representation and functional tissue module inference using graph Fourier transform": Supp Table 1

### Sheet: Sheet1
Data ID in paper/ datasets	Usage	Technology	Species	Condition	Tissue	Number of spots	Number of genes	Number of total reads	Mean read per spot	SD read per spot	Mean gene per spot	SD gene per spot
Puck-200115-08_Slideseq-v2_MouseBrain	grid search for paramether optimization	Slideseq-v2	mouse	health	brain	53208	23264	32311360	607.265	842.944	420.926	491.491
Puck-191204-01_Slideseq-v2_MouseBrain	independent test in benchmarking	Slideseq-v2	mouse	health	brain	34199	22457	17324559	506.581	813.517	338.876	465.789
HE-coronal_Visium_MouseBrain	case study and grid search for paramether optimization	Visium	mouse	health	brain	2702	32285	85825294	31763.6	15873.6	5933.05	1503.52
Sagittal-Anterior-1_Visium_MouseBrain	case study independent test in benchmarking	Visium	mouse	health	brain	2695	32285	69271128	25703.6	11231.2	5881.56	1611.29
HE-FFPE_Visium_MouseBrain	independent test in benchmarking	Visium	mouse	health	brain	2264	19465	38438700	16978.2	6108.47	5821.48	951.416
IF-FFPE_Visium_MouseBrain	independent test in benchmarking	Visium	mouse	health	brain	2438	19465	39725874	16294.5	5610.94	5676.73	895.146
Sagittal-Anterior-2_Visium_MouseBrain	case study independent test in benchmarking	Visium	mouse	health	brain	2825	32285	58524746	20716.7	8912.33	5172.55	1407.55
Sagittal-Posterior-1_Visium_MouseBrain	case study independent test in benchmarking	Visium	mouse	health	brain	3355	32285	60547198	18046.9	11373.1	4723.16	1781.05
10xV1.3.0_Visium_MouseOlfactoryBulb	independent test in benchmarking	Visium	mouse	health	brain	1185	32285	20317272	17145.4	10204.1	4668.96	1810.5
IF1_Visium_MouseBrain	independent test in benchmarking	Visium	mouse	health	brain	2903	32285	39408247	13575	5580.34	4562.1	1082.8
Sagittal-Posterior-2_Visium_MouseBrain	case study independent test in benchmarking	Visium	mouse	health	brain	3289	32285	54295199	16508.1	10116.3	4542.28	1653.84
IF2_Visium_MouseBrain	independent test in benchmarking	Visium	mouse	health	brain	2807	32285	32876643	11712.4	4932.28	4182.83	1071.93
GSM5519054_Visium_MouseBrain	independent test in benchmarking	Visium	mouse	health	brain	2679	26124	32246643	12036.8	6183.14	3858.4	1201.82
2-3-AD_Visium_HumanBrain	independent test in benchmarking	Visium	human	AD	brain	4348	36601	47943623	11026.6	4403.31	3833.24	1110.87
2-8-AD_Visium_HumanBrain	independent test in benchmarking	Visium	human	AD	brain	3445	36601	30380093	8818.6	4276.07	3557.66	1245.67
T4857-AD_Visium_HumanBrain	independent test in benchmarking	Visium	human	AD	brain	4832	36601	41180024	8522.36	4789.88	3323.58	1493.99
2-5_Visium_HumanBrain	independent test in benchmarking	Visium	human	health	brain	4701	36601	43210081	9191.68	8769.75	3278.67	2419.07
18-64_Visium_HumanBrain	independent test in benchmarking	Visium	human	health	brain	4225	36601	33779132	7995.06	3524.43	3245.06	1181.45
1-1_Visium_HumanBrain	independent test in benchmarking	Visium	human	health	brain	3742	36601	27263774	7285.88	4036.76	2735.75	1081.51
151674_Visium_HumanBrain	independent test in benchmarking	Visium	human	health	brain	3673	33538	21699243	5907.77	2848.43	2696.58	895.461
151673_Visium_HumanBrain	grid search for paramether optimization	Visium	human	health	brain	3639	33538	16701265	4589.52	2356.54	2204.32	822.698
151676_Visium_HumanBrain	independent test in benchmarking	Visium	human	health	brain	3460	33538	13391960	3870.51	1931.69	1936.58	718.783
151671_Visium_HumanBrain	independent test in benchmarking	Visium	human	health	brain	4110	33538	16042438	3903.27	1955.17	1858.46	735.191
151675_Visium_HumanBrain	independent test in benchmarking	Visium	human	health	brain	3592	33538	12923757	3597.93	1988.99	1807.49	749.749
151669_Visium_HumanBrain	independent test in benchmarking	Visium	human	health	brain	3661	33538	13823583	3775.9	1920.97	1800.36	711.327
151672_Visium_HumanBrain	independent test in benchmarking	Visium	human	health	brain	4015	33538	14590115	3633.9	1789.64	1758.32	686.33
151670_Visium_HumanBrain	independent test in benchmarking	Visium	human	health	brain	3498	33538	12007005	3432.53	1772.16	1675	684.032
151509_Visium_HumanBrain	independent test in benchmarking	Visium	human	health	brain	4789	33538	12243054	2556.49	1250.27	1434.01	567.313
151507_Visium_HumanBrain	independent test in benchmarking	Visium	human	health	brain	4226	33538	10955668	2592.44	1198.88	1410.17	535.74
151510_Visium_HumanBrain	independent test in benchmarking	Visium	human	health	brain	4634	33538	11356262	2450.64	1150.82	1368.56	521.159
151508_Visium_HumanBrain	independent test in benchmarking	Visium	human	health	brain	4384	33538	9325211	2127.1	1046.43	1191.36	479.65
10xV1.1.0_Visium_HumanLymphnode	case study	Visium	human	NA	lymphy	4035	36601	83676723	20737.7	7160.78	5877.85	1166.41
