## Supplementary material for "Spatial omics representation and functional tissue module inference using graph Fourier transform": Supp Table 5

### Sheet: Sheet1
Tool	Sample	Time(S)	Time:(log(S))	Mem (MB)
SpaGFT	151673	21.6258	1.33497	2085.45
SPARK	151673	21823.2	4.33892	47.4893
SPARK-X	151673	50.7602	1.70552	11.5501
MERINGUE	151673	10187.2	4.00805	135195
SpatialDE	151673	4333.38	3.63683	3639.3
SpaGCN	151673	1530.18	3.18474	3543.45
SpaGFT	HE-coronal	25.5756	1.40783	2014.89
SPARK	HE-coronal	21815.3	4.33876	62.8401
SPARK-X	HE-coronal	52.3558	1.71897	22.9851
MERINGUE	HE-coronal	11992.1	4.0789	95734.8
SpatialDE	HE-coronal	5705.42	3.75629	2949.63
SpaGCN	HE-coronal	1035.11	3.01499	3952.55
SpaGFT	Puck-200115-08	930.419	2.96868	24523.2
SPARK	Puck-200115-09	NA	NA	NA
SPARK-X	Puck-200115-10	56.5044	1.75208	31.7396
MERINGUE	Puck-200115-11	NA	NA	NA
SpatialDE	Puck-200115-12	NA	NA	NA
SpaGCN	Puck-200115-13	NA	NA	NA
