## Supplementary material for "Spatial omics representation and functional tissue module inference using graph Fourier transform": Supp Table 6

### Sheet: Jaccard_index
Data	Metrics	MERINGUE	SpaGCN	SPARK	SPARK-X	SpatialDE	SpaGFT
1-1_Visum_HumanBrain	Jaccard_index	NA	0.03	0.07	0.05	0.05	0.08
151507_Visum_HumanBrain	Jaccard_index	0.05	0.09	0.1	0.07	0.04	0.09
151508_Visum_HumanBrain	Jaccard_index	0.05	0.03	0.1	0.07	0.06	0.1
151509_Visum_HumanBrain	Jaccard_index	0.05	0.02	0.1	0.08	0.05	0.1
151510_Visum_HumanBrain	Jaccard_index	0.05	0.03	0.1	0.06	0.04	0.1
151669_Visum_HumanBrain	Jaccard_index	0.06	0.03	0.11	0.04	0.06	0.09
151670_Visum_HumanBrain	Jaccard_index	0.04	0.04	0.12	0.04	0.07	0.09
151671_Visum_HumanBrain	Jaccard_index	0.06	0.04	0.1	0.04	0.06	0.09
151672_Visum_HumanBrain	Jaccard_index	0.06	0.07	0.11	0.04	0.07	0.09
151674_Visum_HumanBrain	Jaccard_index	0.09	0.02	0.07	0.03	0.08	0.08
151675_Visum_HumanBrain	Jaccard_index	0.07	0.02	0.08	0.04	0.09	0.09
151676_Visum_HumanBrain	Jaccard_index	0.07	0.02	0.08	0.04	0.08	0.1
18-64_Visum_HumanBrain	Jaccard_index	NA	0.01	NA	0.03	0.06	0.06
2-3-AD_Visum_HumanBrain	Jaccard_index	NA	0.02	0.06	0.03	0.06	0.09
2-5_Visum_HumanBrain	Jaccard_index	NA	0.01	0.07	0.03	0.03	0.07
2-8-AD_Visum_HumanBrain	Jaccard_index	NA	0.01	0.08	0.03	0.08	0.08
GSM5519054_Visum_MouseBrain	Jaccard_index	0.12	0.04	0.06	0.06	0.07	0.15
HE-FFPE_Visum_MouseBrain	Jaccard_index	0.08	0.04	0.05	0.04	0.06	0.17
IF-FFPE_Visum_MouseBrain	Jaccard_index	0.09	0.04	0.06	0.05	0.07	0.14
IF1_Visum_MouseBrain	Jaccard_index	0.09	0.03	0.05	0.05	0.07	0.13
IF2_Visum_MouseBrain	Jaccard_index	0.11	0.03	0.06	0.05	0.08	0.16
T4857-AD_Visum_HumanBrain	Jaccard_index	NA	0.01	0.09	0.03	0.05	0.07
Puck-191204-01_Slideseq-v2_MouseBrain	Jaccard_index	NA	NA	NA	0.05	NA	0.14
10xV1.3.0_Visum_MouseOlfactoryBulb	Jaccard_index	0.1	0.03	0.08	0.03	0.08	0.07
Sagittal-Anterior-1_Visium_MouseBrain	Jaccard_index	0.08	0.03	0.04	0.04	0.05	0.13
Sagittal-Anterior-2_Visium_MouseBrain	Jaccard_index	0.08	0.03	0.04	0.04	0.05	0.14
Sagittal-Posterior-1_Visium_MouseBrain	Jaccard_index	0.09	0.03	0.04	0.03	0.04	0.1
Sagittal-Posterior-2_Visium_MouseBrain	Jaccard_index	0.09	0.02	0.04	0.03	0.04	0.12
1-1_Visum_HumanBrain	Tversky_index	NA	0.07	0.13	0.09	0.09	0.15
151507_Visum_HumanBrain	Tversky_index	0.1	0.16	0.18	0.13	0.07	0.17
151508_Visum_HumanBrain	Tversky_index	0.09	0.06	0.18	0.13	0.11	0.18
151509_Visum_HumanBrain	Tversky_index	0.09	0.04	0.18	0.14	0.1	0.18
151510_Visum_HumanBrain	Tversky_index	0.09	0.06	0.19	0.11	0.07	0.17
151669_Visum_HumanBrain	Tversky_index	0.12	0.06	0.2	0.07	0.11	0.17
151670_Visum_HumanBrain	Tversky_index	0.08	0.07	0.21	0.07	0.13	0.16
151671_Visum_HumanBrain	Tversky_index	0.11	0.07	0.19	0.07	0.11	0.17
151672_Visum_HumanBrain	Tversky_index	0.11	0.13	0.2	0.08	0.12	0.16
151674_Visum_HumanBrain	Tversky_index	0.16	0.04	0.13	0.07	0.15	0.15
151675_Visum_HumanBrain	Tversky_index	0.13	0.04	0.15	0.07	0.16	0.17
151676_Visum_HumanBrain	Tversky_index	0.14	0.03	0.14	0.07	0.15	0.18
18-64_Visum_HumanBrain	Tversky_index	NA	0.02	NA	0.07	0.12	0.12
2-3-AD_Visum_HumanBrain	Tversky_index	NA	0.05	0.11	0.06	0.11	0.16
2-5_Visum_HumanBrain	Tversky_index	NA	0.01	0.13	0.05	0.06	0.14
2-8-AD_Visum_HumanBrain	Tversky_index	NA	0.03	0.15	0.06	0.15	0.15
GSM5519054_Visum_MouseBrain	Tversky_index	0.21	0.07	0.12	0.11	0.13	0.26
HE-FFPE_Visum_MouseBrain	Tversky_index	0.15	0.07	0.1	0.08	0.12	0.3
IF-FFPE_Visum_MouseBrain	Tversky_index	0.16	0.07	0.11	0.1	0.12	0.24
IF1_Visum_MouseBrain	Tversky_index	0.17	0.05	0.1	0.1	0.13	0.24
IF2_Visum_MouseBrain	Tversky_index	0.19	0.05	0.11	0.1	0.15	0.28
T4857-AD_Visum_HumanBrain	Tversky_index	NA	0.03	0.17	0.06	0.1	0.14
Puck-191204-01_Slideseq-v2_MouseBrain	Tversky_index	NA	NA	NA	0.1	NA	0.25
10xV1.3.0_Visum_MouseOlfactoryBulb	Tversky_index	0.19	0.05	0.15	0.07	0.15	0.13
Sagittal-Anterior-1_Visium_MouseBrain	Tversky_index	0.14	0.05	0.08	0.07	0.09	0.22
Sagittal-Anterior-2_Visium_MouseBrain	Tversky_index	0.15	0.05	0.09	0.07	0.1	0.25
Sagittal-Posterior-1_Visium_MouseBrain	Tversky_index	0.17	0.07	0.08	0.06	0.07	0.19
Sagittal-Posterior-2_Visium_MouseBrain	Tversky_index	0.16	0.04	0.08	0.06	0.08	0.22
1-1_Visum_HumanBrain	Fisher_statistic	NA	3.72	9.81	7.99	5.7	10.09
151507_Visum_HumanBrain	Fisher_statistic	11.87	11.34	13.23	8.74	8.51	11.89
151508_Visum_HumanBrain	Fisher_statistic	12.87	2.59	13.1	9.09	10.99	13.95
151509_Visum_HumanBrain	Fisher_statistic	9.81	1.61	13.04	9.67	9.55	14.11
151510_Visum_HumanBrain	Fisher_statistic	11.58	2.7	14.26	7.41	8.38	13.07
151669_Visum_HumanBrain	Fisher_statistic	15.35	2.75	16.27	5.94	10.59	14.5
151670_Visum_HumanBrain	Fisher_statistic	11.19	3.67	16.67	5.34	11.72	11.59
151671_Visum_HumanBrain	Fisher_statistic	14.11	3.72	13.88	6.42	7.42	12.62
151672_Visum_HumanBrain	Fisher_statistic	16.14	7.63	15.24	6.5	8.92	12.86
151674_Visum_HumanBrain	Fisher_statistic	11.7	2.06	11.55	8.77	10.08	10.33
151675_Visum_HumanBrain	Fisher_statistic	11.43	1.78	10.76	8.6	10.69	11.59
151676_Visum_HumanBrain	Fisher_statistic	11.66	1.2	10.65	7.94	10.76	12.79
18-64_Visum_HumanBrain	Fisher_statistic	NA	0.63	NA	5.2	6.72	7.08
2-3-AD_Visum_HumanBrain	Fisher_statistic	NA	2.32	9.44	7.33	6.26	10.86
2-5_Visum_HumanBrain	Fisher_statistic	NA	0.32	11.71	9.92	6.28	8.82
2-8-AD_Visum_HumanBrain	Fisher_statistic	NA	0.98	12.02	8.01	10.08	10.21
GSM5519054_Visum_MouseBrain	Fisher_statistic	18.98	11.34	17.43	16.35	26.85	27.74
HE-FFPE_Visum_MouseBrain	Fisher_statistic	19.05	12.16	24.96	18.77	30.19	34.36
IF-FFPE_Visum_MouseBrain	Fisher_statistic	20.18	13.18	26.22	22.76	31.57	30.51
IF1_Visum_MouseBrain	Fisher_statistic	18.05	5.82	20.47	20.81	10.01	24.58
IF2_Visum_MouseBrain	Fisher_statistic	20.15	5.25	21.28	18.73	11.43	31.45
T4857-AD_Visum_HumanBrain	Fisher_statistic	NA	0.8	13.07	6.74	6.09	9.19
Puck-191204-01_Slideseq-v2_MouseBrain	Fisher_statistic	NA	NA	NA	15.29	NA	24.09
10xV1.3.0_Visum_MouseOlfactoryBulb	Fisher_statistic	14.01	5.25	16.08	5.92	11.99	8.06
Sagittal-Anterior-1_Visium_MouseBrain	Fisher_statistic	14.6	11.25	17.84	15.85	12.93	22.8
Sagittal-Anterior-2_Visium_MouseBrain	Fisher_statistic	14.79	9.15	17.8	17.66	10.14	24.21
Sagittal-Posterior-1_Visium_MouseBrain	Fisher_statistic	16.65	10.45	13.43	21.99	18.35	15.94
Sagittal-Posterior-2_Visium_MouseBrain	Fisher_statistic	16.54	2.1	13.1	18.48	17.72	19.28
1-1_Visum_HumanBrain	precision	NA	0.0355681	0.070407	0.0487611	0.0528351	0.097867
151507_Visum_HumanBrain	precision	0.145669	0.119958	0.120677	0.0734039	0.111607	0.117498
151508_Visum_HumanBrain	precision	0.157895	0.0335548	0.127523	0.0751465	0.135593	0.138767
151509_Visum_HumanBrain	precision	0.125	0.0217573	0.116689	0.0868152	0.119658	0.142684
151510_Visum_HumanBrain	precision	0.144186	0.0326362	0.130579	0.0651833	0.110132	0.135329
151669_Visum_HumanBrain	precision	0.179724	0.0336821	0.143482	0.0383953	0.129944	0.156827
151670_Visum_HumanBrain	precision	0.141304	0.0377834	0.148321	0.0387711	0.139535	0.121693
151671_Visum_HumanBrain	precision	0.167364	0.0409815	0.126984	0.0377164	0.0907912	0.136364
151672_Visum_HumanBrain	precision	0.188889	0.0793563	0.13879	0.0438271	0.107256	0.14311
151674_Visum_HumanBrain	precision	0.127632	0.0222883	0.0754144	0.0345296	0.0964649	0.0886809
151675_Visum_HumanBrain	precision	0.13449	0.0224477	0.086611	0.0365014	0.10756	0.116918
151676_Visum_HumanBrain	precision	0.135983	0.0177749	0.0853044	0.0373181	0.118501	0.125
18-64_Visum_HumanBrain	precision	NA	0.0112004	NA	0.0355248	0.0744102	0.0791269
2-3-AD_Visum_HumanBrain	precision	NA	0.0235377	0.060709	0.0326106	0.0677547	0.108764
2-5_Visum_HumanBrain	precision	NA	0.00692681	0.0710088	0.0256957	0.0331238	0.0969432
2-8-AD_Visum_HumanBrain	precision	NA	0.0151015	0.0842491	0.0335529	0.092228	0.0996094
GSM5519054_Visum_MouseBrain	precision	0.134232	0.0355448	0.0620142	0.0563104	0.0690447	0.177395
HE-FFPE_Visum_MouseBrain	precision	0.0851995	0.0374574	0.0552524	0.0435991	0.0644133	0.204698
IF-FFPE_Visum_MouseBrain	precision	0.0924609	0.0367801	0.0572681	0.0517241	0.0666117	0.147044
IF1_Visum_MouseBrain	precision	0.100206	0.0265219	0.0527645	0.0545806	0.0718917	0.151371
IF2_Visum_MouseBrain	precision	0.115306	0.0276754	0.0585674	0.0511489	0.0858494	0.186846
T4857-AD_Visum_HumanBrain	precision	NA	0.0133942	0.105913	0.0301099	0.0568802	0.10545
Puck-191204-01_Slideseq-v2_MouseBrain	precision	NA	NA	NA	0.0527352	NA	0.168861
10xV1.3.0_Visum_MouseOlfactoryBulb	precision	0.122648	0.0280812	0.0868815	0.034751	0.0883876	0.0888031
Sagittal-Anterior-1_Visium_MouseBrain	precision	0.0795603	0.026905	0.0426759	0.0353231	0.0470973	0.139186
Sagittal-Anterior-2_Visium_MouseBrain	precision	0.0858496	0.0282011	0.0452041	0.0377153	0.055286	0.170616
Sagittal-Posterior-1_Visium_MouseBrain	precision	0.0963937	0.033842	0.0399274	0.0335278	0.0380752	0.117678
Sagittal-Posterior-2_Visium_MouseBrain	precision	0.092839	0.0227231	0.0411666	0.0327379	0.0409304	0.146848
1-1_Visum_HumanBrain	recall	NA	0.49345	0.558952	0.670306	0.447598	0.340611
151507_Visum_HumanBrain	recall	0.080786	0.246725	0.358079	0.469432	0.0545852	0.303493
151508_Visum_HumanBrain	recall	0.0655022	0.220524	0.303493	0.475983	0.0873362	0.275109
151509_Visum_HumanBrain	recall	0.0676856	0.283843	0.375546	0.408297	0.0917031	0.257642
151510_Visum_HumanBrain	recall	0.0676856	0.310044	0.344978	0.454148	0.0545852	0.246725
151669_Visum_HumanBrain	recall	0.0851528	0.28821	0.358079	0.681223	0.100437	0.18559
151670_Visum_HumanBrain	recall	0.0567686	0.425764	0.347162	0.631004	0.117904	0.251092
151671_Visum_HumanBrain	recall	0.0873362	0.353712	0.349345	0.718341	0.152838	0.209607
151672_Visum_HumanBrain	recall	0.0742358	0.312227	0.340611	0.644105	0.148472	0.176856
151674_Visum_HumanBrain	recall	0.21179	0.556769	0.59607	0.831878	0.351528	0.434498
151675_Visum_HumanBrain	recall	0.135371	0.386463	0.475983	0.810044	0.30131	0.28821
151676_Visum_HumanBrain	recall	0.141921	0.176856	0.480349	0.783843	0.213974	0.303493
18-64_Visum_HumanBrain	recall	NA	0.270742	NA	0.672489	0.268559	0.253275
2-3-AD_Visum_HumanBrain	recall	NA	0.580786	0.624454	0.81441	0.299127	0.303493
2-5_Visum_HumanBrain	recall	NA	0.196507	0.633188	0.921397	0.770742	0.242358
2-8-AD_Visum_HumanBrain	recall	NA	0.329694	0.552402	0.823144	0.388646	0.334061
GSM5519054_Visum_MouseBrain	recall	0.5	0.866812	0.80131	0.81441	0.853712	0.517467
HE-FFPE_Visum_MouseBrain	recall	0.722707	0.864629	0.884279	0.89083	0.882096	0.532751
IF-FFPE_Visum_MouseBrain	recall	0.709607	0.879913	0.884279	0.884279	0.882096	0.657205
IF1_Visum_MouseBrain	recall	0.637555	0.842795	0.866812	0.862445	0.556769	0.554585
IF2_Visum_MouseBrain	recall	0.613537	0.803493	0.851528	0.860262	0.515284	0.545852
T4857-AD_Visum_HumanBrain	recall	NA	0.39083	0.449782	0.825328	0.432314	0.194323
Puck-191204-01_Slideseq-v2_MouseBrain	recall	NA	NA	NA	0.818777	NA	0.475983
10xV1.3.0_Visum_MouseOlfactoryBulb	recall	0.384279	0.796943	0.659389	0.731441	0.521834	0.251092
Sagittal-Anterior-1_Visium_MouseBrain	recall	0.663755	0.923581	0.888646	0.908297	0.816594	0.567686
Sagittal-Anterior-2_Visium_MouseBrain	recall	0.633188	0.893013	0.877729	0.908297	0.696507	0.471616
Sagittal-Posterior-1_Visium_MouseBrain	recall	0.624454	0.866812	0.864629	0.941048	0.91048	0.491266
Sagittal-Posterior-2_Visium_MouseBrain	recall	0.639738	0.545852	0.853712	0.932314	0.895197	0.447598
1-1_Visum_HumanBrain	F1	NA	0.0663535	0.125061	0.0909091	0.0945136	0.152047
151507_Visum_HumanBrain	F1	0.103933	0.161429	0.180517	0.126956	0.0733138	0.169409
151508_Visum_HumanBrain	F1	0.0925926	0.0582468	0.179587	0.129801	0.106242	0.18448
151509_Visum_HumanBrain	F1	0.0878187	0.0404166	0.178054	0.143185	0.103832	0.183658
151510_Visum_HumanBrain	F1	0.0921248	0.0590559	0.189448	0.114004	0.0729927	0.174787
151669_Visum_HumanBrain	F1	0.115556	0.0603153	0.204872	0.0726934	0.1133	0.17
151670_Visum_HumanBrain	F1	0.0809969	0.0694074	0.207843	0.0730536	0.127811	0.163934
151671_Visum_HumanBrain	F1	0.114778	0.0734527	0.186263	0.0716698	0.113914	0.165232
151672_Visum_HumanBrain	F1	0.106583	0.126549	0.197219	0.0820698	0.124542	0.158203
151674_Visum_HumanBrain	F1	0.159278	0.0428607	0.133889	0.066307	0.151387	0.147298
151675_Visum_HumanBrain	F1	0.134929	0.0424308	0.146555	0.069855	0.15853	0.166352
151676_Visum_HumanBrain	F1	0.138889	0.0323031	0.14488	0.0712443	0.152529	0.17707
18-64_Visum_HumanBrain	F1	NA	0.021511	NA	0.0674847	0.116532	0.120582
2-3-AD_Visum_HumanBrain	F1	NA	0.0452419	0.11066	0.0627102	0.110484	0.160138
2-5_Visum_HumanBrain	F1	NA	0.0133819	0.127697	0.049997	0.0635178	0.13849
2-8-AD_Visum_HumanBrain	F1	NA	0.0288802	0.146201	0.0644775	0.149079	0.15346
GSM5519054_Visum_MouseBrain	F1	0.211645	0.0682893	0.115119	0.105337	0.127757	0.264214
HE-FFPE_Visum_MouseBrain	F1	0.152429	0.0718042	0.104006	0.0831296	0.120059	0.295758
IF-FFPE_Visum_MouseBrain	F1	0.163604	0.0706088	0.10757	0.0977317	0.123869	0.240319
IF1_Visum_MouseBrain	F1	0.173191	0.0514255	0.0994738	0.102664	0.127341	0.237828
IF2_Visum_MouseBrain	F1	0.194128	0.0535078	0.109597	0.0965568	0.147178	0.278396
T4857-AD_Visum_HumanBrain	F1	NA	0.0259007	0.171452	0.0581002	0.100533	0.136713
Puck-191204-01_Slideseq-v2_MouseBrain	F1	NA	NA	NA	0.0990884	NA	0.249285
10xV1.3.0_Visum_MouseOlfactoryBulb	F1	0.185948	0.0542509	0.153533	0.0663498	0.15117	0.131204
Sagittal-Anterior-1_Visium_MouseBrain	F1	0.142089	0.0522868	0.0814407	0.0680016	0.0890582	0.22356
Sagittal-Anterior-2_Visium_MouseBrain	F1	0.151199	0.0546755	0.0859801	0.0724234	0.102441	0.25058
Sagittal-Posterior-1_Visium_MouseBrain	F1	0.167007	0.0651407	0.07633	0.0647487	0.0730938	0.189873
Sagittal-Posterior-2_Visium_MouseBrain	F1	0.162147	0.04363	0.0785456	0.0632546	0.0782816	0.221143
1-1_Visum_HumanBrain	MoransI	0.3035	0.0025	0.10745	0.0755	0.1144	0.18805	0.223671
151507_Visum_HumanBrain	MoransI	0.19195	0.03405	0.0705	0.0424	0.18775	0.0647
151508_Visum_HumanBrain	MoransI	0.21425	-0.0002	0.07445	0.0411	0.17	0.0586
151509_Visum_HumanBrain	MoransI	0.22535	-0.0003	0.08105	0.0664	0.1872	0.1158
151510_Visum_HumanBrain	MoransI	0.1941	0.0004	0.07265	0.0397	0.182	0.0854
151669_Visum_HumanBrain	MoransI	0.3016	0.004	0.1149	0.0301	0.2633	0.11285
151670_Visum_HumanBrain	MoransI	0.3084	0.0011	0.1167	0.0311	0.2341	0.0988
151671_Visum_HumanBrain	MoransI	0.2711	0.0036	0.0989	0.0271	0.1721	0.09865
151672_Visum_HumanBrain	MoransI	0.24435	0.0164	0.08935	0.0277	0.16215	0.0929
151674_Visum_HumanBrain	MoransI	0.2646	-0.0003	0.08585	0.0353	0.163	0.12
151675_Visum_HumanBrain	MoransI	0.2785	-0.0004	0.0921	0.0306	0.1618	0.145
151676_Visum_HumanBrain	MoransI	0.24515	-0.0004	0.0834	0.0289	0.1828	0.13075
18-64_Visum_HumanBrain	MoransI	0.3309	-0.0003	NA	0.0493	0.1646	0.16475
2-3-AD_Visum_HumanBrain	MoransI	0.2436	-0.0003	0.0814	0.03875	0.15425	0.17575
2-5_Visum_HumanBrain	MoransI	0.7925	-0.0002	0.34625	0.1209	0.2142	0.5826
2-8-AD_Visum_HumanBrain	MoransI	0.3045	-0.0004	0.1279	0.0514	0.1991	0.21165
GSM5519054_Visum_MouseBrain	MoransI	0.25125	0.0215	0.1147	0.1113	0.1204	0.2354
HE-FFPE_Visum_MouseBrain	MoransI	0.2252	0.0297	0.1343	0.1142	0.1526	0.38095
IF-FFPE_Visum_MouseBrain	MoransI	0.1874	0.0273	0.1041	0.1027	0.1238	0.2554
IF1_Visum_MouseBrain	MoransI	0.23915	0.017	0.1141	0.1242	0.1889	0.2738
IF2_Visum_MouseBrain	MoransI	0.2508	0.0114	0.1153	0.1095	0.2129	0.2916
T4857-AD_Visum_HumanBrain	MoransI	0.4756	-0.0003	0.2034	0.0563	0.1769	0.32835
Puck-191204-01_Slideseq-v2_MouseBrain	MoransI	NA	NA	NA	0.0248	NA	0.0515
10xV1.3.0_Visum_MouseOlfactoryBulb	MoransI	0.4402	0.0115	0.25905	0.1495	0.33665	0.425
Sagittal-Anterior-1_Visium_MouseBrain	MoransI	0.3255	0.02335	0.1666	0.1415	0.1932	0.36595
Sagittal-Anterior-2_Visium_MouseBrain	MoransI	0.2914	0.0137	0.139	0.11885	0.1947	0.3511
Sagittal-Posterior-1_Visium_MouseBrain	MoransI	0.4175	0.0672	0.2072	0.1645	0.1925	0.4178
Sagittal-Posterior-2_Visium_MouseBrain	MoransI	0.3923	0.0078	0.1977	0.1474	0.1914	0.4397
1-1_Visum_HumanBrain	GearysC	0.3019	0.0182	0.10715	0.0753	0.1129	0.18595
151507_Visum_HumanBrain	GearysC	0.1913	0.0336	0.0678	0.0412	0.18605	0.063
151508_Visum_HumanBrain	GearysC	0.2127	0.0048	0.0726	0.0401	0.1697	0.05755
151509_Visum_HumanBrain	GearysC	0.22175	0.005	0.0783	0.0634	0.1837	0.1122
151510_Visum_HumanBrain	GearysC	0.193	0.0053	0.07175	0.0393	0.1791	0.0818
151669_Visum_HumanBrain	GearysC	0.3055	0.01	0.1175	0.0313	0.2658	0.116
151670_Visum_HumanBrain	GearysC	0.3115	0.0084	0.11555	0.0304	0.2316	0.0984
151671_Visum_HumanBrain	GearysC	0.2716	0.0121	0.09955	0.0283	0.1726	0.10025
151672_Visum_HumanBrain	GearysC	0.242	0.01745	0.0885	0.0288	0.16255	0.0919
151674_Visum_HumanBrain	GearysC	0.26235	0.0109	0.08385	0.0344	0.1608	0.1171
151675_Visum_HumanBrain	GearysC	0.276	0.0087	0.0895	0.0303	0.1571	0.1411
151676_Visum_HumanBrain	GearysC	0.2404	0.0036	0.0793	0.0277	0.1794	0.1285
18-64_Visum_HumanBrain	GearysC	0.32815	0.0041	NA	0.047	0.1634	0.16275
2-3-AD_Visum_HumanBrain	GearysC	0.241	0.0088	0.0785	0.0369	0.1515	0.17375
2-5_Visum_HumanBrain	GearysC	0.7866	0.0091	0.34175	0.1178	0.2102	0.5772
2-8-AD_Visum_HumanBrain	GearysC	0.3026	0.0063	0.127	0.0505	0.19855	0.20955
GSM5519054_Visum_MouseBrain	GearysC	0.25255	0.0432	0.1141	0.1126	0.123	0.2322
HE-FFPE_Visum_MouseBrain	GearysC	0.2223	0.0491	0.1336	0.1139	0.1507	0.37805
IF-FFPE_Visum_MouseBrain	GearysC	0.1832	0.0438	0.10255	0.10285	0.124	0.2491
IF1_Visum_MouseBrain	GearysC	0.23695	0.038	0.1107	0.1221	0.1871	0.2738
IF2_Visum_MouseBrain	GearysC	0.2496	0.0379	0.1133	0.1086	0.2111	0.28835
T4857-AD_Visum_HumanBrain	GearysC	0.47105	0.0062	0.202	0.0556	0.1752	0.32675
Puck-191204-01_Slideseq-v2_MouseBrain	GearysC	NA	NA	NA	0.0296	NA	0.0569
10xV1.3.0_Visum_MouseOlfactoryBulb	GearysC	0.4338	0.0258	0.2525	0.14405	0.33035	0.4194
Sagittal-Anterior-1_Visium_MouseBrain	GearysC	0.3197	0.0439	0.161	0.1373	0.1879	0.35915
Sagittal-Anterior-2_Visium_MouseBrain	GearysC	0.2854	0.0332	0.1343	0.115	0.18855	0.3437
Sagittal-Posterior-1_Visium_MouseBrain	GearysC	0.4108	0.0754	0.2028	0.1596	0.1881	0.4126
Sagittal-Posterior-2_Visium_MouseBrain	GearysC	0.3869	0.044	0.1926	0.1442	0.1876	0.43405
