## Supplementary material for "Spatial omics representation and functional tissue module inference using graph Fourier transform": Supp Table 7

### Sheet: Sheet1
Gene ID	SpaGFT	MERINGUE	SPARK	SPARK.X	SpatialDE	spaGCN	sum	Ground truth
Dgkz	1	1	1	1	1	1	6	yes
Nsmf	1	1	1	1	1	1	6	yes
Pde1a	1	1	1	1	1	1	6	yes
Tbr1	1	1	1	1	1	1	6	yes
1110008P14Rik	1	1	1	1	1	1	6	no
Chn1	1	1	1	1	1	1	6	no
Zbtb18	1	1	1	1	1	1	6	no
Atp2b4	1	1	1	1	0	1	5	yes
Ier5	1	1	1	1	0	1	5	yes
Lamp5	1	1	0	1	1	1	5	yes
Lrrc4c	1	1	1	1	0	1	5	yes
Lypd1	1	1	1	1	0	1	5	yes
Ptpn4	1	1	1	1	0	1	5	yes
Serpini1	1	1	0	1	1	1	5	yes
Snap25	1	1	0	1	1	1	5	yes
Gas5	1	1	1	1	1	0	5	no
Rapgef4	1	1	1	1	1	0	5	no
Cdk5r2	1	1	1	1	0	1	5	no
Chst1	1	1	1	0	1	1	5	no
Ctxn2	1	1	0	1	1	1	5	no
Dclk1	1	1	0	1	1	1	5	no
Dnm1	1	1	1	0	1	1	5	no
Kcnh7	1	1	1	1	0	1	5	no
Ngef	1	1	1	1	0	1	5	no
Nrsn2	1	1	0	1	1	1	5	no
Oip5os1	1	1	0	1	1	1	5	no
Plcb1	1	1	0	1	1	1	5	no
R3hdm1	1	1	1	1	0	1	5	no
Rgs16	1	1	1	0	1	1	5	no
Vxn	1	1	1	1	0	1	5	no
Pcp4l1	0	1	1	1	1	1	5	yes
Cd34	1	1	1	1	0	0	4	yes
Cldn11	1	1	0	1	1	0	4	yes
Dbi	1	1	1	1	0	0	4	yes
Fam163b	1	1	1	0	1	0	4	yes
Kcnj10	1	1	1	1	0	0	4	yes
Nnat	1	1	0	1	1	0	4	yes
Resp18	1	1	1	1	0	0	4	yes
Satb2	1	1	1	1	0	0	4	yes
Scg2	1	1	1	1	0	0	4	yes
Slc1a2	1	1	0	1	1	0	4	yes
Atp1a1	1	0	0	1	1	1	4	yes
Dkk3	1	0	0	1	1	1	4	yes
Hpcal4	1	0	0	1	1	1	4	yes
Ntng1	1	0	0	1	1	1	4	yes
Olfm1	1	1	0	1	0	1	4	yes
Pcsk2	1	1	0	0	1	1	4	yes
Shox2	1	1	0	1	0	1	4	yes
Slc30a3	1	0	0	1	1	1	4	yes
9130024F11Rik	1	1	1	1	0	0	4	no
Bcas1	1	1	0	1	1	0	4	no
Ecel1	1	1	1	1	0	0	4	no
Fhl2	1	1	1	1	0	0	4	no
Kcnh1	1	1	1	1	0	0	4	no
Kcnq5	1	1	1	1	0	0	4	no
Lhx2	1	1	1	1	0	0	4	no
Mal	1	1	0	1	1	0	4	no
Phlda3	1	1	1	1	0	0	4	no
Rpl22l1	1	1	0	1	1	0	4	no
Rpl35	1	1	1	1	0	0	4	no
Rpl37a	1	1	1	1	0	0	4	no
Rps3a1	1	1	0	1	1	0	4	no
Serpine2	1	1	1	1	0	0	4	no
Slc39a10	1	1	1	1	0	0	4	no
Tanc1	1	1	1	0	1	0	4	no
Trp53i11	1	1	1	0	1	0	4	no
Tyro3	1	1	0	1	1	0	4	no
2010300C02Rik	1	1	1	0	0	1	4	no
Camk2d	1	0	0	1	1	1	4	no
Camk2n1	1	0	0	1	1	1	4	no
Cbln4	1	1	0	0	1	1	4	no
Ctxn1	1	0	0	1	1	1	4	no
D430041D05Rik	1	1	0	1	0	1	4	no
Dlgap3	1	0	0	1	1	1	4	no
Fbxw7	1	1	0	1	0	1	4	no
Gria2	1	1	0	0	1	1	4	no
Itpka	1	1	0	1	0	1	4	no
Kcnb1	1	1	0	1	0	1	4	no
Lef1	1	0	0	1	1	1	4	no
Mical2	1	0	0	1	1	1	4	no
Negr1	1	0	0	1	1	1	4	no
Pkig	1	1	0	0	1	1	4	no
Ppp2r2c	1	0	0	1	1	1	4	no
Prkcb	1	0	0	1	1	1	4	no
Sirpa	1	1	0	0	1	1	4	no
Ermn	0	1	1	1	1	0	4	yes
Rgs4	0	1	1	0	1	1	4	yes
Abca2	0	1	1	1	1	0	4	no
Ass1	0	1	1	1	1	0	4	no
Mdk	0	1	1	1	1	0	4	no
Tmem63a	0	1	1	1	1	0	4	no
Astn1	0	1	1	0	1	1	4	no
C1qtnf4	0	1	1	0	1	1	4	no
Grin1	0	1	1	0	1	1	4	no
Kif5c	0	1	1	0	1	1	4	no
Madd	0	1	1	0	1	1	4	no
Mgst3	0	1	1	0	1	1	4	no
Nckap1	0	1	1	0	1	1	4	no
Rnf208	0	1	1	0	1	1	4	no
Scn2a	0	1	1	0	1	1	4	no
Stum	0	1	1	0	1	1	4	no
Stxbp1	0	1	1	0	1	1	4	no
Syt13	0	1	1	0	1	1	4	no
Nacc2	1	1	1	0	0	0	3	yes
Ndn	1	0	0	1	1	0	3	yes
Rasgrp1	1	1	0	0	1	0	3	yes
Slc17a6	1	0	0	1	1	0	3	yes
Adarb1	1	0	0	1	0	1	3	yes
Adcy1	1	0	0	1	0	1	3	yes
Agap2	1	0	0	1	0	1	3	yes
Arpp21	1	0	0	1	0	1	3	yes
Calb2	1	0	0	1	0	1	3	yes
Camk2a	1	0	0	1	0	1	3	yes
Camkk2	1	0	0	1	0	1	3	yes
Cbln1	1	0	0	1	0	1	3	yes
Ddn	1	0	0	1	0	1	3	yes
Gda	1	0	0	1	0	1	3	yes
Gprasp2	1	0	0	1	0	1	3	yes
Kalrn	1	0	0	1	0	1	3	yes
Lmo4	1	0	0	1	0	1	3	yes
Mef2c	1	0	0	1	0	1	3	yes
Mpped1	1	0	0	1	0	1	3	yes
Pdp1	1	0	0	1	0	1	3	yes
Plcb4	1	1	0	0	0	1	3	yes
Psd	1	0	0	1	0	1	3	yes
Ramp3	1	0	0	1	0	1	3	yes
Rora	1	0	0	1	0	1	3	yes
Satb1	1	0	0	1	0	1	3	yes
Stx1a	1	0	0	1	0	1	3	yes
Sv2b	1	0	0	1	0	1	3	yes
Tcf7l2	1	0	0	1	0	1	3	yes
Ttc9b	1	0	0	1	0	1	3	yes
Cacng3	1	0	0	1	1	0	3	no
Cd81	1	0	0	1	1	0	3	no
Gm11549	1	1	0	1	0	0	3	no
Gpr153	1	0	0	1	1	0	3	no
Gpr26	1	0	0	1	1	0	3	no
Lhx9	1	1	1	0	0	0	3	no
Nenf	1	1	1	0	0	0	3	no
Ovol2	1	1	0	1	0	0	3	no
Pak7	1	1	0	1	0	0	3	no
Pantr1	1	1	1	0	0	0	3	no
Rasl11b	1	0	0	1	1	0	3	no
Rpl11	1	0	0	1	1	0	3	no
Rpl31	1	1	1	0	0	0	3	no
Rps20	1	0	0	1	1	0	3	no
Rps21	1	1	0	1	0	0	3	no
Rps27	1	0	0	1	1	0	3	no
Strbp	1	1	1	0	0	0	3	no
Tmem198	1	1	1	0	0	0	3	no
Adgrb2	1	0	0	0	1	1	3	no
AI593442	1	0	0	1	0	1	3	no
Amotl1	1	0	0	1	0	1	3	no
Arf3	1	0	0	1	0	1	3	no
Arpp19	1	0	0	1	0	1	3	no
Atp2b2	1	0	0	1	0	1	3	no
Baiap2	1	0	0	1	0	1	3	no
Bsn	1	0	0	1	0	1	3	no
Cabp1	1	0	0	1	0	1	3	no
Ccl27a	1	0	0	0	1	1	3	no
Ccn3	1	0	0	1	0	1	3	no
Cd83	1	0	0	1	0	1	3	no
Cdkl5	1	0	0	0	1	1	3	no
Chrm1	1	0	0	1	0	1	3	no
Clstn1	1	0	0	1	0	1	3	no
Cnksr2	1	0	0	1	0	1	3	no
Cplx2	1	0	0	1	0	1	3	no
Dlgap1	1	0	0	1	0	1	3	no
Egr3	1	0	0	1	0	1	3	no
Ensa	1	0	0	0	1	1	3	no
Ephx4	1	0	0	1	0	1	3	no
Epop	1	0	0	1	0	1	3	no
Fbxl16	1	0	0	1	0	1	3	no
Foxg1	1	0	0	1	0	1	3	no
Gng13	1	0	0	1	0	1	3	no
Golga7b	1	0	0	1	0	1	3	no
Gpm6a	1	0	0	1	0	1	3	no
Ipcef1	1	0	0	1	0	1	3	no
Kcnh3	1	0	0	1	0	1	3	no
Kcnj4	1	0	0	1	0	1	3	no
Khdrbs3	1	0	0	1	0	1	3	no
Kifc2	1	0	0	1	0	1	3	no
Lingo1	1	0	0	1	0	1	3	no
Mapk1	1	0	0	1	0	1	3	no
Neurl1a	1	0	0	1	0	1	3	no
Nptxr	1	0	0	1	0	1	3	no
Nrgn	1	0	0	1	0	1	3	no
Patj	1	0	0	1	0	1	3	no
Pcbd1	1	0	0	1	0	1	3	no
Peg3	1	0	0	1	0	1	3	no
Pgm2l1	1	0	0	1	0	1	3	no
Phactr1	1	0	0	1	0	1	3	no
Phf24	1	0	0	1	0	1	3	no
Pip5k1c	1	0	0	1	0	1	3	no
Plppr4	1	0	0	0	1	1	3	no
Prkcd	1	0	0	1	0	1	3	no
Psd3	1	0	0	1	0	1	3	no
Rab37	1	0	0	1	0	1	3	no
Rap1gap2	1	0	0	1	0	1	3	no
Rasgef1a	1	0	0	1	0	1	3	no
Sipa1l1	1	0	0	1	0	1	3	no
Slc24a2	1	0	0	0	1	1	3	no
Sptbn2	1	0	0	1	0	1	3	no
Syn1	1	0	0	1	0	1	3	no
Synpo2	1	0	0	1	0	1	3	no
Syt1	1	0	0	1	0	1	3	no
Tmem132a	1	0	0	1	0	1	3	no
Tnnt1	1	0	0	1	0	1	3	no
Tspan7	1	0	0	1	0	1	3	no
Zfp365	1	0	0	1	0	1	3	no
Cacna1e	0	1	1	0	1	0	3	yes
Csrp1	0	1	1	1	0	0	3	yes
Dner	0	1	1	1	0	0	3	yes
Kcnk2	0	1	1	0	1	0	3	yes
Nr4a2	0	1	1	0	1	0	3	yes
Prox1	0	1	1	0	1	0	3	yes
Gad1	0	1	1	0	0	1	3	yes
Ptpn3	0	0	0	1	1	1	3	yes
1700047M11Rik	0	1	1	0	1	0	3	no
Ackr1	0	1	1	0	1	0	3	no
Acvr2a	0	1	1	0	1	0	3	no
Atp1a2	0	1	1	0	1	0	3	no
Blcap	0	1	0	1	1	0	3	no
C1ql3	0	1	1	0	1	0	3	no
Cacna1b	0	1	1	0	1	0	3	no
Cadm3	0	1	1	0	1	0	3	no
Camk1d	0	1	1	0	1	0	3	no
Camk1g	0	1	1	0	1	0	3	no
Car2	0	1	0	1	1	0	3	no
Cd82	0	1	1	0	1	0	3	no
Celf2	0	1	1	0	1	0	3	no
Cst3	0	1	0	1	1	0	3	no
Dbndd2	0	1	0	1	1	0	3	no
Degs1	0	1	1	0	1	0	3	no
Dzank1	0	1	0	1	1	0	3	no
Eef1b2	0	1	1	1	0	0	3	no
Etl4	0	1	1	0	1	0	3	no
Fam171b	0	1	1	0	1	0	3	no
Fnbp1	0	1	1	0	1	0	3	no
Garnl3	0	1	1	0	1	0	3	no
Gatm	0	1	0	1	1	0	3	no
Gpr158	0	1	1	0	1	0	3	no
Grb14	0	1	1	0	1	0	3	no
Gsn	0	1	1	0	1	0	3	no
H3f3a	0	1	1	0	1	0	3	no
Hsd11b1	0	1	1	0	1	0	3	no
Hspa5	0	1	1	0	1	0	3	no
Itpkb	0	1	1	0	1	0	3	no
Kcnj3	0	1	1	0	1	0	3	no
Kifap3	0	1	1	0	1	0	3	no
Lpgat1	0	1	1	0	1	0	3	no
Mapk8ip1	0	1	1	0	1	0	3	no
Marc2	0	1	1	0	1	0	3	no
Mark1	0	1	1	0	1	0	3	no
Mpc2	0	1	1	0	1	0	3	no
Ncs1	0	1	1	0	1	0	3	no
Npdc1	0	1	1	0	1	0	3	no
Pbx1	0	1	1	0	1	0	3	no
Pea15a	0	1	1	1	0	0	3	no
Pfdn2	0	1	1	1	0	0	3	no
Pip4k2a	0	1	1	0	1	0	3	no
Pkp4	0	1	1	0	1	0	3	no
Plxna2	0	1	1	0	1	0	3	no
Prr5l	0	1	1	0	1	0	3	no
Ralgds	0	1	1	0	1	0	3	no
Rcn1	0	1	0	1	1	0	3	no
Rgs7	0	1	1	0	1	0	3	no
Rpl12	0	1	1	0	1	0	3	no
Rxrg	0	1	1	1	0	0	3	no
Sccpdh	0	1	1	0	1	0	3	no
Selenoh	0	1	1	0	1	0	3	no
Sh3d19	0	1	0	1	1	0	3	no
Slc39a12	0	1	1	0	1	0	3	no
Slc4a10	0	1	1	0	1	0	3	no
Smyd2	0	1	1	0	1	0	3	no
Susd4	0	1	1	0	1	0	3	no
Tmem14a	0	1	1	0	1	0	3	no
Tnfaip6	0	1	1	0	1	0	3	no
Tox2	0	1	0	1	1	0	3	no
Tprn	0	1	1	0	1	0	3	no
Ube2e3	0	1	1	0	1	0	3	no
Zdbf2	0	1	1	1	0	0	3	no
Zeb2	0	1	1	0	1	0	3	no
Zfas1	0	1	0	1	1	0	3	no
Zfp804a	0	1	1	0	1	0	3	no
2900097C17Rik	0	1	0	0	1	1	3	no
Abhd12	0	1	0	0	1	1	3	no
Actr1b	0	1	1	0	0	1	3	no
Atp6v1h	0	1	1	0	0	1	3	no
Bok	0	1	1	0	0	1	3	no
Dpp10	0	1	1	0	0	1	3	no
Eef1a2	0	1	0	0	1	1	3	no
Emc4	0	1	0	0	1	1	3	no
Fam168b	0	1	1	0	0	1	3	no
Gad2	0	1	1	0	0	1	3	no
Gls	0	1	1	0	0	1	3	no
Gucy1b1	0	1	0	0	1	1	3	no
Ildr2	0	1	1	0	0	1	3	no
Inpp4a	0	1	1	0	0	1	3	no
Itm2c	0	1	1	0	0	1	3	no
Kcnq2	0	1	0	0	1	1	3	no
Lancl1	0	1	1	0	0	1	3	no
Ndrg3	0	1	0	0	1	1	3	no
Ogfrl1	0	1	1	0	0	1	3	no
Ola1	0	1	1	0	0	1	3	no
Pcdh10	0	1	0	0	1	1	3	no
Pfn2	0	1	0	0	1	1	3	no
Sh3glb2	0	1	1	0	0	1	3	no
Snhg11	0	1	0	0	1	1	3	no
Snph	0	1	0	0	1	1	3	no
Sphkap	0	1	1	0	0	1	3	no
Sptan1	0	1	1	0	0	1	3	no
Stk25	0	1	1	0	0	1	3	no
Tmx4	0	1	0	0	1	1	3	no
Tuba4a	0	1	1	0	0	1	3	no
Vstm2l	0	1	0	0	1	1	3	no
6330403K07Rik	1	0	0	1	0	0	2	yes
Agt	1	0	0	1	0	0	2	yes
Ahi1	1	0	0	1	0	0	2	yes
Arhgap36	1	0	0	1	0	0	2	yes
Cck	1	0	0	1	0	0	2	yes
Cited1	1	0	0	1	0	0	2	yes
Cnp	1	0	0	1	0	0	2	yes
Gaa	1	0	0	1	0	0	2	yes
Gabrd	1	0	0	0	1	0	2	yes
Gpx3	1	0	0	1	0	0	2	yes
Gria3	1	0	0	1	0	0	2	yes
Hap1	1	0	0	1	0	0	2	yes
Hpcal1	1	0	0	1	0	0	2	yes
Id2	1	0	0	1	0	0	2	yes
Igfbp6	1	0	0	1	0	0	2	yes
Itpr1	1	0	0	1	0	0	2	yes
Krt12	1	0	0	1	0	0	2	yes
Ly6h	1	0	0	1	0	0	2	yes
Mag	1	0	0	1	0	0	2	yes
Mbp	1	0	0	1	0	0	2	yes
Mfge8	1	0	0	1	0	0	2	yes
Mobp	1	0	0	1	0	0	2	yes
Nap1l5	1	0	0	1	0	0	2	yes
Ngb	1	0	0	1	0	0	2	yes
Nr2f2	1	0	0	1	0	0	2	yes
Plekhb1	1	0	0	1	0	0	2	yes
Plp1	1	0	0	1	0	0	2	yes
Rasgrf2	1	0	0	1	0	0	2	yes
Slc17a7	1	0	0	1	0	0	2	yes
Slc4a4	1	0	0	1	0	0	2	yes
Slc6a11	1	0	0	1	0	0	2	yes
Sparc	1	0	0	1	0	0	2	yes
Trf	1	0	0	1	0	0	2	yes
Zcchc12	1	0	0	1	0	0	2	yes
Crym	1	0	0	0	0	1	2	yes
Enc1	1	0	0	0	0	1	2	yes
Fam131a	1	0	0	0	0	1	2	yes
Grin2a	1	0	0	0	0	1	2	yes
Hlf	1	0	0	0	0	1	2	yes
Nptx1	1	0	0	0	0	1	2	yes
Plk2	1	0	0	0	0	1	2	yes
Ppp1r1a	1	0	0	0	0	1	2	yes
Ppp3ca	1	0	0	0	0	1	2	yes
Snca	1	0	0	0	0	1	2	yes
Zic1	1	0	0	0	0	1	2	yes
Zmat4	1	0	0	0	0	1	2	yes
2010204K13Rik	1	0	0	1	0	0	2	no
2310022B05Rik	1	0	0	1	0	0	2	no
A830009L08Rik	1	0	0	1	0	0	2	no
Ache	1	0	0	1	0	0	2	no
Akap5	1	0	0	1	0	0	2	no
Aldh1a1	1	0	0	1	0	0	2	no
Ankrd33b	1	0	0	1	0	0	2	no
Apoc1	1	0	0	1	0	0	2	no
Arhgap33	1	0	0	1	0	0	2	no
Asb4	1	0	0	1	0	0	2	no
Atp1b2	1	0	0	1	0	0	2	no
Atp6ap1l	1	0	0	1	0	0	2	no
AW551984	1	0	0	1	0	0	2	no
Baiap3	1	0	0	1	0	0	2	no
Bcl11a	1	0	0	1	0	0	2	no
Bex1	1	0	0	1	0	0	2	no
Calcr	1	0	0	1	0	0	2	no
Car11	1	0	0	0	1	0	2	no
Cckbr	1	0	0	0	1	0	2	no
Clmn	1	0	0	1	0	0	2	no
Cobl	1	0	0	1	0	0	2	no
Coro1a	1	0	0	1	0	0	2	no
Dact2	1	0	0	1	0	0	2	no
Dgkk	1	0	0	1	0	0	2	no
Dkkl1	1	0	0	1	0	0	2	no
Dlg2	1	0	0	1	0	0	2	no
Dlk1	1	0	0	1	0	0	2	no
Emx1	1	0	0	1	0	0	2	no
Enho	1	0	0	1	0	0	2	no
Epn1	1	0	0	1	0	0	2	no
Esyt3	1	0	0	1	0	0	2	no
Etnppl	1	0	0	1	0	0	2	no
Fam81a	1	0	0	1	0	0	2	no
Fau	1	0	0	1	0	0	2	no
Fndc5	1	0	0	0	1	0	2	no
Gabre	1	0	0	1	0	0	2	no
Gabrq	1	0	0	1	0	0	2	no
Gas7	1	0	0	1	0	0	2	no
Gbx2	1	1	0	0	0	0	2	no
Gpr101	1	0	0	1	0	0	2	no
H2-Q2	1	0	0	1	0	0	2	no
Homer1	1	0	0	1	0	0	2	no
Igsf1	1	0	0	1	0	0	2	no
Inka2	1	0	0	1	0	0	2	no
Irs4	1	0	0	1	0	0	2	no
Itih3	1	0	0	1	0	0	2	no
Kcnf1	1	0	0	1	0	0	2	no
Kcnv1	1	0	0	1	0	0	2	no
Lbhd2	1	0	0	1	0	0	2	no
Ldha	1	0	0	0	1	0	2	no
Lhfpl3	1	0	0	1	0	0	2	no
Lrig1	1	0	0	1	0	0	2	no
Lzts1	1	0	0	1	0	0	2	no
Lzts3	1	1	0	0	0	0	2	no
Magel2	1	0	0	1	0	0	2	no
Mat2b	1	0	0	1	0	0	2	no
Mgll	1	0	0	1	0	0	2	no
Minar2	1	0	0	1	0	0	2	no
Mlip	1	0	0	1	0	0	2	no
Ndrg2	1	0	0	1	0	0	2	no
Nkx2-1	1	0	0	1	0	0	2	no
Nlk	1	0	0	1	0	0	2	no
Nrxn2	1	0	0	1	0	0	2	no
Olig1	1	0	0	1	0	0	2	no
Osbpl1a	1	0	0	1	0	0	2	no
Otp	1	0	0	1	0	0	2	no
Pafah1b3	1	0	0	1	0	0	2	no
Peg10	1	0	0	1	0	0	2	no
Pgrmc1	1	0	0	1	0	0	2	no
Phyhip	1	0	0	1	0	0	2	no
Plekhg1	1	0	0	1	0	0	2	no
Plxnd1	1	0	0	1	0	0	2	no
Prkacb	1	0	0	0	1	0	2	no
R3hdm4	1	0	0	1	0	0	2	no
Rasal1	1	0	0	1	0	0	2	no
Rasgef1c	1	0	0	1	0	0	2	no
Rims3	1	0	0	0	1	0	2	no
Rnd2	1	0	0	1	0	0	2	no
Rpl10	1	0	0	1	0	0	2	no
Rpl13a	1	0	0	1	0	0	2	no
Rpl14	1	0	0	1	0	0	2	no
Rpl17	1	0	0	1	0	0	2	no
Rpl18	1	0	0	1	0	0	2	no
Rpl19	1	0	0	1	0	0	2	no
Rpl21	1	0	0	1	0	0	2	no
Rpl23	1	0	0	1	0	0	2	no
Rpl23a	1	0	0	1	0	0	2	no
Rpl24	1	0	0	1	0	0	2	no
Rpl26	1	0	0	1	0	0	2	no
Rpl27	1	0	0	1	0	0	2	no
Rpl27a	1	0	0	1	0	0	2	no
Rpl3	1	0	0	1	0	0	2	no
Rpl30	1	0	0	1	0	0	2	no
Rpl32	1	0	0	1	0	0	2	no
Rpl34	1	0	0	1	0	0	2	no
Rpl35a	1	0	0	1	0	0	2	no
Rpl36	1	0	0	1	0	0	2	no
Rpl36a	1	0	0	1	0	0	2	no
Rpl37	1	0	0	1	0	0	2	no
Rpl38	1	0	0	1	0	0	2	no
Rpl39	1	0	0	1	0	0	2	no
Rpl6	1	0	0	1	0	0	2	no
Rpl8	1	0	0	1	0	0	2	no
Rpl9	1	0	0	1	0	0	2	no
Rps10	1	0	0	1	0	0	2	no
Rps11	1	0	0	1	0	0	2	no
Rps12	1	0	0	1	0	0	2	no
Rps15a	1	0	0	1	0	0	2	no
Rps16	1	0	0	1	0	0	2	no
Rps19	1	0	0	1	0	0	2	no
Rps23	1	0	0	1	0	0	2	no
Rps24	1	0	0	1	0	0	2	no
Rps25	1	0	0	1	0	0	2	no
Rps26	1	0	0	1	0	0	2	no
Rps27a	1	0	0	1	0	0	2	no
Rps28	1	0	0	1	0	0	2	no
Rps29	1	0	0	1	0	0	2	no
Rps3	1	0	0	1	0	0	2	no
Rps5	1	0	0	1	0	0	2	no
Rps6	1	0	0	1	0	0	2	no
Rps8	1	0	0	1	0	0	2	no
Rps9	1	0	0	1	0	0	2	no
Rtn4r	1	0	0	1	0	0	2	no
Scd1	1	0	0	1	0	0	2	no
Scd2	1	0	0	1	0	0	2	no
Selenop	1	0	0	1	0	0	2	no
Sept11	1	0	0	1	0	0	2	no
Sept4	1	0	0	1	0	0	2	no
Sfrp5	1	0	0	1	0	0	2	no
Slc6a9	1	0	0	1	0	0	2	no
Slc8a2	1	0	0	1	0	0	2	no
Synpo	1	0	0	1	0	0	2	no
Sytl2	1	0	0	1	0	0	2	no
Sytl4	1	0	0	1	0	0	2	no
Tcap	1	0	0	1	0	0	2	no
Tcf4	1	0	0	1	0	0	2	no
Tiam2	1	0	0	1	0	0	2	no
Tmem121b	1	0	0	1	0	0	2	no
Tmem130	1	0	0	1	0	0	2	no
Tmem178	1	0	0	1	0	0	2	no
Tmem255a	1	0	0	1	0	0	2	no
Tmie	1	0	0	1	0	0	2	no
Tppp3	1	0	0	1	0	0	2	no
Vat1	1	0	0	1	0	0	2	no
Zfhx3	1	0	0	1	0	0	2	no
Zfp423	1	0	0	1	0	0	2	no
Alcam	1	0	0	0	0	1	2	no
Apbb1	1	0	0	0	0	1	2	no
Cacnb3	1	0	0	0	0	1	2	no
Calm1	1	0	0	0	0	1	2	no
Calm2	1	0	0	0	0	1	2	no
Camkv	1	0	0	0	0	1	2	no
Cdk17	1	0	0	0	0	1	2	no
Cit	1	0	0	0	0	1	2	no
Cox8a	1	0	0	0	0	1	2	no
Cx3cl1	1	0	0	0	0	1	2	no
Cyfip2	1	0	0	0	0	1	2	no
Dmtn	1	0	0	0	0	1	2	no
Gnb1	1	0	0	0	0	1	2	no
Grm1	1	0	0	0	0	1	2	no
Icam5	1	0	0	0	0	1	2	no
Mal2	1	0	0	0	0	1	2	no
Mmd	1	0	0	0	0	1	2	no
Myh7	1	0	0	0	0	1	2	no
Neurod2	1	0	0	0	0	1	2	no
Nrxn1	1	0	0	0	0	1	2	no
Pde2a	1	0	0	0	0	1	2	no
Pitpnc1	1	0	0	0	0	1	2	no
Pld3	1	0	0	0	0	1	2	no
Ppp1r9b	1	0	0	0	0	1	2	no
Ppp3r1	1	0	0	0	0	1	2	no
Prkce	1	0	0	0	0	1	2	no
Prkcg	1	0	0	0	0	1	2	no
Pten	1	0	0	0	0	1	2	no
Rab6b	1	0	0	0	0	1	2	no
Rapgefl1	1	0	0	0	0	1	2	no
Rbfox3	1	0	0	0	0	1	2	no
Rprml	1	0	0	0	0	1	2	no
Sowaha	1	0	0	0	0	1	2	no
Sprn	1	0	0	0	0	1	2	no
Strn4	1	0	0	0	0	1	2	no
Syt16	1	0	0	0	0	1	2	no
Syt5	1	0	0	0	0	1	2	no
Syt7	1	0	0	0	0	1	2	no
Vopp1	1	0	0	0	0	1	2	no
Wasf1	1	0	0	0	0	1	2	no
B3galt2	0	1	1	0	0	0	2	yes
Brinp3	0	1	1	0	0	0	2	yes
Cntn2	0	1	1	0	0	0	2	yes
Enah	0	1	1	0	0	0	2	yes
Epha4	0	1	1	0	0	0	2	yes
Gabrg1	0	0	0	1	1	0	2	yes
Glul	0	1	1	0	0	0	2	yes
Gpr37l1	0	1	1	0	0	0	2	yes
Igfbp5	0	1	1	0	0	0	2	yes
Klhdc8a	0	1	1	0	0	0	2	yes
Lxn	0	1	0	0	1	0	2	yes
Neurod1	0	1	1	0	0	0	2	yes
Pbx3	0	0	1	0	1	0	2	yes
Prdx6	0	1	1	0	0	0	2	yes
Ptgds	0	0	1	0	1	0	2	yes
Ptma	0	1	1	0	0	0	2	yes
Rgs8	0	1	1	0	0	0	2	yes
Rprm	0	1	1	0	0	0	2	yes
Sgpp2	0	1	1	0	0	0	2	yes
Syt2	0	1	1	0	0	0	2	yes
Tmeff2	0	1	1	0	0	0	2	yes
Tmem163	0	1	1	0	0	0	2	yes
Tspan2	0	0	0	1	1	0	2	yes
Vim	0	1	1	0	0	0	2	yes
Bhlhe22	0	1	0	0	0	1	2	yes
Chgb	0	1	0	0	0	1	2	yes
Chrna4	0	1	0	0	0	1	2	yes
Diras2	0	0	0	1	0	1	2	yes
Gap43	0	0	0	1	0	1	2	yes
Impact	0	0	0	1	0	1	2	yes
Kcnab1	0	1	0	0	0	1	2	yes
Nat8l	0	0	0	0	1	1	2	yes
Necab1	0	0	0	0	1	1	2	yes
Penk	0	0	0	0	1	1	2	yes
Scn1b	0	0	0	1	0	1	2	yes
Syt17	0	0	0	0	1	1	2	yes
1700019D03Rik	0	1	1	0	0	0	2	no
1700037H04Rik	0	1	0	0	1	0	2	no
4930402H24Rik	0	1	0	0	1	0	2	no
A830018L16Rik	0	1	1	0	0	0	2	no
Abi1	0	1	1	0	0	0	2	no
Abi2	0	1	1	0	0	0	2	no
Acsl3	0	1	1	0	0	0	2	no
Actr3	0	1	1	0	0	0	2	no
Adam23	0	1	1	0	0	0	2	no
Adamtsl2	0	1	1	0	0	0	2	no
Adgrb3	0	1	1	0	0	0	2	no
Adora1	0	1	1	0	0	0	2	no
Ajm1	0	1	1	0	0	0	2	no
Ankrd63	0	1	0	0	1	0	2	no
Ano3	0	1	0	0	1	0	2	no
Anxa5	0	1	0	0	1	0	2	no
Arhgap15	0	1	1	0	0	0	2	no
Arhgef4	0	1	1	0	0	0	2	no
Arpc2	0	1	1	0	0	0	2	no
Arpc5	0	1	1	0	0	0	2	no
Arpc5l	0	1	1	0	0	0	2	no
Atp1b1	0	1	1	0	0	0	2	no
Atp5c1	0	1	1	0	0	0	2	no
Atp5e	0	1	0	0	1	0	2	no
Atp5g3	0	1	1	0	0	0	2	no
Atp9a	0	1	0	0	1	0	2	no
B2m	0	1	0	0	1	0	2	no
Bend6	0	1	1	0	0	0	2	no
Brinp2	0	1	1	0	0	0	2	no
Btbd3	0	1	0	0	1	0	2	no
C130074G19Rik	0	1	1	0	0	0	2	no
Cacnb4	0	1	1	0	0	0	2	no
Cacybp	0	1	1	0	0	0	2	no
Ccdc3	0	1	1	0	0	0	2	no
Ccp110	0	0	0	1	1	0	2	no
Cd59a	0	1	0	0	1	0	2	no
Cdc42bpa	0	1	1	0	0	0	2	no
Cdh22	0	1	0	0	1	0	2	no
Cdh4	0	1	0	0	1	0	2	no
Cdk18	0	1	1	0	0	0	2	no
Cds2	0	1	0	0	1	0	2	no
Celf1	0	1	1	0	0	0	2	no
Ckmt1	0	1	0	0	1	0	2	no
Cnih3	0	1	1	0	0	0	2	no
Cntnap5a	0	1	1	0	0	0	2	no
Cops9	0	1	1	0	0	0	2	no
Cox20	0	1	1	0	0	0	2	no
Cox5b	0	1	1	0	0	0	2	no
Creg2	0	1	1	0	0	0	2	no
Ctdsp1	0	1	1	0	0	0	2	no
Ctsz	0	1	0	0	1	0	2	no
D1Ertd622e	0	1	1	0	0	0	2	no
D630023F18Rik	0	1	1	0	0	0	2	no
Dab2ip	0	1	1	0	0	0	2	no
Dcaf6	0	1	1	0	0	0	2	no
Ddit4l	0	0	0	1	1	0	2	no
Disp2	0	1	0	0	1	0	2	no
Dlgap4	0	1	0	0	1	0	2	no
Dnajb2	0	1	1	0	0	0	2	no
Dnajc5	0	1	0	0	1	0	2	no
Dnm3	0	1	1	0	0	0	2	no
Dock10	0	1	1	0	0	0	2	no
Dst	0	1	1	0	0	0	2	no
Dstn	0	1	0	0	1	0	2	no
Dtl	0	1	1	0	0	0	2	no
Dynlrb1	0	1	0	0	1	0	2	no
Edf1	0	1	1	0	0	0	2	no
Efhd1	0	1	1	0	0	0	2	no
Entpd6	0	1	0	0	1	0	2	no
Epb41l1	0	1	0	0	1	0	2	no
Fabp5	0	1	0	0	1	0	2	no
Fam126b	0	1	1	0	0	0	2	no
Fam210b	0	1	0	0	1	0	2	no
Fibcd1	0	1	1	0	0	0	2	no
Fmnl2	0	1	1	0	0	0	2	no
Frzb	0	1	1	0	0	0	2	no
Fstl5	0	1	0	0	1	0	2	no
Gfra4	0	1	0	0	1	0	2	no
Ggt7	0	1	0	0	1	0	2	no
Gnb4	0	1	0	0	1	0	2	no
Gng5	0	0	0	1	1	0	2	no
Gpc1	0	1	1	0	0	0	2	no
Gpd2	0	1	1	0	0	0	2	no
Gtdc1	0	1	1	0	0	0	2	no
Gucy1a1	0	1	0	0	1	0	2	no
H13	0	1	0	0	1	0	2	no
Hapln2	0	1	0	0	1	0	2	no
Hrh3	0	1	0	0	1	0	2	no
Hs3st2	0	0	0	1	1	0	2	no
Hs6st1	0	1	1	0	0	0	2	no
Hspe1	0	1	1	0	0	0	2	no
Idh1	0	1	1	0	0	0	2	no
Igsf8	0	1	1	0	0	0	2	no
Itgav	0	1	1	0	0	0	2	no
Kcng1	0	1	0	0	1	0	2	no
Kcnip3	0	1	0	0	1	0	2	no
Kcnj9	0	1	1	0	0	0	2	no
Kcnt1	0	1	1	0	0	0	2	no
Kcnt2	0	1	1	0	0	0	2	no
Kif1a	0	1	1	0	0	0	2	no
Klhl23	0	1	1	0	0	0	2	no
Lamc2	0	1	1	0	0	0	2	no
Lhfp	0	1	0	0	1	0	2	no
Lonrf2	0	1	1	0	0	0	2	no
Lrrn2	0	1	1	0	0	0	2	no
Lypd6	0	0	1	0	1	0	2	no
Lypd6b	0	0	1	0	1	0	2	no
Map1lc3a	0	1	0	0	1	0	2	no
Map2	0	1	1	0	0	0	2	no
Map4k4	0	1	1	0	0	0	2	no
Mff	0	1	1	0	0	0	2	no
Mfsd4a	0	1	1	0	0	0	2	no
Napb	0	1	0	0	1	0	2	no
Nbdy	0	0	0	1	1	0	2	no
Nbea	0	1	0	0	1	0	2	no
Ndufa10	0	1	1	0	0	0	2	no
Ndufa8	0	1	1	0	0	0	2	no
Ndufb3	0	1	1	0	0	0	2	no
Ndufs2	0	1	1	0	0	0	2	no
Ndufs3	0	1	1	0	0	0	2	no
Nek7	0	1	1	0	0	0	2	no
Nfasc	0	1	1	0	0	0	2	no
Nkain4	0	1	0	1	0	0	2	no
Nlgn1	0	1	0	0	1	0	2	no
Nmnat2	0	1	1	0	0	0	2	no
Nmt2	0	1	1	0	0	0	2	no
Nop10	0	1	0	0	1	0	2	no
Npas2	0	1	1	0	0	0	2	no
Nrp2	0	1	1	0	0	0	2	no
Nyap2	0	1	1	0	0	0	2	no
Oprk1	0	1	1	0	0	0	2	no
Oprl1	0	1	0	0	1	0	2	no
Pam	0	1	1	0	0	0	2	no
Pamr1	0	1	0	1	0	0	2	no
Paqr6	0	1	0	1	0	0	2	no
Paqr8	0	1	1	0	0	0	2	no
Pex5l	0	1	0	0	1	0	2	no
Phlpp1	0	1	1	0	0	0	2	no
Pid1	0	1	1	0	0	0	2	no
Pkia	0	1	0	0	1	0	2	no
Plcl1	0	1	1	0	0	0	2	no
Pld5	0	1	1	0	0	0	2	no
Plekhb2	0	1	1	0	0	0	2	no
Pmepa1	0	1	0	0	1	0	2	no
Pogk	0	1	1	0	0	0	2	no
Pou3f3	0	1	1	0	0	0	2	no
Ppm1l	0	1	0	0	1	0	2	no
Ppp1r16b	0	1	0	0	1	0	2	no
Prelp	0	1	1	0	0	0	2	no
Prkcq	0	1	1	0	0	0	2	no
Prrc2b	0	1	1	0	0	0	2	no
Ptprj	0	1	1	0	0	0	2	no
Ptprn	0	1	1	0	0	0	2	no
Ptprt	0	1	0	0	1	0	2	no
Pygb	0	1	0	0	1	0	2	no
Qdpr	0	0	0	1	1	0	2	no
Ralyl	0	1	0	0	1	0	2	no
Ramp1	0	1	1	0	0	0	2	no
Rapgef2	0	1	0	0	1	0	2	no
Rgl1	0	1	1	0	0	0	2	no
Rgs2	0	1	1	0	0	0	2	no
Rims1	0	1	1	0	0	0	2	no
Rnf13	0	1	0	0	1	0	2	no
Rnf152	0	1	1	0	0	0	2	no
Rpl7	0	1	1	0	0	0	2	no
Rpl7a	0	1	1	0	0	0	2	no
Rrbp1	0	1	0	0	1	0	2	no
Scai	0	1	1	0	0	0	2	no
Scg5	0	1	0	0	1	0	2	no
Schip1	0	1	0	0	1	0	2	no
Scn1a	0	1	1	0	0	0	2	no
Sdc4	0	1	0	0	1	0	2	no
Sec62	0	1	0	0	1	0	2	no
Secisbp2l	0	1	0	0	1	0	2	no
Sema6d	0	1	0	0	1	0	2	no
Serf2	0	1	0	0	1	0	2	no
Sestd1	0	1	1	0	0	0	2	no
Shisa4	0	1	1	0	0	0	2	no
Slc23a2	0	1	0	0	1	0	2	no
Slc24a3	0	1	0	0	1	0	2	no
Slc30a4	0	1	0	0	1	0	2	no
Slc44a1	0	0	0	1	1	0	2	no
Slc4a3	0	1	1	0	0	0	2	no
Slc7a14	0	1	0	0	1	0	2	no
Smap1	0	1	1	0	0	0	2	no
Smim26	0	1	0	0	1	0	2	no
Snrpe	0	1	1	0	0	0	2	no
Sox2ot	0	1	0	0	1	0	2	no
Speg	0	1	1	0	0	0	2	no
Spg20	0	1	0	0	1	0	2	no
Srxn1	0	1	0	0	1	0	2	no
St6galnac6	0	0	1	0	1	0	2	no
Stk39	0	0	1	0	1	0	2	no
Stmn2	0	1	0	0	1	0	2	no
Stmn3	0	1	0	0	1	0	2	no
Sumo1	0	1	1	0	0	0	2	no
Surf1	0	1	1	0	0	0	2	no
Swi5	0	1	1	0	0	0	2	no
Syndig1	0	1	0	0	1	0	2	no
Tagln2	0	0	1	0	1	0	2	no
Tgfb2	0	1	1	0	0	0	2	no
Tmbim1	0	1	1	0	0	0	2	no
Tmem88b	0	0	0	1	1	0	2	no
Tmem9	0	1	1	0	0	0	2	no
Tnni1	0	1	1	0	0	0	2	no
Trak2	0	1	1	0	0	0	2	no
Trim2	0	1	0	0	1	0	2	no
Trim59	0	1	0	0	1	0	2	no
Trp53inp2	0	1	0	0	1	0	2	no
Tshz2	0	1	0	0	1	0	2	no
Tubb4b	0	1	1	0	0	0	2	no
Ube2v1	0	1	0	0	1	0	2	no
Ube2w	0	1	1	0	0	0	2	no
Unc80	0	1	1	0	0	0	2	no
Ypel4	0	1	1	0	0	0	2	no
Ywhab	0	1	0	0	1	0	2	no
2900052N01Rik	0	0	0	1	0	1	2	no
AC149090.1	0	0	0	0	1	1	2	no
Actr3b	0	0	0	0	1	1	2	no
Ak1	0	0	1	0	0	1	2	no
Aldoa	0	0	0	0	1	1	2	no
Atpif1	0	0	0	0	1	1	2	no
B230334C09Rik	0	0	0	0	1	1	2	no
B630019K06Rik	0	0	0	1	0	1	2	no
Bc1	0	0	0	1	0	1	2	no
Cib2	0	0	0	1	0	1	2	no
Coprs	0	0	0	1	0	1	2	no
Dnajc6	0	0	0	0	1	1	2	no
Doc2a	0	0	0	0	1	1	2	no
Elavl4	0	0	0	0	1	1	2	no
Fabp3	0	0	0	0	1	1	2	no
Frrs1l	0	0	0	0	1	1	2	no
Gabbr2	0	0	0	0	1	1	2	no
Gabrb3	0	0	0	0	1	1	2	no
Glrb	0	1	0	0	0	1	2	no
Gnas	0	1	0	0	0	1	2	no
Hras	0	0	0	0	1	1	2	no
Kcnab2	0	0	0	0	1	1	2	no
Ndufb5	0	1	0	0	0	1	2	no
Nrip3	0	0	0	0	1	1	2	no
Pak1	0	0	0	1	0	1	2	no
Pakap.1	0	0	0	1	0	1	2	no
Pcdh7	0	0	0	0	1	1	2	no
Plppr3	0	0	0	1	0	1	2	no
Pnmal2	0	0	0	1	0	1	2	no
Rtl8a	0	0	0	1	0	1	2	no
Sh3gl2	0	0	0	0	1	1	2	no
Slc6a17	0	0	0	0	1	1	2	no
Syn2	0	0	0	1	0	1	2	no
Tuba1b	0	0	0	1	0	1	2	no
Usp29	0	0	0	1	0	1	2	no
Ypel3	0	0	0	0	1	1	2	no
Ywhah	0	0	0	0	1	1	2	no
Cartpt	1	0	0	0	0	0	1	yes
Cbln2	1	0	0	0	0	0	1	yes
Foxp2	1	0	0	0	0	0	1	yes
Lmo3	1	0	0	0	0	0	1	yes
Nefh	1	0	0	0	0	0	1	yes
Ptk2b	1	0	0	0	0	0	1	yes
Sst	1	0	0	0	0	0	1	yes
Vamp1	1	0	0	0	0	0	1	yes
Amigo2	1	0	0	0	0	0	1	no
Bcl11b	1	0	0	0	0	0	1	no
Celf5	1	0	0	0	0	0	1	no
Ckb	1	0	0	0	0	0	1	no
Cpne9	1	0	0	0	0	0	1	no
Crip2	1	0	0	0	0	0	1	no
Ctxn3	1	0	0	0	0	0	1	no
D130058E05Rik	1	0	0	0	0	0	1	no
Dbndd1	1	0	0	0	0	0	1	no
Dusp14	1	0	0	0	0	0	1	no
Eef1a1	1	0	0	0	0	0	1	no
Efnb3	1	0	0	0	0	0	1	no
Foxp1	1	0	0	0	0	0	1	no
Gal	1	0	0	0	0	0	1	no
Gck	1	0	0	0	0	0	1	no
Ghrh	1	0	0	0	0	0	1	no
Gm19410	1	0	0	0	0	0	1	no
Gng11	1	0	0	0	0	0	1	no
Gpr50	1	0	0	0	0	0	1	no
Gprin1	1	0	0	0	0	0	1	no
Grasp	1	0	0	0	0	0	1	no
Grik5	1	0	0	0	0	0	1	no
Hcn2	1	0	0	0	0	0	1	no
Hcrt	1	0	0	0	0	0	1	no
Hrk	1	0	0	0	0	0	1	no
Ids	1	0	0	0	0	0	1	no
Isl1	1	0	0	0	0	0	1	no
Limd2	1	0	0	0	0	0	1	no
Lmtk2	1	0	0	0	0	0	1	no
Marcks	1	0	0	0	0	0	1	no
Mast3	1	0	0	0	0	0	1	no
Mmp17	1	0	0	0	0	0	1	no
Naca	1	0	0	0	0	0	1	no
Nkx2-4	1	0	0	0	0	0	1	no
Ntn5	1	0	0	0	0	0	1	no
Pakap-1	1	0	0	0	0	0	1	no
Palm	1	0	0	0	0	0	1	no
Pfdn5	1	0	0	0	0	0	1	no
Pgr15l	1	0	0	0	0	0	1	no
Pitpnm2	1	0	0	0	0	0	1	no
Pmch	1	0	0	0	0	0	1	no
Ppfia3	1	0	0	0	0	0	1	no
Pradc1	1	0	0	0	0	0	1	no
Rasl10a	1	0	0	0	0	0	1	no
Rbms3	1	0	0	0	0	0	1	no
Robo2	1	0	0	0	0	0	1	no
Rpl13	1	0	0	0	0	0	1	no
Rpl41	1	0	0	0	0	0	1	no
Rplp1	1	0	0	0	0	0	1	no
Rplp2	1	0	0	0	0	0	1	no
Rps13	1	0	0	0	0	0	1	no
Rps14	1	0	0	0	0	0	1	no
Rps15	1	0	0	0	0	0	1	no
Rps17	1	0	0	0	0	0	1	no
Rps4x	1	0	0	0	0	0	1	no
Rps7	1	0	0	0	0	0	1	no
Rtn1	1	0	0	0	0	0	1	no
Shisal1	1	0	0	0	0	0	1	no
Shisal2a	1	0	0	0	0	0	1	no
Slc29a1	1	0	0	0	0	0	1	no
Spcs3	1	0	0	0	0	0	1	no
Syndig1l	1	0	0	0	0	0	1	no
Tesc	1	0	0	0	0	0	1	no
Thra	1	0	0	0	0	0	1	no
Tmsb4x	1	0	0	0	0	0	1	no
Ttr	1	0	0	0	0	0	1	no
Tunar	1	0	0	0	0	0	1	no
Unc13a	1	0	0	0	0	0	1	no
Zdhhc8	1	0	0	0	0	0	1	no
Adcyap1r1	0	0	0	1	0	0	1	yes
Aldoc	0	0	0	1	0	0	1	yes
Apoe	0	0	0	1	0	0	1	yes
Bcan	0	1	0	0	0	0	1	yes
Bdnf	0	1	0	0	0	0	1	yes
C1ql2	0	0	1	0	0	0	1	yes
Calb1	0	0	0	0	1	0	1	yes
Cnr1	0	0	0	0	1	0	1	yes
Col25a1	0	0	0	0	1	0	1	yes
Cryab	0	0	0	1	0	0	1	yes
Dbp	0	0	0	0	1	0	1	yes
Egr1	0	0	0	1	0	0	1	yes
Fxyd6	0	0	0	1	0	0	1	yes
Gpr37	0	0	0	1	0	0	1	yes
Gpr88	0	0	0	0	1	0	1	yes
Igfbp2	0	0	1	0	0	0	1	yes
Itih5	0	0	1	0	0	0	1	yes
Kcnc1	0	0	0	0	1	0	1	yes
Meis2	0	1	0	0	0	0	1	yes
Mog	0	0	0	1	0	0	1	yes
Mt1	0	0	0	1	0	0	1	yes
Nfib	0	0	0	0	1	0	1	yes
Pcdh17	0	0	0	1	0	0	1	yes
Pdyn	0	1	0	0	0	0	1	yes
Plch2	0	0	0	0	1	0	1	yes
Pllp	0	0	0	1	0	0	1	yes
Reln	0	0	0	0	1	0	1	yes
Rgs12	0	0	0	0	1	0	1	yes
Rit2	0	0	0	1	0	0	1	yes
S100b	0	0	0	1	0	0	1	yes
Slc32a1	0	1	0	0	0	0	1	yes
Sox2	0	1	0	0	0	0	1	yes
Spon1	0	0	0	0	1	0	1	yes
Stk32c	0	0	0	0	1	0	1	yes
Sulf2	0	1	0	0	0	0	1	yes
Tmem91	0	0	0	1	0	0	1	yes
Tubb4a	0	0	0	1	0	0	1	yes
Ugt8a	0	0	0	1	0	0	1	yes
Vat1l	0	0	0	1	0	0	1	yes
Atp2b1	0	0	0	0	0	1	1	yes
Cabp7	0	0	0	0	0	1	1	yes
Cadps2	0	0	0	0	0	1	1	yes
Ccdc136	0	0	0	0	0	1	1	yes
Cplx1	0	0	0	0	0	1	1	yes
Cpne6	0	0	0	0	0	1	1	yes
Efhd2	0	0	0	0	0	1	1	yes
Gabra5	0	0	0	0	0	1	1	yes
Gfra2	0	0	0	0	0	1	1	yes
Hpca	0	0	0	0	0	1	1	yes
Kcnc2	0	0	0	0	0	1	1	yes
Kcnip2	0	0	0	0	0	1	1	yes
Kitl	0	0	0	0	0	1	1	yes
Nrn1	0	0	0	0	0	1	1	yes
Nrsn1	0	0	0	0	0	1	1	yes
Pcp4	0	0	0	0	0	1	1	yes
Ptms	0	0	0	0	0	1	1	yes
Scn3b	0	0	0	0	0	1	1	yes
St6galnac5	0	0	0	0	0	1	1	yes
Syngr1	0	0	0	0	0	1	1	yes
1110032F04Rik	0	1	0	0	0	0	1	no
1700001O22Rik	0	0	1	0	0	0	1	no
1700007K13Rik	0	0	1	0	0	0	1	no
1700023F06Rik	0	0	0	1	0	0	1	no
1700025G04Rik	0	0	1	0	0	0	1	no
2310009B15Rik	0	0	1	0	0	0	1	no
2410006H16Rik	0	0	0	1	0	0	1	no
4933407L21Rik	0	0	1	0	0	0	1	no
Abat	0	0	0	1	0	0	1	no
Abcc8	0	0	0	0	1	0	1	no
Ablim2	0	0	0	0	1	0	1	no
Acot7	0	0	0	0	1	0	1	no
Acvr1	0	0	1	0	0	0	1	no
Acvr1c	0	0	1	0	0	0	1	no
Adamts4	0	0	1	0	0	0	1	no
Adap1	0	0	0	1	0	0	1	no
Add1	0	0	0	0	1	0	1	no
Adgra1	0	0	0	0	1	0	1	no
Adgrg1	0	0	0	1	0	0	1	no
Adgrl2	0	0	0	0	1	0	1	no
Adipor1	0	0	1	0	0	0	1	no
Adra2c	0	0	0	0	1	0	1	no
Agap1	0	0	1	0	0	0	1	no
Agfg1	0	0	1	0	0	0	1	no
AI504432	0	0	0	0	1	0	1	no
Aida	0	0	1	0	0	0	1	no
Aif1l	0	0	1	0	0	0	1	no
Ajap1	0	0	0	0	1	0	1	no
Ak4	0	0	0	0	1	0	1	no
Ak5	0	0	0	0	1	0	1	no
Akt3	0	0	1	0	0	0	1	no
Aldh9a1	0	0	1	0	0	0	1	no
Alg2	0	0	0	0	1	0	1	no
Ank2	0	0	0	0	1	0	1	no
Ankrd45	0	0	1	0	0	0	1	no
Ankrd6	0	0	0	0	1	0	1	no
Ap1s2	0	0	0	1	0	0	1	no
Ap2a2	0	0	0	0	1	0	1	no
Apba2	0	0	0	0	1	0	1	no
Apoa2	0	0	1	0	0	0	1	no
Arhgap1	0	0	1	0	0	0	1	no
Arhgap21	0	0	1	0	0	0	1	no
Arhgap32	0	0	0	1	0	0	1	no
Arhgap6	0	0	0	1	0	0	1	no
Arid5a	0	0	1	0	0	0	1	no
Arl4c	0	0	1	0	0	0	1	no
Arl8a	0	0	1	0	0	0	1	no
Arxes2	0	0	0	1	0	0	1	no
Asic4	0	0	1	0	0	0	1	no
Atf6	0	0	1	0	0	0	1	no
Atg16l1	0	0	1	0	0	0	1	no
Atg9a	0	0	1	0	0	0	1	no
Atp6v0b	0	0	0	0	1	0	1	no
B3galnt1	0	1	0	0	0	0	1	no
B3galt1	0	0	1	0	0	0	1	no
B3gat2	0	0	1	0	0	0	1	no
B4galt3	0	0	1	0	0	0	1	no
B4galt5	0	1	0	0	0	0	1	no
BC029722	0	1	0	0	0	0	1	no
BC039966	0	0	0	1	0	0	1	no
Bex3	0	0	0	1	0	0	1	no
Bex4	0	0	0	1	0	0	1	no
Bmpr2	0	0	1	0	0	0	1	no
Bmyc	0	0	1	0	0	0	1	no
Bzw1	0	0	1	0	0	0	1	no
C530008M17Rik	0	0	0	0	1	0	1	no
Cachd1	0	0	0	0	1	0	1	no
Cacnb2	0	0	1	0	0	0	1	no
Caly	0	0	0	0	1	0	1	no
Camsap2	0	0	1	0	0	0	1	no
Camta1	0	0	0	0	1	0	1	no
Car14	0	0	0	0	1	0	1	no
Cat	0	0	0	0	1	0	1	no
Ccdc190	0	0	1	0	0	0	1	no
Ccdc34	0	1	0	0	0	0	1	no
Ccnd1	0	0	0	0	1	0	1	no
Ccnt2	0	0	1	0	0	0	1	no
Cd38	0	0	0	1	0	0	1	no
Cda	0	0	0	1	0	0	1	no
Cdh19	0	0	1	0	0	0	1	no
Cdh20	0	0	1	0	0	0	1	no
Cdk14	0	0	0	0	1	0	1	no
Cdk9	0	0	1	0	0	0	1	no
Cdr2	0	0	0	0	1	0	1	no
Cebpb	0	0	0	0	1	0	1	no
Celf6	0	0	0	1	0	0	1	no
Cend1	0	0	0	0	1	0	1	no
Cenpb	0	1	0	0	0	0	1	no
Cers2	0	0	0	0	1	0	1	no
Cers6	0	0	1	0	0	0	1	no
Cfh	0	0	1	0	0	0	1	no
Chil1	0	0	1	0	0	0	1	no
Chst15	0	0	0	0	1	0	1	no
Clic4	0	0	0	0	1	0	1	no
Cmbl	0	0	0	1	0	0	1	no
Cnn3	0	0	0	0	1	0	1	no
Cntfr	0	0	0	0	1	0	1	no
Cop1	0	0	1	0	0	0	1	no
Coq4	0	0	1	0	0	0	1	no
Coq8a	0	0	1	0	0	0	1	no
Cox6a2	0	0	0	0	1	0	1	no
Creg1	0	0	1	0	0	0	1	no
Crls1	0	0	0	0	1	0	1	no
Crmp1	0	0	0	0	1	0	1	no
Crocc	0	0	0	0	1	0	1	no
Cry2	0	0	1	0	0	0	1	no
Cryzl2	0	0	1	0	0	0	1	no
Ctsa	0	1	0	0	0	0	1	no
Ctsd	0	0	0	0	1	0	1	no
Ctss	0	0	0	0	1	0	1	no
Cyp51	0	0	0	0	1	0	1	no
D730003I15Rik	0	0	1	0	0	0	1	no
Dcaf17	0	0	1	0	0	0	1	no
Dclk2	0	1	0	0	0	0	1	no
Dctpp1	0	0	0	0	1	0	1	no
Dennd1a	0	0	1	0	0	0	1	no
Desi1	0	0	0	1	0	0	1	no
Dgkd	0	0	1	0	0	0	1	no
Dipk1b	0	1	0	0	0	0	1	no
Disp3	0	0	0	0	1	0	1	no
Dlx1	0	0	1	0	0	0	1	no
Dlx2	0	0	1	0	0	0	1	no
Dnah7a	0	0	1	0	0	0	1	no
Dnaja1	0	0	0	0	1	0	1	no
Dnajb5	0	0	0	0	1	0	1	no
Dpp6	0	0	0	0	1	0	1	no
Dpysl5	0	0	0	0	1	0	1	no
Dusp8	0	0	0	0	1	0	1	no
Ece2	0	0	0	1	0	0	1	no
Ecrg4	0	0	1	0	0	0	1	no
Ednrb	0	0	0	1	0	0	1	no
Eef1g	0	0	0	1	0	0	1	no
Efcab14	0	0	0	0	1	0	1	no
Efna3	0	0	0	0	1	0	1	no
Eid1	0	1	0	0	0	0	1	no
Eif1ax	0	0	0	0	1	0	1	no
Eif5a2	0	1	0	0	0	0	1	no
Elavl2	0	0	0	0	1	0	1	no
Elmo2	0	1	0	0	0	0	1	no
Eloc	0	0	1	0	0	0	1	no
Elovl1	0	0	0	0	1	0	1	no
Enkur	0	0	1	0	0	0	1	no
Eno1	0	0	0	0	1	0	1	no
Epha5	0	0	0	0	1	0	1	no
Ephx1	0	0	1	0	0	0	1	no
Eps15	0	0	0	0	1	0	1	no
Erbb4	0	0	1	0	0	0	1	no
Ergic3	0	1	0	0	0	0	1	no
Esrrg	0	0	1	0	0	0	1	no
Etnk2	0	0	1	0	0	0	1	no
Evi2a	0	0	0	1	0	0	1	no
Extl2	0	0	0	0	1	0	1	no
F11r	0	0	1	0	0	0	1	no
Fa2h	0	0	0	1	0	0	1	no
Fads2	0	0	0	1	0	0	1	no
Fam102a	0	0	1	0	0	0	1	no
Fam102b	0	0	0	0	1	0	1	no
Fam110b	0	0	0	0	1	0	1	no
Fam129b	0	0	1	0	0	0	1	no
Fam163a	0	0	1	0	0	0	1	no
Fam171a1	0	0	1	0	0	0	1	no
Fam217b	0	1	0	0	0	0	1	no
Fam53b	0	0	0	0	1	0	1	no
Fam57b	0	0	0	0	1	0	1	no
Fam78b	0	0	1	0	0	0	1	no
Fbh1	0	0	1	0	0	0	1	no
Fbxo10	0	0	0	0	1	0	1	no
Fbxo36	0	0	1	0	0	0	1	no
Fdps	0	0	0	0	1	0	1	no
Fgfr2	0	0	0	0	1	0	1	no
Fhl1	0	0	0	1	0	0	1	no
Fign	0	0	1	0	0	0	1	no
Fkbp1a	0	1	0	0	0	0	1	no
Flrt3	0	1	0	0	0	0	1	no
Flywch2	0	0	0	1	0	0	1	no
Fmo1	0	0	1	0	0	0	1	no
Fndc9	0	0	0	1	0	0	1	no
Foxo1	0	0	0	0	1	0	1	no
Frmd4a	0	0	1	0	0	0	1	no
Fth1	0	0	0	1	0	0	1	no
Ftl1	0	0	0	0	1	0	1	no
Fuca1	0	0	0	0	1	0	1	no
Fut9	0	0	0	0	1	0	1	no
Fzd3	0	0	0	0	1	0	1	no
Gabra2	0	0	0	0	1	0	1	no
Gabrb1	0	0	0	0	1	0	1	no
Galnt13	0	0	1	0	0	0	1	no
Galnt18	0	0	0	0	1	0	1	no
Gdap1l1	0	1	0	0	0	0	1	no
Ggh	0	0	0	0	1	0	1	no
Gjc3	0	0	0	1	0	0	1	no
Glrx2	0	0	1	0	0	0	1	no
Glud1	0	0	0	1	0	0	1	no
Gm13205	0	0	0	0	1	0	1	no
Gm13889	0	0	1	0	0	0	1	no
Gm14004	0	1	0	0	0	0	1	no
Gm1673	0	0	0	0	1	0	1	no
Gm42418	0	0	0	1	0	0	1	no
Gm47283	0	0	0	0	1	0	1	no
Gna12	0	0	0	1	0	0	1	no
Gnai1	0	0	0	0	1	0	1	no
Gnai2	0	0	0	1	0	0	1	no
Gng4	0	0	0	1	0	0	1	no
Gpcpd1	0	0	0	0	1	0	1	no
Gpld1	0	0	0	1	0	0	1	no
Gpr155	0	0	1	0	0	0	1	no
Gpr161	0	0	1	0	0	0	1	no
Gprasp1	0	0	0	1	0	0	1	no
Gpsm1	0	0	1	0	0	0	1	no
Grb10	0	0	0	1	0	0	1	no
Grem2	0	0	1	0	0	0	1	no
Grik3	0	0	0	0	1	0	1	no
Grin2d	0	0	0	0	1	0	1	no
Grin3a	0	0	0	0	1	0	1	no
Gsg1l	0	0	0	0	1	0	1	no
Gss	0	1	0	0	0	0	1	no
Gstm1	0	0	0	0	1	0	1	no
Gstm5	0	0	0	0	1	0	1	no
Gstm6	0	0	0	1	0	0	1	no
Gstm7	0	0	0	0	1	0	1	no
H2afz	0	0	0	0	1	0	1	no
Hadha	0	0	0	0	1	0	1	no
Hdac4	0	0	1	0	0	0	1	no
Hecw2	0	0	1	0	0	0	1	no
Hes5	0	0	0	1	0	0	1	no
Hes6	0	0	1	0	0	0	1	no
Hivep2	0	0	0	1	0	0	1	no
Hmgn2	0	0	0	0	1	0	1	no
Hnmt	0	0	1	0	0	0	1	no
Hnrnpa3	0	0	1	0	0	0	1	no
Hnrnpu	0	0	1	0	0	0	1	no
Hopx	0	0	0	0	1	0	1	no
Hsd17b12	0	0	1	0	0	0	1	no
Hspa4l	0	1	0	0	0	0	1	no
Hypk	0	1	0	0	0	0	1	no
Idh3b	0	1	0	0	0	0	1	no
Ier5l	0	0	1	0	0	0	1	no
Ifitm10	0	0	0	0	1	0	1	no
Igsf21	0	0	0	0	1	0	1	no
Il11ra1	0	0	0	0	1	0	1	no
Insig1	0	0	0	0	1	0	1	no
Ints7	0	0	1	0	0	0	1	no
Iqsec2	0	0	0	0	1	0	1	no
Itga4	0	0	1	0	0	0	1	no
Itprid2	0	0	1	0	0	0	1	no
Ivns1abp	0	0	1	0	0	0	1	no
Jph1	0	0	1	0	0	0	1	no
Kazn	0	0	0	0	1	0	1	no
Kcna2	0	0	0	0	1	0	1	no
Kcnb2	0	0	1	0	0	0	1	no
Kcnc4	0	0	0	0	1	0	1	no
Kcnd3	0	0	0	0	1	0	1	no
Kcne1l	0	0	0	1	0	0	1	no
Kcnh2	0	0	0	0	1	0	1	no
Kcnip4	0	0	0	0	1	0	1	no
Kcns1	0	1	0	0	0	0	1	no
Kctd1	0	0	0	1	0	0	1	no
Kctd13	0	0	0	0	1	0	1	no
Kif1b	0	0	0	0	1	0	1	no
Kif26b	0	0	1	0	0	0	1	no
Kif5a	0	0	0	1	0	0	1	no
Klf7	0	0	1	0	0	0	1	no
Krt1	0	0	0	1	0	0	1	no
Lap3	0	0	0	0	1	0	1	no
Ldb2	0	0	0	0	1	0	1	no
Ldlrad3	0	0	1	0	0	0	1	no
Lgi2	0	0	0	0	1	0	1	no
Lhx6	0	0	1	0	0	0	1	no
Lin7b	0	0	0	0	1	0	1	no
Lmbrd1	0	0	1	0	0	0	1	no
Lnpk	0	0	1	0	0	0	1	no
Lpar1	0	0	0	0	1	0	1	no
Lpcat4	0	1	0	0	0	0	1	no
Lrrc55	0	0	1	0	0	0	1	no
Lrrc8a	0	0	1	0	0	0	1	no
Lrrc8b	0	0	0	1	0	0	1	no
Lsm6	0	0	0	1	0	0	1	no
Ltk	0	1	0	0	0	0	1	no
Maged2	0	0	0	1	0	0	1	no
Map1a	0	1	0	0	0	0	1	no
Map7d1	0	0	0	0	1	0	1	no
Map9	0	1	0	0	0	0	1	no
Mcee	0	0	0	0	1	0	1	no
Med28	0	0	0	0	1	0	1	no
Mef2d	0	1	0	0	0	0	1	no
Meig1	0	0	1	0	0	0	1	no
Mgat5	0	0	1	0	0	0	1	no
Mgst1	0	0	0	1	0	0	1	no
Mid1ip1	0	0	0	1	0	0	1	no
Miga2	0	0	1	0	0	0	1	no
Mindy3	0	0	1	0	0	0	1	no
Mir124-2hg	0	0	0	0	1	0	1	no
Mir670hg	0	0	1	0	0	0	1	no
Mllt11	0	0	0	0	1	0	1	no
Mpped2	0	0	0	0	1	0	1	no
Mrap2	0	0	0	1	0	0	1	no
Mrfap1	0	0	0	0	1	0	1	no
Mrpl30	0	0	1	0	0	0	1	no
Mrps14	0	0	1	0	0	0	1	no
Mt2	0	0	0	1	0	0	1	no
Mtpn	0	0	0	1	0	0	1	no
Myl9	0	0	0	0	1	0	1	no
Myo1b	0	0	1	0	0	0	1	no
Myoc	0	0	1	0	0	0	1	no
Myrf	0	0	0	1	0	0	1	no
Naaa	0	0	0	0	1	0	1	no
Napepld	0	0	0	0	1	0	1	no
Nceh1	0	1	0	0	0	0	1	no
Nck2	0	0	1	0	0	0	1	no
Ndufc1	0	1	0	0	0	0	1	no
Necab3	0	1	0	0	0	0	1	no
Nell1	0	0	0	0	1	0	1	no
Nfe2l2	0	0	1	0	0	0	1	no
Nfix	0	0	0	1	0	0	1	no
Nkx6-2	0	0	0	0	1	0	1	no
Noct	0	0	0	0	1	0	1	no
Nppc	0	0	1	0	0	0	1	no
Npy2r	0	1	0	0	0	0	1	no
Nrarp	0	0	1	0	0	0	1	no
Nrip2	0	0	0	1	0	0	1	no
Ntsr2	0	0	0	1	0	0	1	no
Nucks1	0	0	1	0	0	0	1	no
Nupr1	0	0	0	0	1	0	1	no
Ociad2	0	0	0	0	1	0	1	no
Ogt	0	0	0	0	1	0	1	no
Olfml2b	0	0	1	0	0	0	1	no
Opn3	0	0	1	0	0	0	1	no
Osbp2	0	0	0	1	0	0	1	no
Otud1	0	0	1	0	0	0	1	no
Otud7b	0	0	0	0	1	0	1	no
Pacs2	0	0	0	1	0	0	1	no
Pacsin3	0	0	1	0	0	0	1	no
Padi2	0	0	0	0	1	0	1	no
Pak6	0	1	0	0	0	0	1	no
Parp1	0	0	1	0	0	0	1	no
Pbxip1	0	0	0	0	1	0	1	no
Pclo	0	0	0	0	1	0	1	no
Pcmtd1	0	0	1	0	0	0	1	no
Pcsk1n	0	0	0	1	0	0	1	no
Pcsk6	0	0	0	0	1	0	1	no
Pdcl3	0	0	1	0	0	0	1	no
Pdha1	0	0	0	0	1	0	1	no
Pdk1	0	0	1	0	0	0	1	no
Pdlim2	0	0	0	1	0	0	1	no
Per2	0	0	1	0	0	0	1	no
Pgap1	0	0	1	0	0	0	1	no
Pgm1	0	0	0	1	0	0	1	no
Phactr3	0	1	0	0	0	0	1	no
Phgdh	0	0	0	0	1	0	1	no
Phpt1	0	0	1	0	0	0	1	no
Phyh	0	0	1	0	0	0	1	no
Phyhd1	0	0	1	0	0	0	1	no
Pink1	0	0	0	0	1	0	1	no
Pithd1	0	0	0	0	1	0	1	no
Plekha6	0	0	1	0	0	0	1	no
Plekhh1	0	0	0	1	0	0	1	no
Plod1	0	0	0	0	1	0	1	no
Plppr1	0	0	0	0	1	0	1	no
Plxdc2	0	0	1	0	0	0	1	no
Pnck	0	0	0	1	0	0	1	no
Pnkd	0	0	1	0	0	0	1	no
Podxl2	0	0	0	1	0	0	1	no
Ppdpf	0	0	0	0	1	0	1	no
Ppfia4	0	0	1	0	0	0	1	no
Ppp1r12b	0	0	1	0	0	0	1	no
Ppp1r14a	0	0	0	1	0	0	1	no
Ppp1r7	0	0	1	0	0	0	1	no
Ppp2r5a	0	0	1	0	0	0	1	no
Prdx1	0	0	0	0	1	0	1	no
Prex1	0	1	0	0	0	0	1	no
Prkra	0	0	1	0	0	0	1	no
Prmt2	0	0	0	1	0	0	1	no
Prnp	0	1	0	0	0	0	1	no
Prox1os	0	0	1	0	0	0	1	no
Prr18	0	0	0	1	0	0	1	no
Prxl2a	0	0	0	1	0	0	1	no
Prxl2b	0	0	0	0	1	0	1	no
Psmb7	0	1	0	0	0	0	1	no
Psmc3	0	0	1	0	0	0	1	no
Psmd1	0	0	1	0	0	0	1	no
Psmd14	0	0	1	0	0	0	1	no
Ptch1	0	0	0	1	0	0	1	no
Ptn	0	0	0	1	0	0	1	no
Ptpa	0	0	1	0	0	0	1	no
Ptpn14	0	0	1	0	0	0	1	no
Ptprd	0	0	0	0	1	0	1	no
Ptprf	0	0	0	0	1	0	1	no
Ptpro	0	0	0	1	0	0	1	no
Pwwp2b	0	0	0	0	1	0	1	no
Qk	0	0	0	1	0	0	1	no
Qpct	0	0	0	1	0	0	1	no
Rab3b	0	0	0	0	1	0	1	no
Rabgap1l	0	0	1	0	0	0	1	no
Rac3	0	0	0	1	0	0	1	no
Rap1a	0	0	0	0	1	0	1	no
Rap1gap	0	0	0	0	1	0	1	no
Rap1gds1	0	0	0	0	1	0	1	no
Rapgef1	0	0	1	0	0	0	1	no
Raph1	0	0	1	0	0	0	1	no
Rasal2	0	0	1	0	0	0	1	no
Rasgrp2	0	0	0	1	0	0	1	no
Rassf2	0	1	0	0	0	0	1	no
Rb1cc1	0	0	1	0	0	0	1	no
Rbbp7	0	0	0	0	1	0	1	no
Rbis	0	1	0	0	0	0	1	no
Rbms1	0	0	1	0	0	0	1	no
Rc3h2	0	0	1	0	0	0	1	no
Rcan3	0	0	0	1	0	0	1	no
Rcn2	0	0	0	1	0	0	1	no
Rell1	0	0	0	0	1	0	1	no
Retreg2	0	0	1	0	0	0	1	no
Rftn2	0	0	1	0	0	0	1	no
Rgs10	0	0	0	0	1	0	1	no
Rgs20	0	0	1	0	0	0	1	no
Rgs3	0	0	0	0	1	0	1	no
Rhog	0	0	0	1	0	0	1	no
Riiad1	0	0	0	0	1	0	1	no
Rmst	0	0	0	1	0	0	1	no
Rnf11	0	0	0	0	1	0	1	no
Rnf25	0	0	1	0	0	0	1	no
Rnh1	0	0	0	0	1	0	1	no
Rnpepl1	0	0	1	0	0	0	1	no
Romo1	0	1	0	0	0	0	1	no
Rpl22	0	0	0	0	1	0	1	no
Rpn2	0	1	0	0	0	0	1	no
Rpsa	0	0	0	1	0	0	1	no
Rspo1	0	0	0	1	0	0	1	no
Rsrc1	0	1	0	0	0	0	1	no
Rsu1	0	0	1	0	0	0	1	no
Rufy3	0	0	0	0	1	0	1	no
Rusc1	0	0	0	0	1	0	1	no
Rusc2	0	0	0	0	1	0	1	no
Rwdd2a	0	0	0	1	0	0	1	no
S100a1	0	0	0	0	1	0	1	no
S100a16	0	0	0	0	1	0	1	no
Scarb2	0	0	0	0	1	0	1	no
Scn3a	0	0	1	0	0	0	1	no
Sdcbp	0	0	0	0	1	0	1	no
Sdhc	0	0	1	0	0	0	1	no
Sec61a2	0	0	1	0	0	0	1	no
Sema3a	0	0	0	0	1	0	1	no
Serping1	0	0	1	0	0	0	1	no
Sertm1	0	1	0	0	0	0	1	no
Setd7	0	1	0	0	0	0	1	no
Sgip1	0	0	0	0	1	0	1	no
Sgk3	0	0	1	0	0	0	1	no
Sh3bgrl3	0	0	0	0	1	0	1	no
Sh3bp4	0	0	1	0	0	0	1	no
Shf	0	0	0	0	1	0	1	no
Slc12a5	0	1	0	0	0	0	1	no
Slc13a3	0	0	0	0	1	0	1	no
Slc16a1	0	0	0	0	1	0	1	no
Slc25a12	0	1	0	0	0	0	1	no
Slc25a18	0	0	0	1	0	0	1	no
Slc25a22	0	0	0	0	1	0	1	no
Slc27a4	0	0	1	0	0	0	1	no
Slc2a6	0	0	1	0	0	0	1	no
Slc4a2	0	0	0	0	1	0	1	no
Slc6a7	0	0	0	0	1	0	1	no
Slc7a3	0	0	0	1	0	0	1	no
Slit2	0	0	0	0	1	0	1	no
Smap2	0	0	0	0	1	0	1	no
Smim1	0	0	0	0	1	0	1	no
Smyd3	0	0	1	0	0	0	1	no
Snhg12	0	0	0	0	1	0	1	no
Snhg6	0	0	1	0	0	0	1	no
Snhg8	0	0	0	0	1	0	1	no
Sorbs2	0	0	0	1	0	0	1	no
Sort1	0	0	0	0	1	0	1	no
Sox13	0	0	1	0	0	0	1	no
Sp9	0	0	1	0	0	0	1	no
Spats2l	0	0	1	0	0	0	1	no
Spsb1	0	0	0	0	1	0	1	no
Src	0	1	0	0	0	0	1	no
Srp14	0	1	0	0	0	0	1	no
Ssbp3	0	0	0	0	1	0	1	no
Ssna1	0	0	1	0	0	0	1	no
St18	0	0	1	0	0	0	1	no
Stau2	0	0	1	0	0	0	1	no
Stx1b	0	0	0	0	1	0	1	no
Stx6	0	0	1	0	0	0	1	no
Stxbp3	0	0	0	0	1	0	1	no
Sulf1	0	0	1	0	0	0	1	no
Sv2a	0	0	0	0	1	0	1	no
Syt11	0	0	0	0	1	0	1	no
Syt9	0	0	0	0	1	0	1	no
Taldo1	0	0	0	0	1	0	1	no
Tbca	0	0	0	1	0	0	1	no
Timp2	0	0	0	1	0	0	1	no
Tkt	0	0	0	1	0	0	1	no
Tle1	0	0	0	0	1	0	1	no
Tlk1	0	0	1	0	0	0	1	no
Tmcc2	0	0	1	0	0	0	1	no
Tmeff1	0	0	0	0	1	0	1	no
Tmem125	0	0	0	0	1	0	1	no
Tmem131	0	0	1	0	0	0	1	no
Tmem189	0	1	0	0	0	0	1	no
Tmem237	0	0	1	0	0	0	1	no
Tmem47	0	0	0	1	0	0	1	no
Tmem50a	0	0	0	0	1	0	1	no
Tmem59	0	0	0	0	1	0	1	no
Tmod1	0	0	0	0	1	0	1	no
Tmx2	0	1	0	0	0	0	1	no
Tnr	0	0	1	0	0	0	1	no
Tns1	0	0	1	0	0	0	1	no
Tor1aip2	0	0	1	0	0	0	1	no
Tox	0	0	0	0	1	0	1	no
Trim32	0	0	0	0	1	0	1	no
Trnp1	0	0	0	0	1	0	1	no
Trp53bp2	0	0	1	0	0	0	1	no
Trpc3	0	1	0	0	0	0	1	no
Tspan5	0	0	0	1	0	0	1	no
Tspan6	0	0	0	1	0	0	1	no
Tspyl2	0	0	0	1	0	0	1	no
Ttl	0	1	0	0	0	0	1	no
Ttll11	0	0	1	0	0	0	1	no
Ttll7	0	0	0	0	1	0	1	no
Tub	0	0	0	0	1	0	1	no
Uap1	0	0	1	0	0	0	1	no
Ubqln4	0	1	0	0	0	0	1	no
Ubr3	0	0	1	0	0	0	1	no
Uchl1	0	0	0	0	1	0	1	no
Uhmk1	0	0	1	0	0	0	1	no
Uqcrh	0	0	0	0	1	0	1	no
Usp46	0	0	0	0	1	0	1	no
Uxs1	0	0	1	0	0	0	1	no
Vash2	0	0	1	0	0	0	1	no
Wdr34	0	0	1	0	0	0	1	no
Wdr6	0	0	0	1	0	0	1	no
Wipf1	0	0	1	0	0	0	1	no
Wnt10a	0	0	1	0	0	0	1	no
Wnt4	0	0	0	0	1	0	1	no
Wscd1	0	0	0	1	0	0	1	no
Ybx1	0	0	0	0	1	0	1	no
Yod1	0	0	1	0	0	0	1	no
Zbtb34	0	0	1	0	0	0	1	no
Zer1	0	0	1	0	0	0	1	no
Zfhx4	0	1	0	0	0	0	1	no
Zfp385b	0	0	1	0	0	0	1	no
Zwint	0	0	0	1	0	0	1	no
1500011B03Rik	0	0	0	0	0	1	1	no
Aak1	0	0	0	0	0	1	1	no
Abhd17a	0	0	0	0	0	1	1	no
Abr	0	0	0	0	0	1	1	no
Adgrb1	0	0	0	0	0	1	1	no
Adra1b	0	0	0	0	0	1	1	no
Akap6	0	0	0	0	0	1	1	no
Ap1s1	0	0	0	0	0	1	1	no
Ap2m1	0	0	0	0	0	1	1	no
Ap3m2	0	0	0	0	0	1	1	no
Araf	0	0	0	0	0	1	1	no
Arhgap26	0	0	0	0	0	1	1	no
Arhgef25	0	0	0	0	0	1	1	no
Arhgef9	0	0	0	0	0	1	1	no
Arl8b	0	0	0	0	0	1	1	no
Atl1	0	0	0	0	0	1	1	no
Atp2a2	0	0	0	0	0	1	1	no
Atp5a1	0	0	0	0	0	1	1	no
Atp5b	0	0	0	0	0	1	1	no
Atp5f1	0	0	0	0	0	1	1	no
Atp6v0a1	0	0	0	0	0	1	1	no
Atp6v0c	0	0	0	0	0	1	1	no
Atp6v0d1	0	0	0	0	0	1	1	no
Atp6v0e2	0	0	0	0	0	1	1	no
Atp6v1b2	0	0	0	0	0	1	1	no
Atp6v1c1	0	0	0	0	0	1	1	no
Atp6v1d	0	0	0	0	0	1	1	no
Atp6v1e1	0	0	0	0	0	1	1	no
Atxn7l3	0	0	0	0	0	1	1	no
B3gat3	0	0	0	0	0	1	1	no
B4galnt1	0	0	0	0	0	1	1	no
B4galt2	0	0	0	0	0	1	1	no
Baalc	0	0	0	0	0	1	1	no
Brinp1	0	0	0	0	0	1	1	no
C2cd2l	0	0	0	0	0	1	1	no
Calm3	0	0	0	0	0	1	1	no
Camk2g	0	0	0	0	0	1	1	no
Camta2	0	0	0	0	0	1	1	no
Cap2	0	0	0	0	0	1	1	no
Capza2	0	0	0	0	0	1	1	no
Cbx6	0	0	0	0	0	1	1	no
Ccdc106	0	0	0	0	0	1	1	no
Ccdc124	0	0	0	0	0	1	1	no
Cd200	0	0	0	0	0	1	1	no
Cdipt	0	0	0	0	0	1	1	no
Cdk5r1	0	0	0	0	0	1	1	no
Chd3	0	0	0	0	0	1	1	no
Chd5	0	0	0	0	0	1	1	no
Cltc	0	0	0	0	0	1	1	no
Cox7a2	0	0	0	0	0	1	1	no
Cpne5	0	0	0	0	0	1	1	no
Cspg5	0	0	0	0	0	1	1	no
Cycs	0	0	0	0	0	1	1	no
Cyp46a1	0	0	0	0	0	1	1	no
Dbn1	0	0	0	0	0	1	1	no
Dctn3	0	0	0	0	0	1	1	no
Dnaja2	0	0	0	0	0	1	1	no
Dnajb6	0	0	0	0	0	1	1	no
Dock3	0	0	0	0	0	1	1	no
Dynll1	0	0	0	0	0	1	1	no
Dynll2	0	0	0	0	0	1	1	no
Elmo1	0	0	0	0	0	1	1	no
Elmod1	0	0	0	0	0	1	1	no
Epha7	0	0	0	0	0	1	1	no
Ephb6	0	0	0	0	0	1	1	no
Faim2	0	0	0	0	0	1	1	no
Fam234b	0	0	0	0	0	1	1	no
Fdx2	0	0	0	0	0	1	1	no
Fgf12	0	0	0	0	0	1	1	no
Fgf13	0	0	0	0	0	1	1	no
Fkbp3	0	0	0	0	0	1	1	no
Fxyd7	0	0	0	0	0	1	1	no
Gabra1	0	0	0	0	0	1	1	no
Gabra4	0	0	0	0	0	1	1	no
Gapdh	0	0	0	0	0	1	1	no
Gdi1	0	0	0	0	0	1	1	no
Ghitm	0	0	0	0	0	1	1	no
Gnao1	0	0	0	0	0	1	1	no
Gnaz	0	0	0	0	0	1	1	no
Gnb5	0	0	0	0	0	1	1	no
Gnl1	0	0	0	0	0	1	1	no
Got2	0	0	0	0	0	1	1	no
Grk2	0	0	0	0	0	1	1	no
Gsk3a	0	0	0	0	0	1	1	no
Herc3	0	0	0	0	0	1	1	no
Hsph1	0	0	0	0	0	1	1	no
Idh3a	0	0	0	0	0	1	1	no
Jph3	0	0	0	0	0	1	1	no
Jph4	0	0	0	0	0	1	1	no
Kcnmb4	0	0	0	0	0	1	1	no
Kcnq3	0	0	0	0	0	1	1	no
Klc1	0	0	0	0	0	1	1	no
Klhdc3	0	0	0	0	0	1	1	no
Lrrtm1	0	0	0	0	0	1	1	no
Maged1	0	0	0	0	0	1	1	no
Map2k1	0	0	0	0	0	1	1	no
Mapk10	0	0	0	0	0	1	1	no
Mapk9	0	0	0	0	0	1	1	no
Mapre3	0	0	0	0	0	1	1	no
March6	0	0	0	0	0	1	1	no
Matr3	0	0	0	0	0	1	1	no
Micu3	0	0	0	0	0	1	1	no
Morf4l2	0	0	0	0	0	1	1	no
mt-Nd5	0	0	0	0	0	1	1	no
Mtfp1	0	0	0	0	0	1	1	no
Myl12b	0	0	0	0	0	1	1	no
Myo5a	0	0	0	0	0	1	1	no
Napa	0	0	0	0	0	1	1	no
Nars	0	0	0	0	0	1	1	no
Ncald	0	0	0	0	0	1	1	no
Ndfip1	0	0	0	0	0	1	1	no
Ndufb4	0	0	0	0	0	1	1	no
Nell2	0	0	0	0	0	1	1	no
Neurod6	0	0	0	0	0	1	1	no
Nkiras1	0	0	0	0	0	1	1	no
Nme1	0	0	0	0	0	1	1	no
Nptn	0	0	0	0	0	1	1	no
Nrxn3	0	0	0	0	0	1	1	no
Nsg2	0	0	0	0	0	1	1	no
Ntm	0	0	0	0	0	1	1	no
Olfm2	0	0	0	0	0	1	1	no
Opcml	0	0	0	0	0	1	1	no
Otub1	0	0	0	0	0	1	1	no
Pcmt1	0	0	0	0	0	1	1	no
Peg13	0	0	0	0	0	1	1	no
Pfkm	0	0	0	0	0	1	1	no
Pgk1	0	0	0	0	0	1	1	no
Pi4ka	0	0	0	0	0	1	1	no
Pianp	0	0	0	0	0	1	1	no
Pin1	0	0	0	0	0	1	1	no
Pitpna	0	0	0	0	0	1	1	no
Pja1	0	0	0	0	0	1	1	no
Plcxd2	0	0	0	0	0	1	1	no
Plppr2	0	0	0	0	0	1	1	no
Pop5	0	0	0	0	0	1	1	no
Ppm1a	0	0	0	0	0	1	1	no
Ppm1e	0	0	0	0	0	1	1	no
Ppme1	0	0	0	0	0	1	1	no
Ppp1r9a	0	0	0	0	0	1	1	no
Ppp2r1a	0	0	0	0	0	1	1	no
Ppp2r2b	0	0	0	0	0	1	1	no
Ppp3cb	0	0	0	0	0	1	1	no
Ptpn5	0	0	0	0	0	1	1	no
Rab6a	0	0	0	0	0	1	1	no
Rasd1	0	0	0	0	0	1	1	no
Rasl10b	0	0	0	0	0	1	1	no
Rgs7bp	0	0	0	0	0	1	1	no
Rnf157	0	0	0	0	0	1	1	no
Rnf187	0	0	0	0	0	1	1	no
Rph3a	0	0	0	0	0	1	1	no
Rtl8b	0	0	0	0	0	1	1	no
Rtn3	0	0	0	0	0	1	1	no
Rundc3a	0	0	0	0	0	1	1	no
Scamp5	0	0	0	0	0	1	1	no
Sept3	0	0	0	0	0	1	1	no
Serinc1	0	0	0	0	0	1	1	no
Shank1	0	0	0	0	0	1	1	no
Shank3	0	0	0	0	0	1	1	no
Slc2a3	0	0	0	0	0	1	1	no
Smim13	0	0	0	0	0	1	1	no
Snap91	0	0	0	0	0	1	1	no
Sncb	0	0	0	0	0	1	1	no
Snn	0	0	0	0	0	1	1	no
Spink8	0	0	0	0	0	1	1	no
Sptbn4	0	0	0	0	0	1	1	no
Sub1	0	0	0	0	0	1	1	no
Tafa1	0	0	0	0	0	1	1	no
Tcf25	0	0	0	0	0	1	1	no
Tef	0	0	0	0	0	1	1	no
Tiam1	0	0	0	0	0	1	1	no
Tmem158	0	0	0	0	0	1	1	no
Tmem240	0	0	0	0	0	1	1	no
Tmem30a	0	0	0	0	0	1	1	no
Tmem35a	0	0	0	0	0	1	1	no
Tmsb10	0	0	0	0	0	1	1	no
Tomm20	0	0	0	0	0	1	1	no
Trim37	0	0	0	0	0	1	1	no
Tsc22d1	0	0	0	0	0	1	1	no
Tsnax	0	0	0	0	0	1	1	no
Tspyl1	0	0	0	0	0	1	1	no
Tusc2	0	0	0	0	0	1	1	no
Tusc3	0	0	0	0	0	1	1	no
Ube2m	0	0	0	0	0	1	1	no
Ube2ql1	0	0	0	0	0	1	1	no
Unc5d	0	0	0	0	0	1	1	no
Vamp2	0	0	0	0	0	1	1	no
Vsnl1	0	0	0	0	0	1	1	no
Wipf3	0	0	0	0	0	1	1	no
Wsb2	0	0	0	0	0	1	1	no
Zdhhc22	0	0	0	0	0	1	1	no
Zfr	0	0	0	0	0	1	1	no
Zmat2	0	0	0	0	0	1	1	no
Zmiz2	0	0	0	0	0	1	1	no
