## Supplementary material for "Spatial omics representation and functional tissue module inference using graph Fourier transform": Supp Table 8

### Sheet: Sheet1
Method	Sample	Parameter	ARI
scVI	151672	scVI_hidden-64-genelikelihood-poisson	0.254938
scVI	151672	scVI_hidden-64-genelikelihood-nb	0.249407
scVI	151672	scVI_hidden-256-genelikelihood-poisson	0.366735
scVI	151672	scVI_hidden-256-genelikelihood-nb	0.356214
scVI	151672	scVI_hidden-128-genelikelihood-nb	0.347229
scVI	151672	scVI_hidden-128-genelikelihood-zinb	0.258712
scVI	151672	scVI_hidden-64-genelikelihood-zinb	0.244339
scVI	151672	scVI_hidden-256-genelikelihood-zinb	0.25298
scVI	151672	scVI_hidden-128-genelikelihood-poisson	0.255326
scVI	18-64	scVI_hidden-64-genelikelihood-zinb	0.152489
scVI	18-64	scVI_hidden-128-genelikelihood-nb	0.147858
scVI	18-64	scVI_hidden-256-genelikelihood-zinb	0.166793
scVI	18-64	scVI_hidden-128-genelikelihood-zinb	0.157263
scVI	18-64	scVI_hidden-256-genelikelihood-nb	0.137048
scVI	18-64	scVI_hidden-64-genelikelihood-nb	0.144243
scVI	18-64	scVI_hidden-64-genelikelihood-poisson	0.21121
scVI	18-64	scVI_hidden-128-genelikelihood-poisson	0.217224
scVI	18-64	scVI_hidden-256-genelikelihood-poisson	0.192728
scVI	151510	scVI_hidden-256-genelikelihood-poisson	0.264293
scVI	151510	scVI_hidden-128-genelikelihood-nb	0.253887
scVI	151510	scVI_hidden-64-genelikelihood-nb	0.255456
scVI	151510	scVI_hidden-64-genelikelihood-zinb	0.257689
scVI	151510	scVI_hidden-128-genelikelihood-poisson	0.255565
scVI	151510	scVI_hidden-256-genelikelihood-nb	0.253643
scVI	151510	scVI_hidden-64-genelikelihood-poisson	0.259672
scVI	151510	scVI_hidden-256-genelikelihood-zinb	0.265707
scVI	151510	scVI_hidden-128-genelikelihood-zinb	0.247518
scVI	2_8	scVI_hidden-128-genelikelihood-zinb	0.347783
scVI	2_8	scVI_hidden-64-genelikelihood-zinb	0.330279
scVI	2_8	scVI_hidden-256-genelikelihood-zinb	0.323515
scVI	2_8	scVI_hidden-256-genelikelihood-nb	0.328012
scVI	2_8	scVI_hidden-256-genelikelihood-poisson	0.332513
scVI	2_8	scVI_hidden-64-genelikelihood-poisson	0.348417
scVI	2_8	scVI_hidden-128-genelikelihood-poisson	0.332594
scVI	2_8	scVI_hidden-128-genelikelihood-nb	0.342771
scVI	2_8	scVI_hidden-64-genelikelihood-nb	0.312897
scVI	2_5	scVI_hidden-256-genelikelihood-zinb	0.465978
scVI	2_5	scVI_hidden-256-genelikelihood-poisson	0.510192
scVI	2_5	scVI_hidden-64-genelikelihood-zinb	0.454618
scVI	2_5	scVI_hidden-128-genelikelihood-zinb	0.453815
scVI	2_5	scVI_hidden-128-genelikelihood-nb	0.463622
scVI	2_5	scVI_hidden-64-genelikelihood-poisson	0.465657
scVI	2_5	scVI_hidden-64-genelikelihood-nb	0.453138
scVI	2_5	scVI_hidden-128-genelikelihood-poisson	0.461199
scVI	2_5	scVI_hidden-256-genelikelihood-nb	0.477927
scVI	151671	scVI_hidden-128-genelikelihood-poisson	0.268305
scVI	151671	scVI_hidden-128-genelikelihood-zinb	0.276435
scVI	151671	scVI_hidden-256-genelikelihood-nb	0.261133
scVI	151671	scVI_hidden-64-genelikelihood-nb	0.265348
scVI	151671	scVI_hidden-128-genelikelihood-nb	0.274276
scVI	151671	scVI_hidden-64-genelikelihood-poisson	0.277729
scVI	151671	scVI_hidden-256-genelikelihood-zinb	0.243483
scVI	151671	scVI_hidden-64-genelikelihood-zinb	0.274314
scVI	151671	scVI_hidden-256-genelikelihood-poisson	0.293109
scVI	151508	scVI_hidden-64-genelikelihood-poisson	0.267083
scVI	151508	scVI_hidden-256-genelikelihood-zinb	0.2588
scVI	151508	scVI_hidden-256-genelikelihood-poisson	0.264962
scVI	151508	scVI_hidden-64-genelikelihood-nb	0.273843
scVI	151508	scVI_hidden-128-genelikelihood-nb	0.276205
scVI	151508	scVI_hidden-64-genelikelihood-zinb	0.250021
scVI	151508	scVI_hidden-256-genelikelihood-nb	0.267191
scVI	151508	scVI_hidden-128-genelikelihood-zinb	0.27399
scVI	151508	scVI_hidden-128-genelikelihood-poisson	0.251553
scVI	151675	scVI_hidden-64-genelikelihood-poisson	0.275004
scVI	151675	scVI_hidden-64-genelikelihood-zinb	0.285108
scVI	151675	scVI_hidden-256-genelikelihood-poisson	0.270078
scVI	151675	scVI_hidden-128-genelikelihood-zinb	0.289974
scVI	151675	scVI_hidden-128-genelikelihood-nb	0.266537
scVI	151675	scVI_hidden-64-genelikelihood-nb	0.247891
scVI	151675	scVI_hidden-256-genelikelihood-nb	0.276908
scVI	151675	scVI_hidden-128-genelikelihood-poisson	0.291036
scVI	151675	scVI_hidden-256-genelikelihood-zinb	0.280348
scVI	151674	scVI_hidden-128-genelikelihood-zinb	0.277696
scVI	151674	scVI_hidden-256-genelikelihood-poisson	0.269081
scVI	151674	scVI_hidden-64-genelikelihood-poisson	0.268415
scVI	151674	scVI_hidden-256-genelikelihood-zinb	0.259551
scVI	151674	scVI_hidden-256-genelikelihood-nb	0.274949
scVI	151674	scVI_hidden-128-genelikelihood-poisson	0.28097
scVI	151674	scVI_hidden-64-genelikelihood-zinb	0.238631
scVI	151674	scVI_hidden-128-genelikelihood-nb	0.260635
scVI	151674	scVI_hidden-64-genelikelihood-nb	0.227034
scVI	T4857	scVI_hidden-128-genelikelihood-nb	0.331332
scVI	T4857	scVI_hidden-128-genelikelihood-poisson	0.341302
scVI	T4857	scVI_hidden-64-genelikelihood-zinb	0.331698
scVI	T4857	scVI_hidden-64-genelikelihood-nb	0.351926
scVI	T4857	scVI_hidden-64-genelikelihood-poisson	0.34218
scVI	T4857	scVI_hidden-256-genelikelihood-nb	0.320071
scVI	T4857	scVI_hidden-256-genelikelihood-poisson	0.333416
scVI	T4857	scVI_hidden-256-genelikelihood-zinb	0.335913
scVI	T4857	scVI_hidden-128-genelikelihood-zinb	0.348292
scVI	151669	scVI_hidden-256-genelikelihood-nb	0.19016
scVI	151669	scVI_hidden-256-genelikelihood-zinb	0.203669
scVI	151669	scVI_hidden-128-genelikelihood-zinb	0.189972
scVI	151669	scVI_hidden-128-genelikelihood-poisson	0.211088
scVI	151669	scVI_hidden-64-genelikelihood-poisson	0.224835
scVI	151669	scVI_hidden-64-genelikelihood-nb	0.238759
scVI	151669	scVI_hidden-64-genelikelihood-zinb	0.213833
scVI	151669	scVI_hidden-256-genelikelihood-poisson	0.222999
scVI	151669	scVI_hidden-128-genelikelihood-nb	0.17437
scVI	151509	scVI_hidden-64-genelikelihood-nb	0.261339
scVI	151509	scVI_hidden-256-genelikelihood-nb	0.254771
scVI	151509	scVI_hidden-256-genelikelihood-poisson	0.270213
scVI	151509	scVI_hidden-64-genelikelihood-zinb	0.257121
scVI	151509	scVI_hidden-256-genelikelihood-zinb	0.259161
scVI	151509	scVI_hidden-128-genelikelihood-poisson	0.260411
scVI	151509	scVI_hidden-128-genelikelihood-zinb	0.258638
scVI	151509	scVI_hidden-64-genelikelihood-poisson	0.256647
scVI	151509	scVI_hidden-128-genelikelihood-nb	0.270049
scVI	151507	scVI_hidden-64-genelikelihood-poisson	0.298441
scVI	151507	scVI_hidden-256-genelikelihood-poisson	0.258003
scVI	151507	scVI_hidden-256-genelikelihood-nb	0.26485
scVI	151507	scVI_hidden-128-genelikelihood-poisson	0.273338
scVI	151507	scVI_hidden-256-genelikelihood-zinb	0.25327
scVI	151507	scVI_hidden-64-genelikelihood-nb	0.298367
scVI	151507	scVI_hidden-64-genelikelihood-zinb	0.282373
scVI	151507	scVI_hidden-128-genelikelihood-nb	0.240453
scVI	151507	scVI_hidden-128-genelikelihood-zinb	0.288432
scVI	151676	scVI_hidden-256-genelikelihood-zinb	0.283249
scVI	151676	scVI_hidden-64-genelikelihood-nb	0.264796
scVI	151676	scVI_hidden-128-genelikelihood-zinb	0.25543
scVI	151676	scVI_hidden-256-genelikelihood-poisson	0.289693
scVI	151676	scVI_hidden-64-genelikelihood-poisson	0.289881
scVI	151676	scVI_hidden-128-genelikelihood-nb	0.265684
scVI	151676	scVI_hidden-128-genelikelihood-poisson	0.245794
scVI	151676	scVI_hidden-256-genelikelihood-nb	0.290913
scVI	151676	scVI_hidden-64-genelikelihood-zinb	0.278999
scVI	151670	scVI_hidden-256-genelikelihood-nb	0.162973
scVI	151670	scVI_hidden-256-genelikelihood-zinb	0.158656
scVI	151670	scVI_hidden-256-genelikelihood-poisson	0.177711
scVI	151670	scVI_hidden-64-genelikelihood-nb	0.180001
scVI	151670	scVI_hidden-128-genelikelihood-zinb	0.174347
scVI	151670	scVI_hidden-64-genelikelihood-poisson	0.173993
scVI	151670	scVI_hidden-64-genelikelihood-zinb	0.157322
scVI	151670	scVI_hidden-128-genelikelihood-poisson	0.194167
scVI	151670	scVI_hidden-128-genelikelihood-nb	0.195606
scVI	151673	scVI_hidden-128-genelikelihood-nb	0.256009
scVI	151673	scVI_hidden-128-genelikelihood-poisson	0.271591
scVI	151673	scVI_hidden-64-genelikelihood-poisson	0.268212
scVI	151673	scVI_hidden-64-genelikelihood-nb	0.272194
scVI	151673	scVI_hidden-256-genelikelihood-poisson	0.29108
scVI	151673	scVI_hidden-64-genelikelihood-zinb	0.285058
scVI	151673	scVI_hidden-256-genelikelihood-zinb	0.296881
scVI	151673	scVI_hidden-128-genelikelihood-zinb	0.297128
scVI	151673	scVI_hidden-256-genelikelihood-nb	0.2871
MAGIC	151672	MAGIC_knn-3-t-3	0.241862
MAGIC	151672	MAGIC_knn-5-t-3	0.219096
MAGIC	151672	MAGIC_knn-6-t-2	0.248441
MAGIC	151672	MAGIC_knn-6-t-3	0.196467
MAGIC	151672	MAGIC_knn-6-t-4	0.185124
MAGIC	151672	MAGIC_knn-5-t-2	0.25337
MAGIC	151672	MAGIC_knn-3-t-4	0.21584
MAGIC	151672	MAGIC_knn-3-t-2	0.270621
MAGIC	151672	MAGIC_knn-5-t-4	0.212398
MAGIC	18-64	MAGIC_knn-5-t-2	0.198339
MAGIC	18-64	MAGIC_knn-3-t-4	0.182984
MAGIC	18-64	MAGIC_knn-6-t-3	0.203425
MAGIC	18-64	MAGIC_knn-6-t-4	0.199403
MAGIC	18-64	MAGIC_knn-3-t-2	0.210596
MAGIC	18-64	MAGIC_knn-6-t-2	0.188313
MAGIC	18-64	MAGIC_knn-5-t-3	0.180166
MAGIC	18-64	MAGIC_knn-5-t-4	0.208932
MAGIC	18-64	MAGIC_knn-3-t-3	0.18933
MAGIC	151510	MAGIC_knn-5-t-2	0.19376
MAGIC	151510	MAGIC_knn-6-t-4	0.183296
MAGIC	151510	MAGIC_knn-6-t-2	0.189418
MAGIC	151510	MAGIC_knn-5-t-4	0.192917
MAGIC	151510	MAGIC_knn-3-t-2	0.193377
MAGIC	151510	MAGIC_knn-3-t-3	0.190722
MAGIC	151510	MAGIC_knn-3-t-4	0.207152
MAGIC	151510	MAGIC_knn-6-t-3	0.201372
MAGIC	151510	MAGIC_knn-5-t-3	0.205157
MAGIC	2_8	MAGIC_knn-3-t-4	0.246273
MAGIC	2_8	MAGIC_knn-5-t-2	0.18969
MAGIC	2_8	MAGIC_knn-3-t-3	0.254738
MAGIC	2_8	MAGIC_knn-6-t-4	0.244144
MAGIC	2_8	MAGIC_knn-5-t-3	0.24321
MAGIC	2_8	MAGIC_knn-6-t-3	0.252211
MAGIC	2_8	MAGIC_knn-5-t-4	0.241687
MAGIC	2_8	MAGIC_knn-3-t-2	0.203652
MAGIC	2_8	MAGIC_knn-6-t-2	0.173931
MAGIC	2_5	MAGIC_knn-3-t-4	0.540344
MAGIC	2_5	MAGIC_knn-5-t-2	0.545504
MAGIC	2_5	MAGIC_knn-6-t-4	0.550112
MAGIC	2_5	MAGIC_knn-6-t-3	0.515977
MAGIC	2_5	MAGIC_knn-5-t-4	0.545081
MAGIC	2_5	MAGIC_knn-6-t-2	0.537786
MAGIC	2_5	MAGIC_knn-3-t-3	0.554191
MAGIC	2_5	MAGIC_knn-5-t-3	0.543165
MAGIC	2_5	MAGIC_knn-3-t-2	0.542242
MAGIC	151671	MAGIC_knn-3-t-4	0.339193
MAGIC	151671	MAGIC_knn-6-t-2	0.290786
MAGIC	151671	MAGIC_knn-6-t-4	0.296908
MAGIC	151671	MAGIC_knn-5-t-2	0.307314
MAGIC	151671	MAGIC_knn-3-t-2	0.30498
MAGIC	151671	MAGIC_knn-6-t-3	0.291391
MAGIC	151671	MAGIC_knn-3-t-3	0.321479
MAGIC	151671	MAGIC_knn-5-t-3	0.283538
MAGIC	151671	MAGIC_knn-5-t-4	0.315961
MAGIC	151508	MAGIC_knn-6-t-2	0.248341
MAGIC	151508	MAGIC_knn-5-t-4	0.252319
MAGIC	151508	MAGIC_knn-3-t-4	0.262758
MAGIC	151508	MAGIC_knn-5-t-3	0.27636
MAGIC	151508	MAGIC_knn-6-t-3	0.24765
MAGIC	151508	MAGIC_knn-3-t-2	0.244505
MAGIC	151508	MAGIC_knn-5-t-2	0.245202
MAGIC	151508	MAGIC_knn-3-t-3	0.267121
MAGIC	151508	MAGIC_knn-6-t-4	0.254889
MAGIC	151675	MAGIC_knn-5-t-2	0.15092
MAGIC	151675	MAGIC_knn-6-t-2	0.150506
MAGIC	151675	MAGIC_knn-5-t-3	0.145084
MAGIC	151675	MAGIC_knn-3-t-2	0.152894
MAGIC	151675	MAGIC_knn-6-t-3	0.147454
MAGIC	151675	MAGIC_knn-3-t-4	0.143748
MAGIC	151675	MAGIC_knn-5-t-4	0.11807
MAGIC	151675	MAGIC_knn-3-t-3	0.14898
MAGIC	151675	MAGIC_knn-6-t-4	0.113447
MAGIC	151674	MAGIC_knn-3-t-2	0.207568
MAGIC	151674	MAGIC_knn-3-t-4	0.215921
MAGIC	151674	MAGIC_knn-5-t-3	0.212317
MAGIC	151674	MAGIC_knn-6-t-3	0.209893
MAGIC	151674	MAGIC_knn-5-t-2	0.215434
MAGIC	151674	MAGIC_knn-5-t-4	0.212059
MAGIC	151674	MAGIC_knn-6-t-4	0.186578
MAGIC	151674	MAGIC_knn-6-t-2	0.21097
MAGIC	151674	MAGIC_knn-3-t-3	0.217462
MAGIC	T4857	MAGIC_knn-3-t-4	0.231015
MAGIC	T4857	MAGIC_knn-5-t-2	0.241698
MAGIC	T4857	MAGIC_knn-3-t-2	0.245307
MAGIC	T4857	MAGIC_knn-6-t-2	0.238174
MAGIC	T4857	MAGIC_knn-5-t-3	0.239529
MAGIC	T4857	MAGIC_knn-6-t-4	0.232696
MAGIC	T4857	MAGIC_knn-6-t-3	0.23106
MAGIC	T4857	MAGIC_knn-5-t-4	0.237896
MAGIC	T4857	MAGIC_knn-3-t-3	0.236412
MAGIC	151669	MAGIC_knn-3-t-4	0.328364
MAGIC	151669	MAGIC_knn-5-t-3	0.295856
MAGIC	151669	MAGIC_knn-6-t-4	0.282153
MAGIC	151669	MAGIC_knn-6-t-3	0.302689
MAGIC	151669	MAGIC_knn-6-t-2	0.284616
MAGIC	151669	MAGIC_knn-5-t-4	0.300082
MAGIC	151669	MAGIC_knn-3-t-2	0.285642
MAGIC	151669	MAGIC_knn-5-t-2	0.290937
MAGIC	151669	MAGIC_knn-3-t-3	0.301696
MAGIC	151509	MAGIC_knn-3-t-3	0.24047
MAGIC	151509	MAGIC_knn-6-t-2	0.240692
MAGIC	151509	MAGIC_knn-6-t-4	0.252245
MAGIC	151509	MAGIC_knn-3-t-4	0.238266
MAGIC	151509	MAGIC_knn-3-t-2	0.244321
MAGIC	151509	MAGIC_knn-5-t-2	0.242514
MAGIC	151509	MAGIC_knn-5-t-3	0.243357
MAGIC	151509	MAGIC_knn-5-t-4	0.243632
MAGIC	151509	MAGIC_knn-6-t-3	0.235074
MAGIC	151507	MAGIC_knn-5-t-3	0.296498
MAGIC	151507	MAGIC_knn-5-t-2	0.313008
MAGIC	151507	MAGIC_knn-3-t-4	0.287538
MAGIC	151507	MAGIC_knn-6-t-2	0.311546
MAGIC	151507	MAGIC_knn-5-t-4	0.308374
MAGIC	151507	MAGIC_knn-3-t-2	0.305513
MAGIC	151507	MAGIC_knn-3-t-3	0.308985
MAGIC	151507	MAGIC_knn-6-t-4	0.294309
MAGIC	151507	MAGIC_knn-6-t-3	0.293399
MAGIC	151676	MAGIC_knn-5-t-2	0.207291
MAGIC	151676	MAGIC_knn-6-t-2	0.163787
MAGIC	151676	MAGIC_knn-6-t-3	0.160938
MAGIC	151676	MAGIC_knn-5-t-3	0.16309
MAGIC	151676	MAGIC_knn-3-t-3	0.160631
MAGIC	151676	MAGIC_knn-5-t-4	0.1698
MAGIC	151676	MAGIC_knn-3-t-2	0.216521
MAGIC	151676	MAGIC_knn-3-t-4	0.156273
MAGIC	151676	MAGIC_knn-6-t-4	0.158858
MAGIC	151670	MAGIC_knn-5-t-2	0.196701
MAGIC	151670	MAGIC_knn-5-t-3	0.158428
MAGIC	151670	MAGIC_knn-3-t-3	0.152093
MAGIC	151670	MAGIC_knn-3-t-4	0.160364
MAGIC	151670	MAGIC_knn-3-t-2	0.197458
MAGIC	151670	MAGIC_knn-6-t-2	0.16245
MAGIC	151670	MAGIC_knn-6-t-4	0.15826
MAGIC	151670	MAGIC_knn-5-t-4	0.182796
MAGIC	151670	MAGIC_knn-6-t-3	0.190771
MAGIC	151673	MAGIC_knn-6-t-4	0.174494
MAGIC	151673	MAGIC_knn-6-t-2	0.182628
MAGIC	151673	MAGIC_knn-6-t-3	0.176798
MAGIC	151673	MAGIC_knn-5-t-3	0.181258
MAGIC	151673	MAGIC_knn-5-t-2	0.185786
MAGIC	151673	MAGIC_knn-3-t-4	0.181793
MAGIC	151673	MAGIC_knn-3-t-3	0.187201
MAGIC	151673	MAGIC_knn-5-t-4	0.1786
MAGIC	151673	MAGIC_knn-3-t-2	0.180816
SpaGFT	151672	SpaGFT_c-0.007-low-17	0.530255
SpaGFT	151672	SpaGFT_c-0.005-low-17	0.531791
SpaGFT	151672	SpaGFT_c-0.003-low-15	0.507729
SpaGFT	151672	SpaGFT_c-0.007-low-13	0.529636
SpaGFT	151672	SpaGFT_c-0.003-low-17	0.512646
SpaGFT	151672	SpaGFT_c-0.005-low-15	0.525231
SpaGFT	151672	SpaGFT_c-0.007-low-15	0.53013
SpaGFT	151672	SpaGFT_c-0.003-low-13	0.501905
SpaGFT	151672	SpaGFT_c-0.005-low-13	0.517564
SpaGFT	18-64	SpaGFT_c-0.007-low-17	0.318655
SpaGFT	18-64	SpaGFT_c-0.005-low-15	0.335085
SpaGFT	18-64	SpaGFT_c-0.003-low-15	0.334779
SpaGFT	18-64	SpaGFT_c-0.005-low-13	0.336769
SpaGFT	18-64	SpaGFT_c-0.007-low-13	0.33864
SpaGFT	18-64	SpaGFT_c-0.003-low-17	0.335882
SpaGFT	18-64	SpaGFT_c-0.007-low-15	0.315004
SpaGFT	18-64	SpaGFT_c-0.003-low-13	0.332701
SpaGFT	18-64	SpaGFT_c-0.005-low-17	0.334114
SpaGFT	151510	SpaGFT_c-0.003-low-17	0.439887
SpaGFT	151510	SpaGFT_c-0.003-low-13	0.421965
SpaGFT	151510	SpaGFT_c-0.005-low-13	0.438386
SpaGFT	151510	SpaGFT_c-0.007-low-17	0.444733
SpaGFT	151510	SpaGFT_c-0.005-low-17	0.356213
SpaGFT	151510	SpaGFT_c-0.005-low-15	0.447933
SpaGFT	151510	SpaGFT_c-0.007-low-13	0.444068
SpaGFT	151510	SpaGFT_c-0.003-low-15	0.429509
SpaGFT	151510	SpaGFT_c-0.007-low-15	0.443929
SpaGFT	2_8	SpaGFT_c-0.003-low-15	0.333571
SpaGFT	2_8	SpaGFT_c-0.005-low-13	0.317451
SpaGFT	2_8	SpaGFT_c-0.007-low-13	0.294125
SpaGFT	2_8	SpaGFT_c-0.005-low-15	0.310875
SpaGFT	2_8	SpaGFT_c-0.003-low-13	0.36779
SpaGFT	2_8	SpaGFT_c-0.007-low-17	0.280915
SpaGFT	2_8	SpaGFT_c-0.007-low-15	0.292578
SpaGFT	2_8	SpaGFT_c-0.005-low-17	0.299599
SpaGFT	2_8	SpaGFT_c-0.003-low-17	0.332006
SpaGFT	2_5	SpaGFT_c-0.007-low-17	0.536922
SpaGFT	2_5	SpaGFT_c-0.003-low-13	0.526404
SpaGFT	2_5	SpaGFT_c-0.003-low-15	0.527065
SpaGFT	2_5	SpaGFT_c-0.007-low-13	0.53199
SpaGFT	2_5	SpaGFT_c-0.007-low-15	0.52926
SpaGFT	2_5	SpaGFT_c-0.005-low-17	0.529594
SpaGFT	2_5	SpaGFT_c-0.005-low-13	0.5266
SpaGFT	2_5	SpaGFT_c-0.005-low-15	0.52406
SpaGFT	2_5	SpaGFT_c-0.003-low-17	0.528988
SpaGFT	151671	SpaGFT_c-0.003-low-15	0.447542
SpaGFT	151671	SpaGFT_c-0.003-low-13	0.432764
SpaGFT	151671	SpaGFT_c-0.007-low-15	0.479328
SpaGFT	151671	SpaGFT_c-0.007-low-13	0.475442
SpaGFT	151671	SpaGFT_c-0.005-low-13	0.467048
SpaGFT	151671	SpaGFT_c-0.003-low-17	0.452549
SpaGFT	151671	SpaGFT_c-0.005-low-15	0.472265
SpaGFT	151671	SpaGFT_c-0.007-low-17	0.488174
SpaGFT	151671	SpaGFT_c-0.005-low-17	0.478266
SpaGFT	151508	SpaGFT_c-0.007-low-15	0.365659
SpaGFT	151508	SpaGFT_c-0.005-low-17	0.36667
SpaGFT	151508	SpaGFT_c-0.005-low-13	0.363296
SpaGFT	151508	SpaGFT_c-0.007-low-17	0.367361
SpaGFT	151508	SpaGFT_c-0.007-low-13	0.364828
SpaGFT	151508	SpaGFT_c-0.005-low-15	0.362372
SpaGFT	151508	SpaGFT_c-0.003-low-13	0.346675
SpaGFT	151508	SpaGFT_c-0.003-low-15	0.352851
SpaGFT	151508	SpaGFT_c-0.003-low-17	0.356447
SpaGFT	151675	SpaGFT_c-0.003-low-15	0.350319
SpaGFT	151675	SpaGFT_c-0.005-low-13	0.40886
SpaGFT	151675	SpaGFT_c-0.003-low-13	0.397987
SpaGFT	151675	SpaGFT_c-0.005-low-15	0.413467
SpaGFT	151675	SpaGFT_c-0.007-low-13	0.414481
SpaGFT	151675	SpaGFT_c-0.005-low-17	0.415176
SpaGFT	151675	SpaGFT_c-0.003-low-17	0.404807
SpaGFT	151675	SpaGFT_c-0.007-low-17	0.417416
SpaGFT	151675	SpaGFT_c-0.007-low-15	0.415664
SpaGFT	151674	SpaGFT_c-0.007-low-13	0.340349
SpaGFT	151674	SpaGFT_c-0.005-low-15	0.340221
SpaGFT	151674	SpaGFT_c-0.003-low-17	0.32715
SpaGFT	151674	SpaGFT_c-0.003-low-13	0.323988
SpaGFT	151674	SpaGFT_c-0.007-low-15	0.33901
SpaGFT	151674	SpaGFT_c-0.005-low-17	0.338607
SpaGFT	151674	SpaGFT_c-0.003-low-15	0.325704
SpaGFT	151674	SpaGFT_c-0.007-low-17	0.337984
SpaGFT	151674	SpaGFT_c-0.005-low-13	0.337532
SpaGFT	T4857	SpaGFT_c-0.007-low-13	0.4674
SpaGFT	T4857	SpaGFT_c-0.003-low-17	0.439267
SpaGFT	T4857	SpaGFT_c-0.005-low-13	0.445305
SpaGFT	T4857	SpaGFT_c-0.005-low-15	0.449858
SpaGFT	T4857	SpaGFT_c-0.003-low-13	0.459028
SpaGFT	T4857	SpaGFT_c-0.003-low-15	0.468858
SpaGFT	T4857	SpaGFT_c-0.007-low-17	0.458343
SpaGFT	T4857	SpaGFT_c-0.007-low-15	0.469093
SpaGFT	T4857	SpaGFT_c-0.005-low-17	0.456244
SpaGFT	151669	SpaGFT_c-0.003-low-17	0.235726
SpaGFT	151669	SpaGFT_c-0.005-low-15	0.237447
SpaGFT	151669	SpaGFT_c-0.007-low-13	0.240332
SpaGFT	151669	SpaGFT_c-0.003-low-15	0.234632
SpaGFT	151669	SpaGFT_c-0.003-low-13	0.231784
SpaGFT	151669	SpaGFT_c-0.005-low-13	0.233438
SpaGFT	151669	SpaGFT_c-0.005-low-17	0.238594
SpaGFT	151669	SpaGFT_c-0.007-low-17	0.23942
SpaGFT	151669	SpaGFT_c-0.007-low-15	0.241353
SpaGFT	151509	SpaGFT_c-0.007-low-15	0.430165
SpaGFT	151509	SpaGFT_c-0.005-low-17	0.427359
SpaGFT	151509	SpaGFT_c-0.007-low-17	0.409808
SpaGFT	151509	SpaGFT_c-0.003-low-13	0.411703
SpaGFT	151509	SpaGFT_c-0.005-low-13	0.425246
SpaGFT	151509	SpaGFT_c-0.003-low-15	0.418415
SpaGFT	151509	SpaGFT_c-0.003-low-17	0.42213
SpaGFT	151509	SpaGFT_c-0.007-low-13	0.425619
SpaGFT	151509	SpaGFT_c-0.005-low-15	0.426351
SpaGFT	151507	SpaGFT_c-0.007-low-13	0.430759
SpaGFT	151507	SpaGFT_c-0.003-low-15	0.402699
SpaGFT	151507	SpaGFT_c-0.007-low-17	0.411656
SpaGFT	151507	SpaGFT_c-0.005-low-13	0.479127
SpaGFT	151507	SpaGFT_c-0.005-low-15	0.414069
SpaGFT	151507	SpaGFT_c-0.005-low-17	0.411612
SpaGFT	151507	SpaGFT_c-0.003-low-13	0.39523
SpaGFT	151507	SpaGFT_c-0.007-low-15	0.408174
SpaGFT	151507	SpaGFT_c-0.003-low-17	0.413963
SpaGFT	151676	SpaGFT_c-0.007-low-13	0.388998
SpaGFT	151676	SpaGFT_c-0.003-low-13	0.340388
SpaGFT	151676	SpaGFT_c-0.005-low-15	0.382739
SpaGFT	151676	SpaGFT_c-0.007-low-15	0.394628
SpaGFT	151676	SpaGFT_c-0.003-low-17	0.354551
SpaGFT	151676	SpaGFT_c-0.005-low-13	0.367371
SpaGFT	151676	SpaGFT_c-0.005-low-17	0.383247
SpaGFT	151676	SpaGFT_c-0.003-low-15	0.351559
SpaGFT	151676	SpaGFT_c-0.007-low-17	0.380885
SpaGFT	151670	SpaGFT_c-0.003-low-13	0.232536
SpaGFT	151670	SpaGFT_c-0.007-low-15	0.241602
SpaGFT	151670	SpaGFT_c-0.003-low-15	0.239508
SpaGFT	151670	SpaGFT_c-0.005-low-15	0.238294
SpaGFT	151670	SpaGFT_c-0.007-low-17	0.246238
SpaGFT	151670	SpaGFT_c-0.005-low-13	0.2362
SpaGFT	151670	SpaGFT_c-0.005-low-17	0.238628
SpaGFT	151670	SpaGFT_c-0.003-low-17	0.237555
SpaGFT	151670	SpaGFT_c-0.007-low-13	0.241622
SpaGFT	151673	SpaGFT_c-0.003-low-17	0.399517
SpaGFT	151673	SpaGFT_c-0.007-low-13	0.326592
SpaGFT	151673	SpaGFT_c-0.003-low-15	0.409648
SpaGFT	151673	SpaGFT_c-0.005-low-13	0.326263
SpaGFT	151673	SpaGFT_c-0.007-low-15	0.325834
SpaGFT	151673	SpaGFT_c-0.003-low-13	0.37772
SpaGFT	151673	SpaGFT_c-0.005-low-17	0.400508
SpaGFT	151673	SpaGFT_c-0.007-low-17	0.318032
SpaGFT	151673	SpaGFT_c-0.005-low-15	0.402682
DCA	151672	DCA_hidden-size-1-64-hidden-size-2-32	0.123309
DCA	151672	DCA_hidden-size-1-48-hidden-size-2-24	0.12742
DCA	151672	DCA_hidden-size-1-48-hidden-size-2-40	0.122333
DCA	151672	DCA_hidden-size-1-80-hidden-size-2-40	0.120902
DCA	151672	DCA_hidden-size-1-64-hidden-size-2-24	0.122878
DCA	151672	DCA_hidden-size-1-64-hidden-size-2-40	0.116905
DCA	151672	DCA_hidden-size-1-48-hidden-size-2-32	0.125214
DCA	151672	DCA_hidden-size-1-80-hidden-size-2-24	0.119876
DCA	151672	DCA_hidden-size-1-80-hidden-size-2-32	0.120166
DCA	18-64	DCA_hidden-size-1-64-hidden-size-2-24	0.0895773
DCA	18-64	DCA_hidden-size-1-48-hidden-size-2-32	0.0918601
DCA	18-64	DCA_hidden-size-1-64-hidden-size-2-32	0.0918059
DCA	18-64	DCA_hidden-size-1-80-hidden-size-2-24	0.093904
DCA	18-64	DCA_hidden-size-1-48-hidden-size-2-24	0.0893873
DCA	18-64	DCA_hidden-size-1-48-hidden-size-2-40	0.0907363
DCA	18-64	DCA_hidden-size-1-80-hidden-size-2-40	0.0919897
DCA	18-64	DCA_hidden-size-1-80-hidden-size-2-32	0.0907424
DCA	18-64	DCA_hidden-size-1-64-hidden-size-2-40	0.0942713
DCA	151510	DCA_hidden-size-1-80-hidden-size-2-32	0.116563
DCA	151510	DCA_hidden-size-1-48-hidden-size-2-24	0.120782
DCA	151510	DCA_hidden-size-1-64-hidden-size-2-24	0.119793
DCA	151510	DCA_hidden-size-1-48-hidden-size-2-32	0.118772
DCA	151510	DCA_hidden-size-1-48-hidden-size-2-40	0.112252
DCA	151510	DCA_hidden-size-1-64-hidden-size-2-40	0.118489
DCA	151510	DCA_hidden-size-1-64-hidden-size-2-32	0.113684
DCA	151510	DCA_hidden-size-1-80-hidden-size-2-24	0.110763
DCA	151510	DCA_hidden-size-1-80-hidden-size-2-40	0.111434
DCA	2_8	DCA_hidden-size-1-64-hidden-size-2-40	0.297294
DCA	2_8	DCA_hidden-size-1-64-hidden-size-2-32	0.29827
DCA	2_8	DCA_hidden-size-1-48-hidden-size-2-40	0.302953
DCA	2_8	DCA_hidden-size-1-80-hidden-size-2-24	0.292396
DCA	2_8	DCA_hidden-size-1-80-hidden-size-2-40	0.295131
DCA	2_8	DCA_hidden-size-1-48-hidden-size-2-32	0.298374
DCA	2_8	DCA_hidden-size-1-80-hidden-size-2-32	0.29369
DCA	2_8	DCA_hidden-size-1-48-hidden-size-2-24	0.299398
DCA	2_8	DCA_hidden-size-1-64-hidden-size-2-24	0.301523
DCA	2_5	DCA_hidden-size-1-48-hidden-size-2-24	0.554265
DCA	2_5	DCA_hidden-size-1-64-hidden-size-2-24	0.548816
DCA	2_5	DCA_hidden-size-1-64-hidden-size-2-40	0.55052
DCA	2_5	DCA_hidden-size-1-80-hidden-size-2-24	0.550108
DCA	2_5	DCA_hidden-size-1-48-hidden-size-2-32	0.551233
DCA	2_5	DCA_hidden-size-1-64-hidden-size-2-32	0.55033
DCA	2_5	DCA_hidden-size-1-48-hidden-size-2-40	0.552246
DCA	2_5	DCA_hidden-size-1-80-hidden-size-2-40	0.551877
DCA	2_5	DCA_hidden-size-1-80-hidden-size-2-32	0.552228
DCA	151671	DCA_hidden-size-1-48-hidden-size-2-40	0.12887
DCA	151671	DCA_hidden-size-1-64-hidden-size-2-24	0.134361
DCA	151671	DCA_hidden-size-1-80-hidden-size-2-40	0.132705
DCA	151671	DCA_hidden-size-1-80-hidden-size-2-24	0.135144
DCA	151671	DCA_hidden-size-1-48-hidden-size-2-24	0.13749
DCA	151671	DCA_hidden-size-1-80-hidden-size-2-32	0.130582
DCA	151671	DCA_hidden-size-1-64-hidden-size-2-40	0.133903
DCA	151671	DCA_hidden-size-1-48-hidden-size-2-32	0.132628
DCA	151671	DCA_hidden-size-1-64-hidden-size-2-32	0.133938
DCA	151508	DCA_hidden-size-1-64-hidden-size-2-32	0.105672
DCA	151508	DCA_hidden-size-1-48-hidden-size-2-32	0.105016
DCA	151508	DCA_hidden-size-1-80-hidden-size-2-32	0.103528
DCA	151508	DCA_hidden-size-1-80-hidden-size-2-40	0.100646
DCA	151508	DCA_hidden-size-1-80-hidden-size-2-24	0.102468
DCA	151508	DCA_hidden-size-1-48-hidden-size-2-40	0.104847
DCA	151508	DCA_hidden-size-1-64-hidden-size-2-40	0.0977173
DCA	151508	DCA_hidden-size-1-48-hidden-size-2-24	0.102419
DCA	151508	DCA_hidden-size-1-64-hidden-size-2-24	0.10345
DCA	151675	DCA_hidden-size-1-64-hidden-size-2-24	0.16111
DCA	151675	DCA_hidden-size-1-64-hidden-size-2-32	0.160467
DCA	151675	DCA_hidden-size-1-48-hidden-size-2-32	0.154767
DCA	151675	DCA_hidden-size-1-64-hidden-size-2-40	0.161224
DCA	151675	DCA_hidden-size-1-48-hidden-size-2-40	0.156732
DCA	151675	DCA_hidden-size-1-48-hidden-size-2-24	0.159609
DCA	151675	DCA_hidden-size-1-80-hidden-size-2-40	0.157351
DCA	151675	DCA_hidden-size-1-80-hidden-size-2-24	0.157786
DCA	151675	DCA_hidden-size-1-80-hidden-size-2-32	0.158256
DCA	151674	DCA_hidden-size-1-48-hidden-size-2-40	0.158942
DCA	151674	DCA_hidden-size-1-48-hidden-size-2-32	0.158632
DCA	151674	DCA_hidden-size-1-48-hidden-size-2-24	0.163145
DCA	151674	DCA_hidden-size-1-64-hidden-size-2-40	0.163538
DCA	151674	DCA_hidden-size-1-80-hidden-size-2-40	0.162339
DCA	151674	DCA_hidden-size-1-64-hidden-size-2-32	0.162222
DCA	151674	DCA_hidden-size-1-80-hidden-size-2-32	0.153346
DCA	151674	DCA_hidden-size-1-64-hidden-size-2-24	0.164672
DCA	151674	DCA_hidden-size-1-80-hidden-size-2-24	0.157263
DCA	T4857	DCA_hidden-size-1-48-hidden-size-2-24	0.197246
DCA	T4857	DCA_hidden-size-1-80-hidden-size-2-32	0.200103
DCA	T4857	DCA_hidden-size-1-80-hidden-size-2-24	0.198749
DCA	T4857	DCA_hidden-size-1-64-hidden-size-2-24	0.197043
DCA	T4857	DCA_hidden-size-1-48-hidden-size-2-32	0.195977
DCA	T4857	DCA_hidden-size-1-64-hidden-size-2-32	0.201335
DCA	T4857	DCA_hidden-size-1-48-hidden-size-2-40	0.197647
DCA	T4857	DCA_hidden-size-1-64-hidden-size-2-40	0.197371
DCA	T4857	DCA_hidden-size-1-80-hidden-size-2-40	0.200323
DCA	151669	DCA_hidden-size-1-48-hidden-size-2-32	0.105308
DCA	151669	DCA_hidden-size-1-80-hidden-size-2-40	0.101124
DCA	151669	DCA_hidden-size-1-80-hidden-size-2-32	0.110628
DCA	151669	DCA_hidden-size-1-48-hidden-size-2-40	0.106487
DCA	151669	DCA_hidden-size-1-64-hidden-size-2-24	0.103488
DCA	151669	DCA_hidden-size-1-64-hidden-size-2-32	0.103027
DCA	151669	DCA_hidden-size-1-80-hidden-size-2-24	0.107342
DCA	151669	DCA_hidden-size-1-48-hidden-size-2-24	0.110937
DCA	151669	DCA_hidden-size-1-64-hidden-size-2-40	0.105733
DCA	151509	DCA_hidden-size-1-48-hidden-size-2-24	0.142731
DCA	151509	DCA_hidden-size-1-48-hidden-size-2-32	0.1434
DCA	151509	DCA_hidden-size-1-48-hidden-size-2-40	0.137685
DCA	151509	DCA_hidden-size-1-80-hidden-size-2-32	0.14031
DCA	151509	DCA_hidden-size-1-80-hidden-size-2-40	0.134375
DCA	151509	DCA_hidden-size-1-64-hidden-size-2-32	0.139684
DCA	151509	DCA_hidden-size-1-64-hidden-size-2-24	0.145979
DCA	151509	DCA_hidden-size-1-64-hidden-size-2-40	0.139017
DCA	151509	DCA_hidden-size-1-80-hidden-size-2-24	0.137794
DCA	151507	DCA_hidden-size-1-80-hidden-size-2-40	0.0867077
DCA	151507	DCA_hidden-size-1-64-hidden-size-2-40	0.0871882
DCA	151507	DCA_hidden-size-1-64-hidden-size-2-24	0.0935934
DCA	151507	DCA_hidden-size-1-64-hidden-size-2-32	0.0818488
DCA	151507	DCA_hidden-size-1-80-hidden-size-2-32	0.0918258
DCA	151507	DCA_hidden-size-1-48-hidden-size-2-32	0.0924704
DCA	151507	DCA_hidden-size-1-48-hidden-size-2-24	0.092668
DCA	151507	DCA_hidden-size-1-48-hidden-size-2-40	0.0917078
DCA	151507	DCA_hidden-size-1-80-hidden-size-2-24	0.0927068
DCA	151676	DCA_hidden-size-1-48-hidden-size-2-32	0.179094
DCA	151676	DCA_hidden-size-1-64-hidden-size-2-32	0.177833
DCA	151676	DCA_hidden-size-1-48-hidden-size-2-24	0.170438
DCA	151676	DCA_hidden-size-1-80-hidden-size-2-32	0.170558
DCA	151676	DCA_hidden-size-1-48-hidden-size-2-40	0.177259
DCA	151676	DCA_hidden-size-1-64-hidden-size-2-24	0.180578
DCA	151676	DCA_hidden-size-1-80-hidden-size-2-24	0.175907
DCA	151676	DCA_hidden-size-1-80-hidden-size-2-40	0.177993
DCA	151676	DCA_hidden-size-1-64-hidden-size-2-40	0.179902
DCA	151670	DCA_hidden-size-1-80-hidden-size-2-40	0.109517
DCA	151670	DCA_hidden-size-1-64-hidden-size-2-24	0.100796
DCA	151670	DCA_hidden-size-1-48-hidden-size-2-32	0.106547
DCA	151670	DCA_hidden-size-1-48-hidden-size-2-24	0.0968682
DCA	151670	DCA_hidden-size-1-64-hidden-size-2-40	0.101044
DCA	151670	DCA_hidden-size-1-48-hidden-size-2-40	0.111637
DCA	151670	DCA_hidden-size-1-64-hidden-size-2-32	0.0994395
DCA	151670	DCA_hidden-size-1-80-hidden-size-2-32	0.104634
DCA	151670	DCA_hidden-size-1-80-hidden-size-2-24	0.108676
DCA	151673	DCA_hidden-size-1-80-hidden-size-2-32	0.145692
DCA	151673	DCA_hidden-size-1-64-hidden-size-2-32	0.147096
DCA	151673	DCA_hidden-size-1-64-hidden-size-2-24	0.146628
DCA	151673	DCA_hidden-size-1-48-hidden-size-2-32	0.149402
DCA	151673	DCA_hidden-size-1-80-hidden-size-2-24	0.149928
DCA	151673	DCA_hidden-size-1-48-hidden-size-2-40	0.147312
DCA	151673	DCA_hidden-size-1-64-hidden-size-2-40	0.149438
DCA	151673	DCA_hidden-size-1-80-hidden-size-2-40	0.149096
DCA	151673	DCA_hidden-size-1-48-hidden-size-2-24	0.150339
SAVER-X	151672	SAVER-X_batch-32-fold-8	0.261135
SAVER-X	151672	SAVER-X_batch-64-fold-6	0.261135
SAVER-X	151672	SAVER-X_batch-128-fold-6	0.261135
SAVER-X	151672	SAVER-X_batch-64-fold-8	0.261135
SAVER-X	151672	SAVER-X_batch-128-fold-4	0.261135
SAVER-X	151672	SAVER-X_batch-32-fold-6	0.261135
SAVER-X	151672	SAVER-X_batch-128-fold-8	0.261135
SAVER-X	151672	SAVER-X_batch-64-fold-4	0.261135
SAVER-X	151672	SAVER-X_batch-32-fold-4	0.261135
SAVER-X	18-64	SAVER-X_batch-32-fold-6	0.187609
SAVER-X	18-64	SAVER-X_batch-128-fold-6	0.187609
SAVER-X	18-64	SAVER-X_batch-32-fold-4	0.187609
SAVER-X	18-64	SAVER-X_batch-64-fold-4	0.187609
SAVER-X	18-64	SAVER-X_batch-128-fold-4	0.187609
SAVER-X	18-64	SAVER-X_batch-64-fold-8	0.187609
SAVER-X	18-64	SAVER-X_batch-32-fold-8	0.187609
SAVER-X	18-64	SAVER-X_batch-128-fold-8	0.187609
SAVER-X	18-64	SAVER-X_batch-64-fold-6	0.187609
SAVER-X	151510	SAVER-X_batch-64-fold-8	0.265422
SAVER-X	151510	SAVER-X_batch-128-fold-6	0.265422
SAVER-X	151510	SAVER-X_batch-64-fold-4	0.265422
SAVER-X	151510	SAVER-X_batch-32-fold-4	0.265422
SAVER-X	151510	SAVER-X_batch-128-fold-4	0.265422
SAVER-X	151510	SAVER-X_batch-32-fold-6	0.265422
SAVER-X	151510	SAVER-X_batch-64-fold-6	0.265422
SAVER-X	151510	SAVER-X_batch-128-fold-8	0.265422
SAVER-X	151510	SAVER-X_batch-32-fold-8	0.265422
SAVER-X	2_8	SAVER-X_batch-64-fold-4	0.333865
SAVER-X	2_8	SAVER-X_batch-64-fold-6	0.333865
SAVER-X	2_8	SAVER-X_batch-128-fold-6	0.333865
SAVER-X	2_8	SAVER-X_batch-128-fold-8	0.333865
SAVER-X	2_8	SAVER-X_batch-32-fold-6	0.333865
SAVER-X	2_8	SAVER-X_batch-32-fold-4	0.333865
SAVER-X	2_8	SAVER-X_batch-32-fold-8	0.333865
SAVER-X	2_8	SAVER-X_batch-64-fold-8	0.333865
SAVER-X	2_8	SAVER-X_batch-128-fold-4	0.333865
SAVER-X	2_5	SAVER-X_batch-32-fold-8	0.440607
SAVER-X	2_5	SAVER-X_batch-128-fold-8	0.440607
SAVER-X	2_5	SAVER-X_batch-64-fold-8	0.440607
SAVER-X	2_5	SAVER-X_batch-32-fold-4	0.440607
SAVER-X	2_5	SAVER-X_batch-128-fold-6	0.440607
SAVER-X	2_5	SAVER-X_batch-128-fold-4	0.440607
SAVER-X	2_5	SAVER-X_batch-64-fold-6	0.440607
SAVER-X	2_5	SAVER-X_batch-32-fold-6	0.440607
SAVER-X	2_5	SAVER-X_batch-64-fold-4	0.440607
SAVER-X	151671	SAVER-X_batch-32-fold-8	0.28739
SAVER-X	151671	SAVER-X_batch-32-fold-4	0.28739
SAVER-X	151671	SAVER-X_batch-32-fold-6	0.28739
SAVER-X	151671	SAVER-X_batch-128-fold-6	0.28739
SAVER-X	151671	SAVER-X_batch-128-fold-8	0.28739
SAVER-X	151671	SAVER-X_batch-64-fold-8	0.28739
SAVER-X	151671	SAVER-X_batch-64-fold-4	0.28739
SAVER-X	151671	SAVER-X_batch-128-fold-4	0.28739
SAVER-X	151671	SAVER-X_batch-64-fold-6	0.28739
SAVER-X	151508	SAVER-X_batch-128-fold-6	0.269852
SAVER-X	151508	SAVER-X_batch-64-fold-8	0.269852
SAVER-X	151508	SAVER-X_batch-32-fold-6	0.269852
SAVER-X	151508	SAVER-X_batch-64-fold-6	0.269852
SAVER-X	151508	SAVER-X_batch-128-fold-8	0.269852
SAVER-X	151508	SAVER-X_batch-64-fold-4	0.269852
SAVER-X	151508	SAVER-X_batch-128-fold-4	0.269852
SAVER-X	151508	SAVER-X_batch-32-fold-4	0.269852
SAVER-X	151508	SAVER-X_batch-32-fold-8	0.269852
SAVER-X	151675	SAVER-X_batch-64-fold-4	0.275207
SAVER-X	151675	SAVER-X_batch-128-fold-8	0.275207
SAVER-X	151675	SAVER-X_batch-64-fold-6	0.275207
SAVER-X	151675	SAVER-X_batch-32-fold-8	0.275207
SAVER-X	151675	SAVER-X_batch-32-fold-4	0.275207
SAVER-X	151675	SAVER-X_batch-64-fold-8	0.275207
SAVER-X	151675	SAVER-X_batch-32-fold-6	0.275207
SAVER-X	151675	SAVER-X_batch-128-fold-6	0.275207
SAVER-X	151675	SAVER-X_batch-128-fold-4	0.275207
SAVER-X	151674	SAVER-X_batch-64-fold-6	0.273863
SAVER-X	151674	SAVER-X_batch-128-fold-6	0.273863
SAVER-X	151674	SAVER-X_batch-32-fold-6	0.273863
SAVER-X	151674	SAVER-X_batch-32-fold-4	0.273863
SAVER-X	151674	SAVER-X_batch-128-fold-8	0.273863
SAVER-X	151674	SAVER-X_batch-128-fold-4	0.273863
SAVER-X	151674	SAVER-X_batch-32-fold-8	0.273863
SAVER-X	151674	SAVER-X_batch-64-fold-8	0.273863
SAVER-X	151674	SAVER-X_batch-64-fold-4	0.273863
SAVER-X	T4857	SAVER-X_batch-32-fold-6	0.368625
SAVER-X	T4857	SAVER-X_batch-32-fold-4	0.368625
SAVER-X	T4857	SAVER-X_batch-128-fold-4	0.368625
SAVER-X	T4857	SAVER-X_batch-32-fold-8	0.368625
SAVER-X	T4857	SAVER-X_batch-128-fold-8	0.368625
SAVER-X	T4857	SAVER-X_batch-64-fold-4	0.368625
SAVER-X	T4857	SAVER-X_batch-128-fold-6	0.368625
SAVER-X	T4857	SAVER-X_batch-64-fold-6	0.368625
SAVER-X	T4857	SAVER-X_batch-64-fold-8	0.368625
SAVER-X	151669	SAVER-X_batch-32-fold-6	0.217477
SAVER-X	151669	SAVER-X_batch-64-fold-6	0.217477
SAVER-X	151669	SAVER-X_batch-64-fold-4	0.217477
SAVER-X	151669	SAVER-X_batch-64-fold-8	0.217477
SAVER-X	151669	SAVER-X_batch-128-fold-6	0.217477
SAVER-X	151669	SAVER-X_batch-32-fold-4	0.217477
SAVER-X	151669	SAVER-X_batch-128-fold-4	0.217477
SAVER-X	151669	SAVER-X_batch-32-fold-8	0.217436
SAVER-X	151669	SAVER-X_batch-128-fold-8	0.217477
SAVER-X	151509	SAVER-X_batch-32-fold-4	0.258399
SAVER-X	151509	SAVER-X_batch-64-fold-6	0.258399
SAVER-X	151509	SAVER-X_batch-128-fold-6	0.258399
SAVER-X	151509	SAVER-X_batch-32-fold-6	0.258399
SAVER-X	151509	SAVER-X_batch-64-fold-4	0.258399
SAVER-X	151509	SAVER-X_batch-64-fold-8	0.258399
SAVER-X	151509	SAVER-X_batch-32-fold-8	0.258399
SAVER-X	151509	SAVER-X_batch-128-fold-8	0.258399
SAVER-X	151509	SAVER-X_batch-128-fold-4	0.258399
SAVER-X	151507	SAVER-X_batch-64-fold-4	0.268381
SAVER-X	151507	SAVER-X_batch-32-fold-4	0.268381
SAVER-X	151507	SAVER-X_batch-128-fold-4	0.268381
SAVER-X	151507	SAVER-X_batch-32-fold-8	0.268381
SAVER-X	151507	SAVER-X_batch-128-fold-8	0.268381
SAVER-X	151507	SAVER-X_batch-64-fold-8	0.268381
SAVER-X	151507	SAVER-X_batch-32-fold-6	0.268381
SAVER-X	151507	SAVER-X_batch-64-fold-6	0.268381
SAVER-X	151507	SAVER-X_batch-128-fold-6	0.268381
SAVER-X	151676	SAVER-X_batch-128-fold-6	0.287649
SAVER-X	151676	SAVER-X_batch-32-fold-8	0.287649
SAVER-X	151676	SAVER-X_batch-32-fold-6	0.287649
SAVER-X	151676	SAVER-X_batch-128-fold-8	0.287649
SAVER-X	151676	SAVER-X_batch-64-fold-6	0.287649
SAVER-X	151676	SAVER-X_batch-64-fold-4	0.287649
SAVER-X	151676	SAVER-X_batch-128-fold-4	0.287649
SAVER-X	151676	SAVER-X_batch-64-fold-8	0.287649
SAVER-X	151676	SAVER-X_batch-32-fold-4	0.287649
SAVER-X	151670	SAVER-X_batch-128-fold-8	0.177184
SAVER-X	151670	SAVER-X_batch-64-fold-8	0.177184
SAVER-X	151670	SAVER-X_batch-64-fold-6	0.177184
SAVER-X	151670	SAVER-X_batch-32-fold-4	0.177184
SAVER-X	151670	SAVER-X_batch-128-fold-4	0.177184
SAVER-X	151670	SAVER-X_batch-32-fold-6	0.177184
SAVER-X	151670	SAVER-X_batch-64-fold-4	0.177184
SAVER-X	151670	SAVER-X_batch-128-fold-6	0.177184
SAVER-X	151670	SAVER-X_batch-32-fold-8	0.177184
SAVER-X	151673	SAVER-X_batch-32-fold-4	0.28198
SAVER-X	151673	SAVER-X_batch-64-fold-8	0.28198
SAVER-X	151673	SAVER-X_batch-32-fold-6	0.28198
SAVER-X	151673	SAVER-X_batch-128-fold-6	0.28198
SAVER-X	151673	SAVER-X_batch-128-fold-8	0.28198
SAVER-X	151673	SAVER-X_batch-64-fold-4	0.28198
SAVER-X	151673	SAVER-X_batch-64-fold-6	0.28198
SAVER-X	151673	SAVER-X_batch-32-fold-8	0.28198
SAVER-X	151673	SAVER-X_batch-128-fold-4	0.28198
Sprod	151672	Sprod_dim-10-r-0.10	0.423577
Sprod	151672	Sprod_dim-12-r-0.08	0.459978
Sprod	151672	Sprod_dim-8-r-0.08	0.507828
Sprod	151672	Sprod_dim-8-r-0.10	0.470283
Sprod	151672	Sprod_dim-8-r-0.06	0.520449
Sprod	151672	Sprod_dim-12-r-0.06	0.501467
Sprod	151672	Sprod_dim-10-r-0.08	0.510155
Sprod	151672	Sprod_dim-12-r-0.10	0.480487
Sprod	151672	Sprod_dim-10-r-0.06	0.518702
Sprod	18-64	Sprod_dim-8-r-0.08	0.353891
Sprod	18-64	Sprod_dim-8-r-0.10	0.317993
Sprod	18-64	Sprod_dim-12-r-0.08	0.293735
Sprod	18-64	Sprod_dim-8-r-0.06	0.386239
Sprod	18-64	Sprod_dim-10-r-0.10	0.331684
Sprod	18-64	Sprod_dim-10-r-0.08	0.33767
Sprod	18-64	Sprod_dim-10-r-0.06	0.37166
Sprod	18-64	Sprod_dim-12-r-0.06	0.370755
Sprod	18-64	Sprod_dim-12-r-0.10	0.27408
Sprod	151510	Sprod_dim-12-r-0.10	0.364327
Sprod	151510	Sprod_dim-10-r-0.06	0.350455
Sprod	151510	Sprod_dim-10-r-0.10	0.316842
Sprod	151510	Sprod_dim-8-r-0.06	0.343369
Sprod	151510	Sprod_dim-10-r-0.08	0.333393
Sprod	151510	Sprod_dim-12-r-0.08	0.322304
Sprod	151510	Sprod_dim-8-r-0.08	0.324783
Sprod	151510	Sprod_dim-12-r-0.06	0.344514
Sprod	151510	Sprod_dim-8-r-0.10	0.365493
Sprod	2_8	Sprod_dim-12-r-0.06	0.368394
Sprod	2_8	Sprod_dim-10-r-0.10	0.353365
Sprod	2_8	Sprod_dim-12-r-0.10	0.374643
Sprod	2_8	Sprod_dim-10-r-0.08	0.41231
Sprod	2_8	Sprod_dim-12-r-0.08	0.401493
Sprod	2_8	Sprod_dim-8-r-0.06	0.410954
Sprod	2_8	Sprod_dim-10-r-0.06	0.386402
Sprod	2_8	Sprod_dim-8-r-0.08	0.372027
Sprod	2_8	Sprod_dim-8-r-0.10	0.394772
Sprod	2_5	Sprod_dim-8-r-0.08	0.388026
Sprod	2_5	Sprod_dim-10-r-0.10	0.40137
Sprod	2_5	Sprod_dim-12-r-0.06	0.3823
Sprod	2_5	Sprod_dim-8-r-0.10	0.580284
Sprod	2_5	Sprod_dim-10-r-0.08	0.437195
Sprod	2_5	Sprod_dim-8-r-0.06	0.372668
Sprod	2_5	Sprod_dim-12-r-0.08	0.413423
Sprod	2_5	Sprod_dim-10-r-0.06	0.37501
Sprod	2_5	Sprod_dim-12-r-0.10	0.468169
Sprod	151671	Sprod_dim-10-r-0.06	0.529292
Sprod	151671	Sprod_dim-12-r-0.08	0.425494
Sprod	151671	Sprod_dim-10-r-0.08	0.445963
Sprod	151671	Sprod_dim-8-r-0.10	0.451508
Sprod	151671	Sprod_dim-12-r-0.06	0.530131
Sprod	151671	Sprod_dim-8-r-0.08	0.456324
Sprod	151671	Sprod_dim-12-r-0.10	0.419349
Sprod	151671	Sprod_dim-10-r-0.10	0.47037
Sprod	151671	Sprod_dim-8-r-0.06	0.52602
Sprod	151508	Sprod_dim-8-r-0.06	0.388942
Sprod	151508	Sprod_dim-10-r-0.08	0.393472
Sprod	151508	Sprod_dim-12-r-0.06	0.382787
Sprod	151508	Sprod_dim-8-r-0.08	0.370398
Sprod	151508	Sprod_dim-12-r-0.10	0.373097
Sprod	151508	Sprod_dim-12-r-0.08	0.386308
Sprod	151508	Sprod_dim-10-r-0.10	0.300377
Sprod	151508	Sprod_dim-8-r-0.10	0.335185
Sprod	151508	Sprod_dim-10-r-0.06	0.388856
Sprod	151675	Sprod_dim-12-r-0.10	0.368109
Sprod	151675	Sprod_dim-8-r-0.08	0.438927
Sprod	151675	Sprod_dim-10-r-0.06	0.390281
Sprod	151675	Sprod_dim-12-r-0.06	0.376782
Sprod	151675	Sprod_dim-12-r-0.08	0.432183
Sprod	151675	Sprod_dim-10-r-0.10	0.377793
Sprod	151675	Sprod_dim-10-r-0.08	0.384606
Sprod	151675	Sprod_dim-8-r-0.10	0.370914
Sprod	151675	Sprod_dim-8-r-0.06	0.388887
Sprod	151674	Sprod_dim-12-r-0.06	0.309524
Sprod	151674	Sprod_dim-10-r-0.10	0.304721
Sprod	151674	Sprod_dim-10-r-0.06	0.302961
Sprod	151674	Sprod_dim-8-r-0.06	0.322756
Sprod	151674	Sprod_dim-8-r-0.10	0.395558
Sprod	151674	Sprod_dim-10-r-0.08	0.305398
Sprod	151674	Sprod_dim-12-r-0.10	0.342657
Sprod	151674	Sprod_dim-12-r-0.08	0.321495
Sprod	151674	Sprod_dim-8-r-0.08	0.317605
Sprod	T4857	Sprod_dim-12-r-0.10	0.416418
Sprod	T4857	Sprod_dim-10-r-0.08	0.487976
Sprod	T4857	Sprod_dim-8-r-0.08	0.407106
Sprod	T4857	Sprod_dim-10-r-0.10	0.411874
Sprod	T4857	Sprod_dim-12-r-0.08	0.376518
Sprod	T4857	Sprod_dim-8-r-0.06	0.488286
Sprod	T4857	Sprod_dim-8-r-0.10	0.426796
Sprod	T4857	Sprod_dim-12-r-0.06	0.458539
Sprod	T4857	Sprod_dim-10-r-0.06	0.48995
Sprod	151669	Sprod_dim-10-r-0.06	0.245426
Sprod	151669	Sprod_dim-8-r-0.08	0.273276
Sprod	151669	Sprod_dim-10-r-0.10	0.249528
Sprod	151669	Sprod_dim-12-r-0.10	0.1823
Sprod	151669	Sprod_dim-10-r-0.08	0.211421
Sprod	151669	Sprod_dim-8-r-0.10	0.192946
Sprod	151669	Sprod_dim-12-r-0.06	0.215673
Sprod	151669	Sprod_dim-12-r-0.08	0.258728
Sprod	151669	Sprod_dim-8-r-0.06	0.246234
Sprod	151509	Sprod_dim-10-r-0.08	0.376816
Sprod	151509	Sprod_dim-12-r-0.06	0.38474
Sprod	151509	Sprod_dim-12-r-0.08	0.318637
Sprod	151509	Sprod_dim-12-r-0.10	0.329757
Sprod	151509	Sprod_dim-10-r-0.06	0.429076
Sprod	151509	Sprod_dim-10-r-0.10	0.349202
Sprod	151509	Sprod_dim-8-r-0.10	0.32678
Sprod	151509	Sprod_dim-8-r-0.06	0.311213
Sprod	151509	Sprod_dim-8-r-0.08	0.374784
Sprod	151507	Sprod_dim-8-r-0.06	0.471586
Sprod	151507	Sprod_dim-12-r-0.08	0.445083
Sprod	151507	Sprod_dim-12-r-0.06	0.453475
Sprod	151507	Sprod_dim-12-r-0.10	0.380166
Sprod	151507	Sprod_dim-10-r-0.08	0.359962
Sprod	151507	Sprod_dim-8-r-0.10	0.381897
Sprod	151507	Sprod_dim-10-r-0.10	0.371647
Sprod	151507	Sprod_dim-8-r-0.08	0.352063
Sprod	151507	Sprod_dim-10-r-0.06	0.462459
Sprod	151676	Sprod_dim-10-r-0.08	0.349181
Sprod	151676	Sprod_dim-8-r-0.06	0.369976
Sprod	151676	Sprod_dim-8-r-0.10	0.329452
Sprod	151676	Sprod_dim-10-r-0.06	0.316809
Sprod	151676	Sprod_dim-12-r-0.08	0.354947
Sprod	151676	Sprod_dim-12-r-0.10	0.324843
Sprod	151676	Sprod_dim-12-r-0.06	0.367495
Sprod	151676	Sprod_dim-8-r-0.08	0.326111
Sprod	151676	Sprod_dim-10-r-0.10	0.323129
Sprod	151670	Sprod_dim-12-r-0.10	0.240386
Sprod	151670	Sprod_dim-8-r-0.10	0.232185
Sprod	151670	Sprod_dim-12-r-0.06	0.233453
Sprod	151670	Sprod_dim-12-r-0.08	0.268292
Sprod	151670	Sprod_dim-10-r-0.06	0.241795
Sprod	151670	Sprod_dim-8-r-0.08	0.24398
Sprod	151670	Sprod_dim-8-r-0.06	0.263854
Sprod	151670	Sprod_dim-10-r-0.10	0.159205
Sprod	151670	Sprod_dim-10-r-0.08	0.285174
Sprod	151673	Sprod_dim-8-r-0.08	0.346151
Sprod	151673	Sprod_dim-10-r-0.06	0.376046
Sprod	151673	Sprod_dim-12-r-0.10	0.441817
Sprod	151673	Sprod_dim-12-r-0.08	0.33063
Sprod	151673	Sprod_dim-10-r-0.10	0.314647
Sprod	151673	Sprod_dim-10-r-0.08	0.425186
Sprod	151673	Sprod_dim-12-r-0.06	0.427149
Sprod	151673	Sprod_dim-8-r-0.10	0.40095
Sprod	151673	Sprod_dim-8-r-0.06	0.430605
netNMF-sc	151672	netNMF-sc_dim-10-alpha-100	0.218347
netNMF-sc	151672	netNMF-sc_dim-12-alpha-100	0.225284
netNMF-sc	151672	netNMF-sc_dim-8-alpha-100	0.234191
netNMF-sc	151672	netNMF-sc_dim-8-alpha-80	0.231259
netNMF-sc	151672	netNMF-sc_dim-8-alpha-120	0.227143
netNMF-sc	151672	netNMF-sc_dim-10-alpha-80	0.227053
netNMF-sc	151672	netNMF-sc_dim-12-alpha-120	0.208359
netNMF-sc	151672	netNMF-sc_dim-12-alpha-80	0.2089
netNMF-sc	151672	netNMF-sc_dim-10-alpha-120	0.239345
netNMF-sc	18-64	netNMF-sc_dim-10-alpha-80	0.125454
netNMF-sc	18-64	netNMF-sc_dim-8-alpha-120	0.264411
netNMF-sc	18-64	netNMF-sc_dim-8-alpha-80	0.124164
netNMF-sc	18-64	netNMF-sc_dim-12-alpha-120	0.264628
netNMF-sc	18-64	netNMF-sc_dim-12-alpha-80	0.120171
netNMF-sc	18-64	netNMF-sc_dim-10-alpha-120	0.119681
netNMF-sc	18-64	netNMF-sc_dim-12-alpha-100	0.265655
netNMF-sc	18-64	netNMF-sc_dim-10-alpha-100	0.264583
netNMF-sc	18-64	netNMF-sc_dim-8-alpha-100	0.267632
netNMF-sc	151510	netNMF-sc_dim-8-alpha-120	0.226729
netNMF-sc	151510	netNMF-sc_dim-10-alpha-120	0.226159
netNMF-sc	151510	netNMF-sc_dim-10-alpha-100	0.225466
netNMF-sc	151510	netNMF-sc_dim-12-alpha-80	0.225112
netNMF-sc	151510	netNMF-sc_dim-8-alpha-80	0.224615
netNMF-sc	151510	netNMF-sc_dim-12-alpha-120	0.22833
netNMF-sc	151510	netNMF-sc_dim-10-alpha-80	0.223168
netNMF-sc	151510	netNMF-sc_dim-8-alpha-100	0.223291
netNMF-sc	151510	netNMF-sc_dim-12-alpha-100	0.227674
netNMF-sc	2_8	netNMF-sc_dim-10-alpha-120	0.240633
netNMF-sc	2_8	netNMF-sc_dim-8-alpha-120	0.255134
netNMF-sc	2_8	netNMF-sc_dim-12-alpha-100	0.241353
netNMF-sc	2_8	netNMF-sc_dim-12-alpha-120	0.240278
netNMF-sc	2_8	netNMF-sc_dim-10-alpha-80	0.25882
netNMF-sc	2_8	netNMF-sc_dim-8-alpha-80	0.257275
netNMF-sc	2_8	netNMF-sc_dim-8-alpha-100	0.254394
netNMF-sc	2_8	netNMF-sc_dim-10-alpha-100	0.241361
netNMF-sc	2_8	netNMF-sc_dim-12-alpha-80	0.235232
netNMF-sc	2_5	netNMF-sc_dim-10-alpha-120	0.298983
netNMF-sc	2_5	netNMF-sc_dim-12-alpha-120	0.295228
netNMF-sc	2_5	netNMF-sc_dim-10-alpha-80	0.294972
netNMF-sc	2_5	netNMF-sc_dim-10-alpha-100	0.296357
netNMF-sc	2_5	netNMF-sc_dim-12-alpha-80	0.295479
netNMF-sc	2_5	netNMF-sc_dim-8-alpha-80	0.306284
netNMF-sc	2_5	netNMF-sc_dim-8-alpha-100	0.30111
netNMF-sc	2_5	netNMF-sc_dim-12-alpha-100	0.292388
netNMF-sc	2_5	netNMF-sc_dim-8-alpha-120	0.305162
netNMF-sc	151671	netNMF-sc_dim-10-alpha-100	0.230459
netNMF-sc	151671	netNMF-sc_dim-12-alpha-80	0.238727
netNMF-sc	151671	netNMF-sc_dim-8-alpha-120	0.216037
netNMF-sc	151671	netNMF-sc_dim-8-alpha-80	0.220681
netNMF-sc	151671	netNMF-sc_dim-10-alpha-80	0.233918
netNMF-sc	151671	netNMF-sc_dim-8-alpha-100	0.249999
netNMF-sc	151671	netNMF-sc_dim-10-alpha-120	0.245122
netNMF-sc	151671	netNMF-sc_dim-12-alpha-100	0.235281
netNMF-sc	151671	netNMF-sc_dim-12-alpha-120	0.22262
netNMF-sc	151508	netNMF-sc_dim-8-alpha-80	0.293756
netNMF-sc	151508	netNMF-sc_dim-10-alpha-120	0.293435
netNMF-sc	151508	netNMF-sc_dim-8-alpha-120	0.271695
netNMF-sc	151508	netNMF-sc_dim-10-alpha-80	0.291813
netNMF-sc	151508	netNMF-sc_dim-12-alpha-100	0.296753
netNMF-sc	151508	netNMF-sc_dim-12-alpha-120	0.300307
netNMF-sc	151508	netNMF-sc_dim-10-alpha-100	0.300976
netNMF-sc	151508	netNMF-sc_dim-12-alpha-80	0.293849
netNMF-sc	151508	netNMF-sc_dim-8-alpha-100	0.2975
netNMF-sc	151675	netNMF-sc_dim-10-alpha-80	0.210079
netNMF-sc	151675	netNMF-sc_dim-12-alpha-120	0.253484
netNMF-sc	151675	netNMF-sc_dim-10-alpha-120	0.25177
netNMF-sc	151675	netNMF-sc_dim-12-alpha-100	0.27225
netNMF-sc	151675	netNMF-sc_dim-8-alpha-120	0.31411
netNMF-sc	151675	netNMF-sc_dim-10-alpha-100	0.266708
netNMF-sc	151675	netNMF-sc_dim-12-alpha-80	0.259834
netNMF-sc	151675	netNMF-sc_dim-8-alpha-80	0.298283
netNMF-sc	151675	netNMF-sc_dim-8-alpha-100	0.29916
netNMF-sc	151674	netNMF-sc_dim-12-alpha-120	0.212443
netNMF-sc	151674	netNMF-sc_dim-10-alpha-100	0.210321
netNMF-sc	151674	netNMF-sc_dim-8-alpha-80	0.213731
netNMF-sc	151674	netNMF-sc_dim-12-alpha-80	0.20983
netNMF-sc	151674	netNMF-sc_dim-12-alpha-100	0.210404
netNMF-sc	151674	netNMF-sc_dim-8-alpha-100	0.210456
netNMF-sc	151674	netNMF-sc_dim-8-alpha-120	0.207905
netNMF-sc	151674	netNMF-sc_dim-10-alpha-120	0.208563
netNMF-sc	151674	netNMF-sc_dim-10-alpha-80	0.213098
netNMF-sc	T4857	netNMF-sc_dim-8-alpha-100	0.216173
netNMF-sc	T4857	netNMF-sc_dim-10-alpha-80	0.209057
netNMF-sc	T4857	netNMF-sc_dim-10-alpha-100	0.205345
netNMF-sc	T4857	netNMF-sc_dim-12-alpha-120	0.212792
netNMF-sc	T4857	netNMF-sc_dim-8-alpha-120	0.207932
netNMF-sc	T4857	netNMF-sc_dim-12-alpha-80	0.213195
netNMF-sc	T4857	netNMF-sc_dim-10-alpha-120	0.213449
netNMF-sc	T4857	netNMF-sc_dim-8-alpha-80	0.212287
netNMF-sc	T4857	netNMF-sc_dim-12-alpha-100	0.214854
netNMF-sc	151669	netNMF-sc_dim-10-alpha-80	0.176702
netNMF-sc	151669	netNMF-sc_dim-10-alpha-120	0.182945
netNMF-sc	151669	netNMF-sc_dim-12-alpha-100	0.195912
netNMF-sc	151669	netNMF-sc_dim-10-alpha-100	0.181044
netNMF-sc	151669	netNMF-sc_dim-8-alpha-100	0.177113
netNMF-sc	151669	netNMF-sc_dim-8-alpha-120	0.178958
netNMF-sc	151669	netNMF-sc_dim-12-alpha-120	0.185682
netNMF-sc	151669	netNMF-sc_dim-12-alpha-80	0.188277
netNMF-sc	151669	netNMF-sc_dim-8-alpha-80	0.206806
netNMF-sc	151509	netNMF-sc_dim-10-alpha-120	0.312672
netNMF-sc	151509	netNMF-sc_dim-8-alpha-100	0.305742
netNMF-sc	151509	netNMF-sc_dim-10-alpha-100	0.306134
netNMF-sc	151509	netNMF-sc_dim-12-alpha-80	0.312935
netNMF-sc	151509	netNMF-sc_dim-8-alpha-120	0.312672
netNMF-sc	151509	netNMF-sc_dim-12-alpha-120	0.307801
netNMF-sc	151509	netNMF-sc_dim-8-alpha-80	0.313901
netNMF-sc	151509	netNMF-sc_dim-12-alpha-100	0.299155
netNMF-sc	151509	netNMF-sc_dim-10-alpha-80	0.317694
netNMF-sc	151507	netNMF-sc_dim-12-alpha-100	0.311655
netNMF-sc	151507	netNMF-sc_dim-10-alpha-80	0.288462
netNMF-sc	151507	netNMF-sc_dim-10-alpha-120	0.311068
netNMF-sc	151507	netNMF-sc_dim-8-alpha-120	0.291137
netNMF-sc	151507	netNMF-sc_dim-8-alpha-80	0.311885
netNMF-sc	151507	netNMF-sc_dim-12-alpha-120	0.29745
netNMF-sc	151507	netNMF-sc_dim-10-alpha-100	0.336497
netNMF-sc	151507	netNMF-sc_dim-8-alpha-100	0.314005
netNMF-sc	151507	netNMF-sc_dim-12-alpha-80	0.300164
netNMF-sc	151676	netNMF-sc_dim-10-alpha-120	0.224132
netNMF-sc	151676	netNMF-sc_dim-8-alpha-120	0.235788
netNMF-sc	151676	netNMF-sc_dim-8-alpha-80	0.244616
netNMF-sc	151676	netNMF-sc_dim-12-alpha-80	0.223246
netNMF-sc	151676	netNMF-sc_dim-10-alpha-100	0.223139
netNMF-sc	151676	netNMF-sc_dim-12-alpha-100	0.218668
netNMF-sc	151676	netNMF-sc_dim-12-alpha-120	0.236251
netNMF-sc	151676	netNMF-sc_dim-8-alpha-100	0.245675
netNMF-sc	151676	netNMF-sc_dim-10-alpha-80	0.226616
netNMF-sc	151670	netNMF-sc_dim-10-alpha-120	0.160374
netNMF-sc	151670	netNMF-sc_dim-12-alpha-100	0.166055
netNMF-sc	151670	netNMF-sc_dim-10-alpha-80	0.15927
netNMF-sc	151670	netNMF-sc_dim-12-alpha-80	0.161294
netNMF-sc	151670	netNMF-sc_dim-12-alpha-120	0.162758
netNMF-sc	151670	netNMF-sc_dim-8-alpha-80	0.165024
netNMF-sc	151670	netNMF-sc_dim-10-alpha-100	0.165262
netNMF-sc	151670	netNMF-sc_dim-8-alpha-120	0.163255
netNMF-sc	151670	netNMF-sc_dim-8-alpha-100	0.170753
netNMF-sc	151673	netNMF-sc_dim-8-alpha-80	0.226764
netNMF-sc	151673	netNMF-sc_dim-8-alpha-100	0.22653
netNMF-sc	151673	netNMF-sc_dim-10-alpha-120	0.22655
netNMF-sc	151673	netNMF-sc_dim-10-alpha-100	0.227279
netNMF-sc	151673	netNMF-sc_dim-10-alpha-80	0.237584
netNMF-sc	151673	netNMF-sc_dim-12-alpha-120	0.235392
netNMF-sc	151673	netNMF-sc_dim-12-alpha-80	0.232432
netNMF-sc	151673	netNMF-sc_dim-12-alpha-100	0.228296
netNMF-sc	151673	netNMF-sc_dim-8-alpha-120	0.233368
