## Supplementary material for "Spatial omics representation and functional tissue module inference using graph Fourier transform": Supp Table 17

### Sheet: enrichment_genelist
Gene name	Pathway name
ABL1	GOBP_B_CELL_PROLIFERATION
ADA	GOBP_B_CELL_PROLIFERATION
AHR	GOBP_B_CELL_PROLIFERATION
ATAD5	GOBP_B_CELL_PROLIFERATION
ATM	GOBP_B_CELL_PROLIFERATION
BAX	GOBP_B_CELL_PROLIFERATION
BCL2	GOBP_B_CELL_PROLIFERATION
BCL6	GOBP_B_CELL_PROLIFERATION
BLK	GOBP_B_CELL_PROLIFERATION
BMI1	GOBP_B_CELL_PROLIFERATION
BST1	GOBP_B_CELL_PROLIFERATION
BTK	GOBP_B_CELL_PROLIFERATION
CARD11	GOBP_B_CELL_PROLIFERATION
CASP3	GOBP_B_CELL_PROLIFERATION
CD180	GOBP_B_CELL_PROLIFERATION
CD19	GOBP_B_CELL_PROLIFERATION
CD22	GOBP_B_CELL_PROLIFERATION
CD300A	GOBP_B_CELL_PROLIFERATION
CD320	GOBP_B_CELL_PROLIFERATION
CD38	GOBP_B_CELL_PROLIFERATION
CD40	GOBP_B_CELL_PROLIFERATION
CD40LG	GOBP_B_CELL_PROLIFERATION
CD70	GOBP_B_CELL_PROLIFERATION
CD74	GOBP_B_CELL_PROLIFERATION
CD79A	GOBP_B_CELL_PROLIFERATION
CD81	GOBP_B_CELL_PROLIFERATION
CDKN1A	GOBP_B_CELL_PROLIFERATION
CHRNB2	GOBP_B_CELL_PROLIFERATION
CLCF1	GOBP_B_CELL_PROLIFERATION
CR2	GOBP_B_CELL_PROLIFERATION
CTLA4	GOBP_B_CELL_PROLIFERATION
CTPS1	GOBP_B_CELL_PROLIFERATION
EPHB2	GOBP_B_CELL_PROLIFERATION
FCGR2B	GOBP_B_CELL_PROLIFERATION
FCRL3	GOBP_B_CELL_PROLIFERATION
GAPT	GOBP_B_CELL_PROLIFERATION
GPR183	GOBP_B_CELL_PROLIFERATION
HSPD1	GOBP_B_CELL_PROLIFERATION
IFNA1	GOBP_B_CELL_PROLIFERATION
IFNA10	GOBP_B_CELL_PROLIFERATION
IFNA13	GOBP_B_CELL_PROLIFERATION
IFNA14	GOBP_B_CELL_PROLIFERATION
IFNA16	GOBP_B_CELL_PROLIFERATION
IFNA17	GOBP_B_CELL_PROLIFERATION
IFNA2	GOBP_B_CELL_PROLIFERATION
IFNA21	GOBP_B_CELL_PROLIFERATION
IFNA4	GOBP_B_CELL_PROLIFERATION
IFNA5	GOBP_B_CELL_PROLIFERATION
IFNA6	GOBP_B_CELL_PROLIFERATION
IFNA7	GOBP_B_CELL_PROLIFERATION
IFNA8	GOBP_B_CELL_PROLIFERATION
IFNB1	GOBP_B_CELL_PROLIFERATION
IFNE	GOBP_B_CELL_PROLIFERATION
IFNK	GOBP_B_CELL_PROLIFERATION
IFNW1	GOBP_B_CELL_PROLIFERATION
IKZF3	GOBP_B_CELL_PROLIFERATION
IL10	GOBP_B_CELL_PROLIFERATION
IL13	GOBP_B_CELL_PROLIFERATION
IL2	GOBP_B_CELL_PROLIFERATION
IL21	GOBP_B_CELL_PROLIFERATION
IL4	GOBP_B_CELL_PROLIFERATION
IL5	GOBP_B_CELL_PROLIFERATION
IL7	GOBP_B_CELL_PROLIFERATION
IL7R	GOBP_B_CELL_PROLIFERATION
IL9	GOBP_B_CELL_PROLIFERATION
INPP5D	GOBP_B_CELL_PROLIFERATION
IRS2	GOBP_B_CELL_PROLIFERATION
LEF1	GOBP_B_CELL_PROLIFERATION
LYN	GOBP_B_CELL_PROLIFERATION
MEF2C	GOBP_B_CELL_PROLIFERATION
MIF	GOBP_B_CELL_PROLIFERATION
MIR185	GOBP_B_CELL_PROLIFERATION
MNDA	GOBP_B_CELL_PROLIFERATION
MS4A1	GOBP_B_CELL_PROLIFERATION
MZB1	GOBP_B_CELL_PROLIFERATION
NCKAP1L	GOBP_B_CELL_PROLIFERATION
NFATC2	GOBP_B_CELL_PROLIFERATION
PAWR	GOBP_B_CELL_PROLIFERATION
PELI1	GOBP_B_CELL_PROLIFERATION
PKN1	GOBP_B_CELL_PROLIFERATION
PLCL2	GOBP_B_CELL_PROLIFERATION
PRKCD	GOBP_B_CELL_PROLIFERATION
PRLR	GOBP_B_CELL_PROLIFERATION
PTEN	GOBP_B_CELL_PROLIFERATION
PTPRC	GOBP_B_CELL_PROLIFERATION
RAG2	GOBP_B_CELL_PROLIFERATION
RASGRP1	GOBP_B_CELL_PROLIFERATION
RC3H1	GOBP_B_CELL_PROLIFERATION
SASH3	GOBP_B_CELL_PROLIFERATION
SHB	GOBP_B_CELL_PROLIFERATION
SLC39A10	GOBP_B_CELL_PROLIFERATION
TFRC	GOBP_B_CELL_PROLIFERATION
TICAM1	GOBP_B_CELL_PROLIFERATION
TIRAP	GOBP_B_CELL_PROLIFERATION
TLR4	GOBP_B_CELL_PROLIFERATION
TLR9	GOBP_B_CELL_PROLIFERATION
TNFRSF13B	GOBP_B_CELL_PROLIFERATION
TNFRSF13C	GOBP_B_CELL_PROLIFERATION
TNFRSF21	GOBP_B_CELL_PROLIFERATION
TNFRSF4	GOBP_B_CELL_PROLIFERATION
TNFSF13B	GOBP_B_CELL_PROLIFERATION
TYROBP	GOBP_B_CELL_PROLIFERATION
VAV3	GOBP_B_CELL_PROLIFERATION
WNT3A	GOBP_B_CELL_PROLIFERATION
ADA	GC_formation
ADAM17	GC_formation
BCL3	GC_formation
BCL6	GC_formation
CXCL13	GC_formation
FOXJ1	GC_formation
KLHL6	GC_formation
MEF2C	GC_formation
NFKB2	GC_formation
PKN1	GC_formation
RC3H1	GC_formation
TNFAIP3	GC_formation
TNFSF13B	GC_formation
UNC13D	GC_formation
CD28	BIOCARTA_ASBCELL_PATHWAY (ASC pathway)
CD4	BIOCARTA_ASBCELL_PATHWAY (ASC pathway)
CD40	BIOCARTA_ASBCELL_PATHWAY (ASC pathway)
CD40LG	BIOCARTA_ASBCELL_PATHWAY (ASC pathway)
CD80	BIOCARTA_ASBCELL_PATHWAY (ASC pathway)
FAS	BIOCARTA_ASBCELL_PATHWAY (ASC pathway)
FASLG	BIOCARTA_ASBCELL_PATHWAY (ASC pathway)
HLA-DRA	BIOCARTA_ASBCELL_PATHWAY (ASC pathway)
HLA-DRB1	BIOCARTA_ASBCELL_PATHWAY (ASC pathway)
HLA-DRB3	BIOCARTA_ASBCELL_PATHWAY (ASC pathway)
HLA-DRB4	BIOCARTA_ASBCELL_PATHWAY (ASC pathway)
HLA-DRB5	BIOCARTA_ASBCELL_PATHWAY (ASC pathway)
IL10	BIOCARTA_ASBCELL_PATHWAY (ASC pathway)
IL2	BIOCARTA_ASBCELL_PATHWAY (ASC pathway)
IL4	BIOCARTA_ASBCELL_PATHWAY (ASC pathway)
ACTR3	KIM_GERMINAL_CENTER_T_HELPER_REGULATION_UP
AMPD3	KIM_GERMINAL_CENTER_T_HELPER_REGULATION_UP
ANKRD11	KIM_GERMINAL_CENTER_T_HELPER_REGULATION_UP
AP1S2	KIM_GERMINAL_CENTER_T_HELPER_REGULATION_UP
BCL6	KIM_GERMINAL_CENTER_T_HELPER_REGULATION_UP
CASD1	KIM_GERMINAL_CENTER_T_HELPER_REGULATION_UP
CD84	KIM_GERMINAL_CENTER_T_HELPER_REGULATION_UP
CHGB	KIM_GERMINAL_CENTER_T_HELPER_REGULATION_UP
CHI3L2	KIM_GERMINAL_CENTER_T_HELPER_REGULATION_UP
CPSF2	KIM_GERMINAL_CENTER_T_HELPER_REGULATION_UP
CREBL2	KIM_GERMINAL_CENTER_T_HELPER_REGULATION_UP
CXCL13	KIM_GERMINAL_CENTER_T_HELPER_REGULATION_UP
DNAJB6	KIM_GERMINAL_CENTER_T_HELPER_REGULATION_UP
EGR2	KIM_GERMINAL_CENTER_T_HELPER_REGULATION_UP
ERMP1	KIM_GERMINAL_CENTER_T_HELPER_REGULATION_UP
ETS1	KIM_GERMINAL_CENTER_T_HELPER_REGULATION_UP
GET1	KIM_GERMINAL_CENTER_T_HELPER_REGULATION_UP
GIMAP4	KIM_GERMINAL_CENTER_T_HELPER_REGULATION_UP
GTF2H2C	KIM_GERMINAL_CENTER_T_HELPER_REGULATION_UP
HPRT1	KIM_GERMINAL_CENTER_T_HELPER_REGULATION_UP
IQGAP1	KIM_GERMINAL_CENTER_T_HELPER_REGULATION_UP
KLHL6	KIM_GERMINAL_CENTER_T_HELPER_REGULATION_UP
KSR2	KIM_GERMINAL_CENTER_T_HELPER_REGULATION_UP
LPP	KIM_GERMINAL_CENTER_T_HELPER_REGULATION_UP
LZTFL1	KIM_GERMINAL_CENTER_T_HELPER_REGULATION_UP
MAN1A1	KIM_GERMINAL_CENTER_T_HELPER_REGULATION_UP
MDM4	KIM_GERMINAL_CENTER_T_HELPER_REGULATION_UP
MFSD6	KIM_GERMINAL_CENTER_T_HELPER_REGULATION_UP
MYH10	KIM_GERMINAL_CENTER_T_HELPER_REGULATION_UP
NCKAP1	KIM_GERMINAL_CENTER_T_HELPER_REGULATION_UP
OSTM1	KIM_GERMINAL_CENTER_T_HELPER_REGULATION_UP
PAWR	KIM_GERMINAL_CENTER_T_HELPER_REGULATION_UP
PHACTR2	KIM_GERMINAL_CENTER_T_HELPER_REGULATION_UP
PITPNC1	KIM_GERMINAL_CENTER_T_HELPER_REGULATION_UP
PON2	KIM_GERMINAL_CENTER_T_HELPER_REGULATION_UP
POU2AF1	KIM_GERMINAL_CENTER_T_HELPER_REGULATION_UP
PPP1CC	KIM_GERMINAL_CENTER_T_HELPER_REGULATION_UP
PPP3CB	KIM_GERMINAL_CENTER_T_HELPER_REGULATION_UP
PRKACB	KIM_GERMINAL_CENTER_T_HELPER_REGULATION_UP
PRPF38B	KIM_GERMINAL_CENTER_T_HELPER_REGULATION_UP
PTPN14	KIM_GERMINAL_CENTER_T_HELPER_REGULATION_UP
PUDP	KIM_GERMINAL_CENTER_T_HELPER_REGULATION_UP
PWAR5	KIM_GERMINAL_CENTER_T_HELPER_REGULATION_UP
RESF1	KIM_GERMINAL_CENTER_T_HELPER_REGULATION_UP
RUFY1	KIM_GERMINAL_CENTER_T_HELPER_REGULATION_UP
SH2D1A	KIM_GERMINAL_CENTER_T_HELPER_REGULATION_UP
SLC25A46	KIM_GERMINAL_CENTER_T_HELPER_REGULATION_UP
SLC35F5	KIM_GERMINAL_CENTER_T_HELPER_REGULATION_UP
ST8SIA4	KIM_GERMINAL_CENTER_T_HELPER_REGULATION_UP
STAMBP	KIM_GERMINAL_CENTER_T_HELPER_REGULATION_UP
STAT1	KIM_GERMINAL_CENTER_T_HELPER_REGULATION_UP
STAU2	KIM_GERMINAL_CENTER_T_HELPER_REGULATION_UP
STK39	KIM_GERMINAL_CENTER_T_HELPER_REGULATION_UP
TBC1D4	KIM_GERMINAL_CENTER_T_HELPER_REGULATION_UP
TEFM	KIM_GERMINAL_CENTER_T_HELPER_REGULATION_UP
TMBIM4	KIM_GERMINAL_CENTER_T_HELPER_REGULATION_UP
TMEM64	KIM_GERMINAL_CENTER_T_HELPER_REGULATION_UP
TOX	KIM_GERMINAL_CENTER_T_HELPER_REGULATION_UP
UBTD2	KIM_GERMINAL_CENTER_T_HELPER_REGULATION_UP
UTP3	KIM_GERMINAL_CENTER_T_HELPER_REGULATION_UP
WDR11	KIM_GERMINAL_CENTER_T_HELPER_REGULATION_UP
ZMAT3	KIM_GERMINAL_CENTER_T_HELPER_REGULATION_UP
ZNF518A	KIM_GERMINAL_CENTER_T_HELPER_REGULATION_UP
ZNF638	KIM_GERMINAL_CENTER_T_HELPER_REGULATION_UP
ABL1	T_cell_migration_GO
ABL2	T_cell_migration_GO
ADAM10	T_cell_migration_GO
ADAM17	T_cell_migration_GO
ADAM8	T_cell_migration_GO
AIF1	T_cell_migration_GO
AIRE	T_cell_migration_GO
APOD	T_cell_migration_GO
APP	T_cell_migration_GO
CCL2	T_cell_migration_GO
CCL20	T_cell_migration_GO
CCL21A	T_cell_migration_GO
CCL26	T_cell_migration_GO
CCL27A	T_cell_migration_GO
CCL5	T_cell_migration_GO
CCR2	T_cell_migration_GO
CCR6	T_cell_migration_GO
CCR7	T_cell_migration_GO
CD200	T_cell_migration_GO
CD200R1	T_cell_migration_GO
CD99	T_cell_migration_GO
CD99L2	T_cell_migration_GO
CORO1A	T_cell_migration_GO
CRK	T_cell_migration_GO
CRKL	T_cell_migration_GO
CXCL10	T_cell_migration_GO
CXCL12	T_cell_migration_GO
CXCL13	T_cell_migration_GO
CXCL16	T_cell_migration_GO
CXCR3	T_cell_migration_GO
DOCK8	T_cell_migration_GO
ECM1	T_cell_migration_GO
F11R	T_cell_migration_GO
FADD	T_cell_migration_GO
FUT7	T_cell_migration_GO
GPR15	T_cell_migration_GO
GPR15LG	T_cell_migration_GO
GPR183	T_cell_migration_GO
ICAM1	T_cell_migration_GO
IL27RA	T_cell_migration_GO
ITGA4	T_cell_migration_GO
ITGAL	T_cell_migration_GO
ITGB3	T_cell_migration_GO
ITGB7	T_cell_migration_GO
LGALS9	T_cell_migration_GO
LRCH1	T_cell_migration_GO
MED23	T_cell_migration_GO
MSN	T_cell_migration_GO
MYO1G	T_cell_migration_GO
OXSR1	T_cell_migration_GO
PLEC	T_cell_migration_GO
SPN	T_cell_migration_GO
PYCARD	T_cell_migration_GO
RHOA	T_cell_migration_GO
RIPK3	T_cell_migration_GO
RIPOR2	T_cell_migration_GO
S1PR1	T_cell_migration_GO
SELENOK	T_cell_migration_GO
SLC12A2	T_cell_migration_GO
SPNS2	T_cell_migration_GO
STK39	T_cell_migration_GO
TMEM102	T_cell_migration_GO
TNFRSF14	T_cell_migration_GO
TNFSF14	T_cell_migration_GO
TNFSF4	T_cell_migration_GO
WNK1	T_cell_migration_GO
WNT5A	T_cell_migration_GO
XCL1	T_cell_migration_GO
# https://www.gsea-msigdb.org/gsea/msigdb/human/geneset/POSITIVE_REGULATION_OF_T_CELL_ACTIVATION	T_CELL_ACTIVATION
CD24	T_CELL_ACTIVATION
CD276	T_CELL_ACTIVATION
CD28	T_CELL_ACTIVATION
CD3E	T_CELL_ACTIVATION
CD47	T_CELL_ACTIVATION
EBI3	T_CELL_ACTIVATION
ICOSLG	T_CELL_ACTIVATION
IL12B	T_CELL_ACTIVATION
IL18	T_CELL_ACTIVATION
IL21	T_CELL_ACTIVATION
IL4	T_CELL_ACTIVATION
IL7	T_CELL_ACTIVATION
LCK	T_CELL_ACTIVATION
NCK1	T_CELL_ACTIVATION
NCK2	T_CELL_ACTIVATION
PTPRC	T_CELL_ACTIVATION
SART1	T_CELL_ACTIVATION
SIRPG	T_CELL_ACTIVATION
SOCS5	T_CELL_ACTIVATION
THY1	T_CELL_ACTIVATION
ZAP70	T_CELL_ACTIVATION
