## Supplementary material for "Spatial omics representation and functional tissue module inference using graph Fourier transform": Supp Table 18

### Sheet: SpaCITE-Protein-CITESEQ-HumanTo
protein name	n_pixels	gft_score	rank	pvalue	qvalue	tissue_module	FinerStructure
CD81..TAPA.1..GTATCCTTCCTTGGC	2492	5.23056	4	3.33404e-111	3.45468e-109	1	1
CD146.CCTTGGATAACATCA	2383	4.73665	8	5.78098e-33	8.01832e-32	1	1
CD73..Ecto.5..nucleotidase..CAGTTCCTCAGTTCG	2364	4.65211	11	6.49959e-115	1.04083e-112	1	1
CD200..OX2..CACGTAGACCTTTGC	2492	4.13782	20	9.01438e-104	5.67106e-102	1	1
CD38.TGTACCCGCTTGTGA	2489	4.11148	21	1.18033e-72	3.30026e-71	1	1
CD271..NGFR..AACCGCGCTTCAGAT	2492	4.86376	6	9.55035e-116	1.86923e-113	1	2 (GC alike)
CD106.TCACAGTTCCTTGGA	2492	4.46022	13	6.49959e-115	1.04083e-112	1	2 (GC alike)
CD21.AACCTAGTAGTTCGG	2492	3.46167	43	9.55035e-116	1.86923e-113	1	2 (GC alike)
CD35.ACTTCCGTCGATCTT	2492	3.36895	51	9.55035e-116	1.86923e-113	1	2 (GC alike)
CD55.GCTCATTACCCATTA	2454	3.82571	28	4.39235e-114	5.52656e-112	1	3 (light zone alike)
CD23.TCTGTATAACCGTCT	2492	3.32497	58	9.55035e-116	1.86923e-113	1	3 (light zone alike)
IgM.TAGCGAGCCCGTATA	2490	3.18362	70	9.55035e-116	1.86923e-113	1	3 (light zone alike)
CD82.TCCCACTTCCGCTTT	2490	2.52218	144	8.89346e-110	7.83298e-108	1	3 (light zone alike)
CD171..LICAM..GATGGACGACAATTC	2252	4.04745	23	1.21412e-74	3.6874e-73	1	4
CD10.CAGCCATTCATTAGG	2352	3.67532	36	1.19943e-92	6.0366e-91	1	4
CD9.GAGTCACCAATCTGC	2490	3.35207	55	9.55035e-116	1.86923e-113	2	1 (GC and crypt)
CD321.GACAGTACCGACACT	2491	2.95527	97	1.49138e-106	1.09462e-104	2	1 (GC and crypt)
CD71.CCGTGTTCCTCATTA	2492	2.59306	134	9.55035e-116	1.86923e-113	2	1 (GC and crypt)
CD63.GAGATGTCTGCAACT	2492	2.45545	147	1.04864e-114	1.53932e-112	2	1 (GC and crypt)
HLA.DR-.DP-.DQ.AGCTACGAGCAGTAG	2492	4.66594	10	5.05657e-112	5.567e-110	2	2
CD66b.AGCTGTAAGTTTCGG	2455	4.59023	12	5.57077e-110	5.16473e-108	2	2
CD15..SSEA.1..TCACCAGTACCTAGT	1826	3.26002	64	2.92798e-23	3.37103e-22	2	2
CD177.AGTATGGAGCCATAT	1405	2.98438	95	1.76982e-75	5.56707e-74	2	2
Ig.light.chain.Lambda.CAGCCAGTAAGTCAC	2492	4.19379	19	7.80948e-93	4.04603e-91	2	3
Ig.light.chain.k.AGCTCAGCCAGTATG	2492	4.00956	24	1.65706e-87	6.94983e-86	2	3
IgG.Fc.CTGGAGCGATTAGAA	2492	3.35508	54	3.76207e-76	1.2049e-74	2	3
CD31.ACCTTTATGCCACGG	1725	3.06307	87	1.17232e-76	3.82419e-75	2	4
b2.microglobulin.CAGCCCGATTAAGGT	2253	2.7238	120	2.26371e-16	2.29169e-15	2	4
CD164.GAGGCACTTAACATA	2492	2.53395	142	2.84714e-22	3.23566e-21	2	4
CD204.TAGCGAGCCAGATGT	2458	3.33732	56	4.59821e-43	7.78828e-42	3	-
CD207..Langerin..CATTCTTCACGGGAT	2420	3.24666	66	2.75082e-17	2.85036e-16	3	-
CD203c..E.NPP3..TAACCGTACCTGCAT	2492	3.14294	76	6.49778e-66	1.56793e-64	3	-
CD124..IL.4Ra..CCGTCCTGATAGATG	2487	3.11999	80	7.71847e-28	9.85231e-27	3	-
CD158f..KIR2DL5..AAAGTGATGCCACTG	2195	3.05672	88	2.61846e-06	2.08708e-05	3	-
k.isotype.Ctrl.ATCAGATGCCCTCAT	2338	3.01797	92	9.47817e-17	9.76369e-16	3	-
CD223..LAG.3..CATTTGTCTGCCGGT	2481	2.90106	103	2.51222e-11	2.28109e-10	3	-
CD276..B7.H3..GACTGGGAGGGTATT	2491	2.79152	114	1.9253e-23	2.26096e-22	3	-
CD115..CSF.1R..AATCACGGTCCTTGT	2440	2.70951	124	8.04377e-44	1.40289e-42	3	-
CD84.CTCCCTAGTTCCTTT	2252	2.56499	140	8.76205e-39	1.37808e-37	3	-
CD158..KIR2DL1-S1-S3-S5..TATCAACCAACGCTT	2355	2.40533	150	6.00377e-12	5.47965e-11	3	-
k.Isotype.Ctrl.AAGTCAGGTTCGTTT	2164	2.37012	153	3.51241e-13	3.27362e-12	3	-
NKp80.TATAGTTCCTCTGTG	2259	3.92576	26	0.000391729	0.00293632	4	-
TCR.Va24.Ja18..iNKT.cell..AACTTCTGTGGTAGC	2280	3.51675	40	6.3229e-06	4.99456e-05	4	-
VEGFR.3..FLT.4..TGATCCGAAGTCGTG	2475	3.45724	44	1.20989e-07	9.91269e-07	4	-
CD252..OX40L..TTTAGTGATCCGACT	2027	3.44583	45	1.09897e-09	9.58338e-09	4	-
CD365..Tim.1..CTTCTGGGATTCTGG	2372	3.42722	47	4.86689e-28	6.25773e-27	4	-
CD109.CACTTAACTCTGGGT	2283	2.94097	101	2.08249e-09	1.80706e-08	4	-
CD337..NKp30..AAAGTCACTCTGCCG	2254	2.80087	113	1.1866e-13	1.13599e-12	4	-
FceRIa.CTCGTTTCCGTATCG	2460	2.64821	128	1.44078e-43	2.48819e-42	4	-
CD137L..4.1BB.Ligand..ATTCGCCTTACGCAA	2301	2.62681	132	1.3444e-16	1.36889e-15	4	-
CD272..BTLA..GTTATTGGACTAAGG	1741	2.56916	139	1.11661e-05	8.66484e-05	4	-
CD192..CCR2..GAGTTCCCTTACCTG	2099	2.56046	141	1.1866e-13	1.13599e-12	4	-
Cadherin.11.CGTTGCCATTAACCA	2481	4.22365	17	1.63408e-98	9.9257e-97	5	-
CD18.TATTGGGACACTTCT	2487	4.00734	25	1.76651e-73	5.18622e-72	5	-
CD4.TGTTCCCGCTCAACT	2367	3.47439	42	1.0088e-56	2.01934e-55	5	-
CD152..CTLA.4..ATGGTTCACGTAATC	2475	3.3258	57	5.64499e-48	1.0358e-46	5	-
CD3.CTCATTGTAACTCCT	2492	3.26018	63	9.55035e-116	1.86923e-113	5	-
HLA.A2.GAACATTTCCGACAA	2484	3.17898	71	6.44899e-59	1.33647e-57	5	-
CD5.CATTAACGGGATGCC	2305	3.13233	78	9.31447e-66	2.21724e-64	5	-
CD45RB.AGATGGGACTCACCA	2154	3.09478	82	3.91584e-65	9.07605e-64	5	-
CD123.CTTCACTCTGTCAGG	2324	2.72463	119	1.61012e-94	9.14921e-93	5	-
CD28.TGAGAACGACCCTAA	2262	2.63951	129	3.87504e-12	3.55517e-11	5	-
CD49d.CCATTCAACTTCCGG	2421	2.62842	131	3.50574e-71	9.35667e-70	5	-
CD340..erbB2-HER.2..CTGTAGCCGCCTATT	2492	5.61078	1	8.53853e-111	8.35596e-109	6	-
IgD.CAGTCTCCGTAGAGT	2471	5.3035	2	8.61232e-97	5.05691e-95	6	-
CD24.AGATTCCTTCGTGTT	2490	5.2683	3	3.12006e-88	1.37401e-86	6	-
EGFR.GCTTAACATTGGCAC	2481	4.98131	5	2.14991e-93	1.18347e-91	6	-
human-mouse.Mac.2..Galectin.3..GATGCAATTAGCCGG	2492	4.757	7	5.87323e-108	4.70262e-106	6	-
CD324..E.Cadherin..ATCCTTCTCCCTTTC	2492	4.72788	9	1.48328e-105	1.00493e-103	6	-
CD95..Fas..CCAGCTCATTAGAGC	2492	3.68737	33	6.66123e-39	1.06671e-37	6	-
CD49b.GCTTTCTTCAGTATG	2448	3.54776	39	2.58509e-73	7.34463e-72	6	-
CD326..Ep.CAM..TTCCGAGCAAGTATC	2489	3.17208	74	2.58509e-73	7.34463e-72	6	-
CD32.GCTTCCGAATTACCG	2490	2.97038	96	2.78504e-84	1.02206e-82	6	-
CD39.TTACCTGGTATCCGT	2475	2.52551	143	1.01829e-91	4.98261e-90	6	-
CD144..VE.Cadherin..TCCACTCATTCTGTA	2492	4.43086	14	2.10597e-33	2.9442e-32	7	-
CCR10.ATCTGTATGTCACAG	2491	4.25886	15	9.24262e-09	7.78995e-08	7	-
TIGIT..VSTM3..TTGCTTACCGCCAGA	2492	4.22658	16	4.92452e-58	1.00868e-56	7	-
CD253..Trail..GCCATTCCTGCCTAA	2466	4.19598	18	1.32633e-37	2.03161e-36	7	-
CD110.TGTTGTAAGATGCCA	2489	3.88399	27	1.17788e-21	1.31319e-20	7	-
CD158d..KIR2DL4..TTAGCCCGTAGACCA	2492	3.70712	32	7.94095e-77	2.63926e-75	7	-
TSLPR..TSLP.R..CAGTCCTCTCTGTCA	2490	3.47619	41	8.80307e-26	1.09202e-24	7	-
CD269..BCMA..CAGATGATCCACCAT	2485	3.30803	60	3.32772e-32	4.54405e-31	7	-
Lymphotoxin.b.Receptor..LT.bR..CCTCTATTCAGAGCA	2488	3.1849	68	7.56032e-29	9.9385e-28	7	-
CD301..CLEC10A..ACCTAGAAATCAGCA	2443	3.06378	86	2.68112e-09	2.31511e-08	7	-
CD99.ACCCGTCCCTAAGAA	2491	2.81573	110	2.10274e-60	4.51708e-59	7	-
CD197..CCR7..AGTTCAGTCAACCGA	2490	4.10356	22	4.15637e-48	7.70685e-47	8	-
CD193..CCR3..ACCAATCCTTTCGTC	2482	3.71065	31	5.53045e-36	8.18651e-35	8	-
CD284..TLR4..GCTTAGCTGTATCCG	2492	3.68029	35	4.49693e-38	6.94861e-37	8	-
KLRG1..MAFA..CTTATTTCCTGCCCT	2492	3.25312	65	1.1709e-59	2.45543e-58	8	-
CD338..ABCG2..TAAGACTTGGCCGTC	2273	3.17894	72	2.4261e-27	3.07454e-26	8	-
CD185..CXCR5..AATTCAACCGTCGCC	2196	3.17704	73	1.2164e-35	1.75631e-34	8	-
X.Prion..CAGGTCCCTTATTTC	2491	2.94463	99	1.03072e-55	2.01736e-54	8	-
CD140b..PDGFRb..CAATGGTTCACTGCC	2480	2.91315	102	2.6116e-38	4.07113e-37	8	-
CD294..CRTH2..TGTTTACGAGAGCCC	2396	2.84313	108	2.7367e-34	3.85659e-33	8	-
CD307c-FcRL3.GCCTAGTTTGAACGC	2338	2.82027	109	4.73094e-06	3.75388e-05	8	-
CD270..HVEM-.TR2..TGATAGAAACAGACC	2489	2.80167	112	1.72349e-72	4.67068e-71	8	-
CD11c.TACGCCTATAACTTG	2492	3.35988	53	8.15724e-85	3.19313e-83	9	-
unmapped	2492	3.24366	67	1.63595e-34	2.32399e-33	9	-
CD183..CXCR3..GCGATGGTAGATTAT	2492	2.99325	94	1.22884e-84	4.60558e-83	9	-
CD328..Siglec.7..CTTAGCATTTCACTG	2480	2.88426	105	1.45571e-69	3.71631e-68	9	-
CD141..Thrombomodulin..GGATAACCGCGCTTT	2492	2.8018	111	3.04919e-90	1.37723e-88	9	-
CD305..LAIR1..ATTTCCATTCCCTGT	2206	2.74255	118	1.0197e-49	1.93142e-48	9	-
CD196..CCR6..GATCCCTTTGTCACT	2488	2.6894	127	8.14319e-82	2.92741e-80	9	-
CX3CR1.AGTATCGTCTCTGGG	2492	2.61332	133	1.72349e-72	4.67068e-71	9	-
CD79b..Igb..ATTCTTCAACCGAAG	2489	2.59145	135	1.3332e-68	3.30768e-67	9	-
CD45RA.TCAATCCTTCCGCTT	2490	2.37237	152	1.22884e-84	4.60558e-83	9	-
CD74.CTGTAGCATTTCCCT	2492	3.68576	34	3.62988e-104	2.36818e-102	10	-
CD314..NKG2D..CGTGTTTGTTCCTCA	2369	3.66851	37	1.50021e-24	1.82251e-23	10	-
CD138..Syndecan.1..GTATAGACCAAAGCC	2492	3.41434	48	1.49138e-106	1.09462e-104	10	-
CD45.TCCCTTGCGATTTAC	2252	3.3627	52	3.05102e-69	7.67772e-68	10	-
CD194..CCR4..AGCTTACCTGCACGA	2491	3.18368	69	3.81691e-56	7.55454e-55	10	-
Galectin.9.ACTCACTGGAGTCTC	2492	2.85087	107	8.23809e-74	2.45958e-72	10	-
CD199..CCR9..ATTCCTCATTCCTGA	2492	2.75287	117	6.10145e-42	1.00447e-40	10	-
IgE.GGATGTACCGCGTAT	2453	3.32303	59	2.3748e-23	2.77036e-22	11	-
CD154.GCTAGATAGATGCAA	2482	3.11322	81	9.24262e-09	7.78995e-08	11	-
CD40.CTCAGATGGAGTATG	1466	3.0665	85	6.46818e-13	5.99673e-12	11	-
B7.H4.TGTATGTCTGCCTTG	2344	3.03313	91	0.00360637	0.0261427	11	-
CD62E.CTCCCTGTGGCTTAA	2379	2.99956	93	3.96801e-05	0.0003039	11	-
CD122..IL.2Rb..TCATTTCCTCCGATT	2410	2.88773	104	3.34445e-44	5.89129e-43	11	-
CD202b..Tie2-Tek..CGATCCCTTACCTAT	2469	2.63789	130	8.48472e-10	7.43579e-09	11	-
TCR.v-Delta.CTTCCGATTCATTCA	2486	3.40003	50	1.01914e-22	1.16573e-21	12	-
CD134..OX40..AACCCACCGTTGTTA	2492	3.16961	75	1.09227e-87	4.6928e-86	12	-
CD215..IL.15Ra..CATATTCCGCCGTAA	2417	2.94119	100	4.06444e-19	4.31299e-18	12	-
CD279..PD.1..ACAGCGCCGTATTTA	2492	2.78457	115	1.81979e-81	6.41117e-80	12	-
CD83.CCACTCATTTCCGGT	2491	2.7134	122	3.04919e-90	1.37723e-88	12	-
CD195..CCR5..CCAAAGTAAGAGCCA	2491	2.6924	126	1.1709e-59	2.45543e-58	12	-
CD205..DEC.205..CTATCGTTTGATGCA	2491	2.57447	138	8.34002e-68	2.04043e-66	12	-
HLA.E.GAGTCGAGAAATCAT	2268	3.1308	79	1.34512e-05	0.000103923	13	-
CD133.GTAAGACGCCTATGC	2393	2.86648	106	2.92843e-07	2.37717e-06	13	-
k.Isotype.Ctrl.GATTCTTGACGACCT	1298	2.7164	121	1.07976e-14	1.05083e-13	13	-
CD1c.GAGCTACTTCACTCG	2187	2.7103	123	7.54294e-27	9.49071e-26	13	-
CD30.TCAGGGTGTGCTGTA	2195	2.50386	145	0.0010154	0.00751532	13	-
CD85g..ILT7..TGTCAGTTCCTATGA	2046	2.44731	148	1.1866e-13	1.13599e-12	13	-
GP130.CACGAGAATTTCAGT	2393	3.55118	38	1.02322e-23	1.20968e-22	14	-
TSPAN33..BAAM..GAGTTCGTTGTTCCA	2333	3.27678	61	8.76205e-39	1.37808e-37	14	-
CD151..PETA.3..CTTACCTAGTCATTC	2305	2.77052	116	2.94868e-29	3.90536e-28	14	-
CD155..PVR..ATCACATCGTTGCCA	2266	2.70591	125	1.52486e-28	1.97505e-27	14	-
Notch.1.AATCTGTAGTGCGTT	2156	2.57962	137	2.61846e-06	2.08708e-05	14	-
CD14.TCTCAGACCTCCGTA	1767	2.46885	146	2.21181e-13	2.08349e-12	14	-
CD206..MMR..TCAGAACGTCTAACT	2372	3.43533	46	1.66443e-77	5.6383e-76	15	-
CD304..Neuropilin.1..GGACTAAGTTTCGTT	1636	3.41035	49	2.64758e-57	5.36062e-56	15	-
mast.cell.tryptase.ACTGATAGACCCGCT	2485	3.13493	77	3.15927e-45	5.62131e-44	15	-
CD169..Sialoadhesin-Siglec.1..TACTCAGCGTGTTTG	2455	3.09279	83	3.44252e-43	5.88743e-42	15	-
XCR1.AAGACGCATGTCAAC	2485	3.73244	30	1.41048e-47	2.53528e-46	16	-
CD357..GITR..ACCTTTCGACACTCG	2491	3.06897	84	4.586e-42	7.62104e-41	16	-
CD184..CXCR4..TCAGGTCCTTTCAAC	2486	3.03367	90	7.45047e-10	6.59503e-09	16	-
IgG2a.k.isotype.Ctrl.CTCCTACCTAAACTG	2055	2.39079	151	0.000165672	0.0012525	16	-
