## Supplementary material for "Spatial omics representation and functional tissue module inference using graph Fourier transform": Supp Table 19

### Sheet: Sheet1
Protein Name	n_pixel	gft_score	svp_rank	pvalue	qvalue	tissue_module	FOV
reg001_cyc018_ch003_BCL-2	36554	8.49545	1	7.75835e-99	5.06424e-98	1	A1
reg001_cyc017_ch003_HLA-DR	39361	7.59292	3	5.2485e-100	4.52714e-99	1	A1
DAPI	40000	7.41685	4	5.2485e-100	4.52714e-99	1	A1
reg001_cyc025_ch003_CD45	37342	7.22446	6	5.743e-100	4.62343e-99	1	A1
reg001_cyc013_ch004_CD45RA	32281	6.95626	8	5.2485e-100	4.52714e-99	1	A1
reg001_cyc004_ch004_CCR6	36696	6.89961	9	5.2485e-100	4.52714e-99	1	A1
reg001_cyc016_ch003_CD57	35871	6.07688	15	2.20758e-85	1.1344e-84	1	A1
reg001_cyc004_ch003_TCR-g-d	38710	5.84391	18	5.2485e-100	4.52714e-99	1	A1
reg001_cyc010_ch003_CD20	39174	5.55863	23	5.2485e-100	4.52714e-99	1	A1
reg001_cyc005_ch004_CD2	36840	7.27313	5	5.2485e-100	4.52714e-99	2	A1
reg001_cyc013_ch003_EGFR	39439	7.21374	7	5.2485e-100	4.52714e-99	2	A1
reg001_cyc026_ch004_a-SMA	22536	5.87229	17	2.89464e-73	1.37079e-72	2	A1
reg001_cyc005_ch003_CD30	38583	5.70776	20	1.3198e-76	6.50517e-76	2	A1
reg001_cyc014_ch004_CD44	34038	5.61186	21	6.61471e-98	4.09631e-97	2	A1
reg001_cyc008_ch003_CD5	39260	4.13892	39	5.2485e-100	4.52714e-99	2	A1
reg001_cyc012_ch004_TCR-b	36952	3.83067	44	1.77252e-64	8.07721e-64	2	A1
reg001_cyc002_ch003_T-bet	38530	3.70901	45	5.2485e-100	4.52714e-99	2	A1
reg001_cyc009_ch004_PD-1	33992	8.24977	2	9.26196e-95	5.0839e-94	3	A1
reg001_cyc022_ch003_Vimentin	29299	5.94158	16	1.50909e-80	7.59314e-80	3	A1
reg001_cyc020_ch003_CD45RO	30889	5.58514	22	6.98948e-91	3.66972e-90	3	A1
reg001_cyc023_ch004_Podoplanin	32244	5.18833	26	5.2485e-100	4.52714e-99	3	A1
reg001_cyc019_ch003_CD7	34471	4.92643	29	1.27571e-70	5.92509e-70	3	A1
reg001_cyc007_ch003_CD4	34021	4.87698	30	1.23348e-97	7.26599e-97	3	A1
reg001_cyc011_ch003_CD11c	38526	4.26412	37	5.09152e-96	2.92782e-95	3	A1
reg001_cyc021_ch003_CD163	19481	2.75985	50	5.2485e-100	4.52714e-99	3	A1
reg001_cyc012_ch003_CD16	39115	6.0893	14	5.743e-100	4.62343e-99	4	A1
reg001_cyc015_ch003_CD69	38448	5.0387	28	1.2904e-99	9.44404e-99	4	A1
reg001_cyc014_ch003_CD206	28443	4.87239	31	3.24162e-98	2.06027e-97	4	A1
reg001_cyc021_ch004_CD68	34384	4.69709	33	7.52323e-100	5.86124e-99	4	A1
reg001_cyc003_ch004_Tim-3	27906	4.10802	41	3.83288e-91	2.05712e-90	4	A1
reg001_cyc024_ch004_MMP-9	36805	3.44479	48	1.84835e-99	1.27544e-98	4	A1
reg001_cyc003_ch003_FoxP3	38799	2.99398	49	1.04661e-74	5.05546e-74	4	A1
reg001_cyc001_ch004_Blank	40000	4.51428	34	1.84835e-99	1.27544e-98	5	A1
reg001_cyc027_ch004_Blank	40000	4.27565	36	5.2485e-100	4.52714e-99	5	A1
reg001_cyc001_ch003_Blank	40000	4.1633	38	5.2485e-100	4.52714e-99	5	A1
reg001_cyc027_ch003_Blank	40000	4.0211	43	5.2485e-100	4.52714e-99	5	A1
reg001_cyc022_ch004_Collaen IV	8966	2.0794	51	5.2485e-100	4.52714e-99	5	A1
reg001_cyc008_ch004_LAG-3	15890	1.86006	52	5.2485e-100	4.52714e-99	5	A1
reg001_cyc026_ch003_MCT	39988	1.40331	53	7.90442e-98	4.77261e-97	5	A1
reg001_cyc011_ch004_VISTA	37400	5.51745	25	2.08327e-95	1.1701e-94	6	A1
reg001_cyc025_ch004_CD162	34101	5.09498	27	5.2485e-100	4.52714e-99	6	A1
reg001_cyc006_ch004_MUC-1	36198	4.84606	32	5.2485e-100	4.52714e-99	6	A1
reg001_cyc010_ch004_IDO-1	33640	4.32422	35	5.2485e-100	4.52714e-99	6	A1
reg001_cyc024_ch003_CD31	21450	4.13343	40	5.2485e-100	4.52714e-99	6	A1
reg001_cyc006_ch003_PD-L1	38855	3.63826	46	5.2485e-100	4.52714e-99	6	A1
reg001_cyc019_ch004_CD11b	37667	6.2485	11	5.2485e-100	4.52714e-99	7	A1
reg001_cyc023_ch003_CD15	32107	6.1821	13	5.2485e-100	4.52714e-99	7	A1
reg001_cyc002_ch004_CD56	36927	5.80755	19	3.46406e-99	2.32396e-98	7	A1
reg001_cyc007_ch004_Granzyme B	9804	5.52641	24	5.2485e-100	4.52714e-99	7	A1
reg001_cyc015_ch004_CD8	31174	4.04917	42	1.17948e-99	8.902e-99	7	A1
reg001_cyc020_ch004_Cytokeratin	39026	6.34917	10	5.2485e-100	4.52714e-99	8	A1
reg001_cyc016_ch004_b-catenin	37154	6.20926	12	5.2485e-100	4.52714e-99	8	A1
reg001_cyc009_ch003_CD25	39384	3.63481	47	5.2485e-100	4.52714e-99	8	A1
reg001_cyc004_ch004_CCR6	37950	7.25394	3	1.92397e-97	1.32763e-96	1	A2
reg001_cyc018_ch003_BCL-2	38300	6.99095	5	5.2485e-100	5.5113e-99	1	A2
DAPI	40000	6.81397	6	1.92397e-97	1.32763e-96	1	A2
reg001_cyc010_ch003_CD20	39735	6.71864	7	5.2485e-100	5.5113e-99	1	A2
reg001_cyc013_ch004_CD45RA	36069	6.57262	8	9.00622e-100	8.7006e-99	1	A2
reg001_cyc025_ch003_CD45	37641	6.34865	10	5.2485e-100	5.5113e-99	1	A2
reg001_cyc022_ch003_Vimentin	30037	5.99805	15	1.22838e-81	6.05458e-81	1	A2
reg001_cyc004_ch003_TCR-g-d	39153	5.96058	16	6.05089e-98	4.71416e-97	1	A2
reg001_cyc012_ch004_TCR-b	38742	4.22713	34	1.51131e-90	8.48849e-90	1	A2
reg001_cyc006_ch004_MUC-1	36079	5.38876	18	5.2485e-100	5.5113e-99	2	A2
reg001_cyc020_ch004_Cytokeratin	36665	5.1562	20	5.2485e-100	5.5113e-99	2	A2
reg001_cyc009_ch003_CD25	39717	4.99735	23	5.2485e-100	5.5113e-99	2	A2
reg001_cyc019_ch004_CD11b	37019	4.40589	30	5.2485e-100	5.5113e-99	2	A2
reg001_cyc023_ch003_CD15	32470	4.29427	33	5.2485e-100	5.5113e-99	2	A2
reg001_cyc002_ch004_CD56	38620	4.15044	35	5.2485e-100	5.5113e-99	2	A2
reg001_cyc007_ch004_Granzyme B	10716	3.98546	38	5.2485e-100	5.5113e-99	2	A2
reg001_cyc014_ch003_CD206	31477	3.60923	43	5.2485e-100	5.5113e-99	2	A2
reg001_cyc026_ch004_a-SMA	27794	6.21118	11	9.10619e-69	4.31234e-68	3	A2
reg001_cyc019_ch003_CD7	37844	5.0317	22	8.29704e-91	4.88749e-90	3	A2
reg001_cyc003_ch003_FoxP3	39605	4.55043	27	1.65226e-93	9.9762e-93	3	A2
reg001_cyc007_ch003_CD4	36332	3.5258	45	2.41961e-99	2.08705e-98	3	A2
reg001_cyc015_ch004_CD8	30941	2.91422	47	1.62e-83	8.15119e-83	3	A2
reg001_cyc020_ch003_CD45RO	33370	2.7179	48	2.19245e-67	1.01829e-66	3	A2
reg001_cyc008_ch004_LAG-3	22362	1.50913	52	4.49293e-81	2.17023e-80	3	A2
reg001_cyc024_ch004_MMP-9	37913	4.82625	24	5.2485e-100	5.5113e-99	4	A2
reg001_cyc012_ch003_CD16	39605	4.31999	32	5.42262e-99	4.51604e-98	4	A2
reg001_cyc017_ch003_HLA-DR	39858	4.12484	37	5.2485e-100	5.5113e-99	4	A2
reg001_cyc015_ch003_CD69	38914	3.75868	41	5.2485e-100	5.5113e-99	4	A2
reg001_cyc021_ch004_CD68	38133	3.62553	42	2.08327e-95	1.35985e-94	4	A2
reg001_cyc003_ch004_Tim-3	32340	3.08563	46	1.4511e-98	1.16822e-97	4	A2
reg001_cyc021_ch003_CD163	30325	2.44921	49	1.12848e-97	8.5171e-97	4	A2
reg001_cyc009_ch004_PD-1	37687	7.03986	4	1.3873e-90	7.97754e-90	5	A2
reg001_cyc005_ch003_CD30	39597	6.54577	9	2.99966e-97	2.01241e-96	5	A2
reg001_cyc016_ch003_CD57	36442	5.61336	17	2.0371e-45	9.28291e-45	5	A2
reg001_cyc023_ch004_Podoplanin	33568	5.35121	19	5.2485e-100	5.5113e-99	5	A2
reg001_cyc014_ch004_CD44	35255	4.58617	26	5.2485e-100	5.5113e-99	5	A2
reg001_cyc011_ch003_CD11c	39178	4.12588	36	1.1664e-93	7.22321e-93	5	A2
reg001_cyc016_ch004_b-catenin	35306	4.69754	25	5.2485e-100	5.5113e-99	6	A2
reg001_cyc005_ch004_CD2	37202	3.92919	39	5.743e-100	5.77929e-99	6	A2
reg001_cyc013_ch003_EGFR	39776	3.8059	40	5.2485e-100	5.5113e-99	6	A2
reg001_cyc002_ch003_T-bet	39599	3.55784	44	5.2485e-100	5.5113e-99	6	A2
reg001_cyc008_ch003_CD5	39792	2.07898	51	5.2485e-100	5.5113e-99	6	A2
reg001_cyc026_ch003_MCT	39965	0.953301	53	5.2485e-100	5.5113e-99	6	A2
reg001_cyc027_ch004_Blank	40000	6.01424	13	4.97811e-89	2.67176e-88	7	A2
reg001_cyc001_ch004_Blank	40000	5.09298	21	6.88721e-86	3.53909e-85	7	A2
reg001_cyc027_ch003_Blank	40000	4.47608	28	3.87104e-90	2.12482e-89	7	A2
reg001_cyc001_ch003_Blank	40000	4.44777	29	1.26482e-88	6.64075e-88	7	A2
reg001_cyc022_ch004_Collaen IV	11195	2.20412	50	5.80783e-94	3.69128e-93	7	A2
reg001_cyc011_ch004_VISTA	34986	7.55446	1	1.23348e-97	9.02744e-97	8	A2
reg001_cyc025_ch004_CD162	37040	7.27268	2	1.41173e-99	1.31137e-98	8	A2
reg001_cyc010_ch004_IDO-1	35853	6.21005	12	5.2485e-100	5.5113e-99	8	A2
reg001_cyc006_ch003_PD-L1	39678	6.0125	14	5.2485e-100	5.5113e-99	8	A2
reg001_cyc024_ch003_CD31	23467	4.34953	31	2.2119e-99	1.97856e-98	8	A2
reg001_cyc007_ch003_CD4	38908	8.5558	6	5.2485e-100	8.45065e-99	1	A3
reg001_cyc019_ch003_CD7	39078	8.39555	9	2.02199e-99	2.44171e-98	1	A3
reg001_cyc018_ch003_BCL-2	38761	6.8774	19	5.2485e-100	8.45065e-99	1	A3
reg001_cyc011_ch004_VISTA	28031	6.52418	22	5.2485e-100	8.45065e-99	1	A3
reg001_cyc012_ch004_TCR-b	36359	5.83643	24	2.97279e-49	1.38072e-48	1	A3
reg001_cyc010_ch004_IDO-1	29004	5.49296	25	2.2119e-99	2.54386e-98	1	A3
reg001_cyc015_ch004_CD8	32645	5.26962	30	1.48484e-84	7.96921e-84	1	A3
reg001_cyc015_ch003_CD69	38197	4.68386	32	3.24162e-98	2.89964e-97	1	A3
reg001_cyc003_ch004_Tim-3	31662	4.16471	36	2.9608e-95	2.04309e-94	1	A3
reg001_cyc008_ch004_LAG-3	24214	1.99191	52	2.33983e-93	1.56974e-92	1	A3
reg001_cyc005_ch004_CD2	37523	10.5028	2	5.2485e-100	8.45065e-99	2	A3
reg001_cyc013_ch003_EGFR	38566	10.1574	3	5.2485e-100	8.45065e-99	2	A3
reg001_cyc025_ch003_CD45	38464	8.82362	5	5.2485e-100	8.45065e-99	2	A3
reg001_cyc006_ch003_PD-L1	38184	8.41143	8	2.02199e-99	2.44171e-98	2	A3
reg001_cyc004_ch003_TCR-g-d	39065	8.3254	10	5.2485e-100	8.45065e-99	2	A3
reg001_cyc004_ch004_CCR6	38053	8.2111	12	5.2485e-100	8.45065e-99	2	A3
reg001_cyc005_ch003_CD30	38044	7.61748	15	2.43749e-84	1.27977e-83	2	A3
reg001_cyc011_ch003_CD11c	38272	5.44702	26	1.35327e-96	1.08945e-95	2	A3
reg001_cyc023_ch003_CD15	35149	4.10767	37	2.02199e-99	2.44171e-98	3	A3
reg001_cyc001_ch003_Blank	40000	4.09083	38	1.21685e-92	7.94293e-92	3	A3
reg001_cyc006_ch004_MUC-1	20662	3.51513	44	7.11838e-84	3.65788e-83	3	A3
reg001_cyc001_ch004_Blank	40000	3.50346	45	1.3406e-85	7.52971e-85	3	A3
reg001_cyc027_ch004_Blank	40000	3.18868	46	6.70332e-74	3.304e-73	3	A3
reg001_cyc027_ch003_Blank	40000	3.16344	47	5.88756e-91	3.74195e-90	3	A3
reg001_cyc026_ch004_a-SMA	29937	2.38947	51	5.78983e-88	3.41058e-87	3	A3
reg001_cyc026_ch003_MCT	39739	1.56471	53	6.21169e-17	2.83061e-16	3	A3
reg001_cyc010_ch003_CD20	38168	10.7952	1	5.743e-100	8.66893e-99	4	A3
reg001_cyc008_ch003_CD5	38869	8.9239	4	5.2485e-100	8.45065e-99	4	A3
reg001_cyc013_ch004_CD45RA	36081	8.48401	7	5.2485e-100	8.45065e-99	4	A3
reg001_cyc017_ch003_HLA-DR	38788	8.2625	11	1.17948e-99	1.67567e-98	4	A3
reg001_cyc009_ch004_PD-1	33756	7.40755	16	5.56096e-96	4.33246e-95	4	A3
reg001_cyc016_ch003_CD57	37278	4.63768	33	5.2485e-100	8.45065e-99	4	A3
reg001_cyc014_ch004_CD44	35425	2.8714	48	5.44667e-90	3.28865e-89	4	A3
reg001_cyc024_ch003_CD31	20998	4.56136	34	5.93077e-99	5.72951e-98	5	A3
reg001_cyc021_ch004_CD68	32923	4.36368	35	7.95622e-97	6.62606e-96	5	A3
reg001_cyc025_ch004_CD162	23261	3.91217	39	5.2485e-100	8.45065e-99	5	A3
reg001_cyc007_ch004_Granzyme B	13377	3.8724	41	5.2485e-100	8.45065e-99	5	A3
reg001_cyc022_ch003_Vimentin	35077	3.63593	43	4.00998e-87	2.30589e-86	5	A3
reg001_cyc016_ch004_b-catenin	28947	2.84382	49	7.91188e-96	5.79045e-95	5	A3
reg001_cyc002_ch003_T-bet	38411	8.21093	13	2.89521e-99	3.17837e-98	6	A3
reg001_cyc009_ch003_CD25	38684	7.78308	14	6.98948e-91	4.32839e-90	6	A3
reg001_cyc003_ch003_FoxP3	38581	6.64516	20	5.13269e-77	2.58256e-76	6	A3
reg001_cyc012_ch003_CD16	39458	6.52822	21	3.46406e-99	3.48594e-98	6	A3
reg001_cyc020_ch003_CD45RO	35797	6.34946	23	7.91188e-96	5.79045e-95	6	A3
DAPI	39991	7.3489	17	5.2485e-100	8.45065e-99	7	A3
reg001_cyc024_ch004_MMP-9	34610	7.26283	18	3.16692e-99	3.32549e-98	7	A3
reg001_cyc002_ch004_CD56	35611	5.29464	28	1.34197e-95	9.53255e-95	7	A3
reg001_cyc019_ch004_CD11b	35099	5.28563	29	5.2485e-100	8.45065e-99	7	A3
reg001_cyc020_ch004_Cytokeratin	29303	3.77642	42	2.12888e-51	1.02832e-50	7	A3
reg001_cyc014_ch003_CD206	28796	5.31559	27	2.39879e-85	1.3167e-84	8	A3
reg001_cyc021_ch003_CD163	32905	5.14626	31	7.28171e-97	6.2809e-96	8	A3
reg001_cyc022_ch004_Collaen IV	18414	3.8756	40	3.33106e-51	1.57746e-50	8	A3
reg001_cyc023_ch004_Podoplanin	32760	2.82826	50	1.21351e-98	1.12724e-97	8	A3
reg001_cyc009_ch003_CD25	39536	4.76022	13	1.2289e-95	9.89333e-95	1	A4
reg001_cyc003_ch004_Tim-3	28160	4.75607	15	3.8418e-86	2.15781e-85	1	A4
reg001_cyc003_ch003_FoxP3	39307	4.75092	16	3.52934e-95	2.66373e-94	1	A4
reg001_cyc011_ch004_VISTA	26888	4.37364	19	8.87716e-92	5.64205e-91	1	A4
reg001_cyc019_ch003_CD7	39633	4.01641	22	5.53503e-98	5.57e-97	1	A4
reg001_cyc007_ch003_CD4	39161	3.56509	28	5.2485e-100	1.15236e-98	1	A4
reg001_cyc015_ch004_CD8	28143	3.00975	39	9.03963e-91	5.45805e-90	1	A4
reg001_cyc011_ch003_CD11c	39577	2.98415	40	1.12534e-95	9.37203e-95	1	A4
reg001_cyc010_ch004_IDO-1	30205	2.44566	48	5.82657e-69	2.93169e-68	1	A4
reg001_cyc008_ch004_LAG-3	24880	2.25145	51	2.01135e-21	9.34182e-21	1	A4
reg001_cyc025_ch004_CD162	18961	3.65013	27	5.2485e-100	1.15236e-98	2	A4
reg001_cyc007_ch004_Granzyme B	5739	3.46038	31	9.26938e-65	4.56879e-64	2	A4
reg001_cyc019_ch004_CD11b	39129	3.34164	33	2.64685e-94	1.77572e-93	2	A4
reg001_cyc026_ch004_a-SMA	32357	2.86134	41	4.71544e-84	2.58831e-83	2	A4
reg001_cyc023_ch003_CD15	36692	2.58204	47	6.70332e-74	3.51948e-73	2	A4
reg001_cyc022_ch004_Collaen IV	9921	2.3217	49	1.68959e-99	2.91473e-98	2	A4
reg001_cyc024_ch003_CD31	7157	1.36414	52	9.44491e-98	9.1244e-97	2	A4
reg001_cyc012_ch004_TCR-b	39640	4.91713	12	9.67618e-92	5.9922e-91	3	A4
reg001_cyc005_ch004_CD2	39787	4.7069	17	5.10813e-97	4.56925e-96	3	A4
reg001_cyc005_ch003_CD30	39612	3.79049	26	2.10276e-97	1.95327e-96	3	A4
reg001_cyc014_ch003_CD206	25651	3.39023	32	7.19004e-70	3.69471e-69	3	A4
reg001_cyc016_ch003_CD57	39012	2.75131	46	1.64945e-64	7.96739e-64	3	A4
reg001_cyc006_ch003_PD-L1	39497	2.26118	50	5.2485e-100	1.15236e-98	3	A4
reg001_cyc018_ch003_BCL-2	38825	5.59052	4	5.2485e-100	1.15236e-98	4	A4
reg001_cyc013_ch003_EGFR	39816	4.59802	18	5.2485e-100	1.15236e-98	4	A4
DAPI	40000	4.09173	20	5.2485e-100	1.15236e-98	4	A4
reg001_cyc024_ch004_MMP-9	38180	3.89229	23	1.75868e-83	9.43887e-83	4	A4
reg001_cyc004_ch004_CCR6	39788	3.87535	24	5.2485e-100	1.15236e-98	4	A4
reg001_cyc004_ch003_TCR-g-d	39743	3.79789	25	2.64677e-99	3.99524e-98	4	A4
reg001_cyc020_ch004_Cytokeratin	29797	3.54544	29	5.2485e-100	1.15236e-98	5	A4
reg001_cyc021_ch004_CD68	34494	3.23704	35	2.2223e-94	1.53349e-93	5	A4
reg001_cyc016_ch004_b-catenin	29832	3.06746	38	5.2485e-100	1.15236e-98	5	A4
reg001_cyc023_ch004_Podoplanin	39312	2.79752	44	2.41961e-99	3.89583e-98	5	A4
reg001_cyc022_ch003_Vimentin	35359	2.79077	45	1.63046e-88	9.60445e-88	5	A4
reg001_cyc021_ch003_CD163	29534	7.3522	1	3.52934e-95	2.66373e-94	6	A4
reg001_cyc002_ch003_T-bet	39514	6.81583	2	7.52323e-100	1.51415e-98	6	A4
reg001_cyc012_ch003_CD16	39707	6.48417	3	1.51455e-93	9.88616e-93	6	A4
reg001_cyc002_ch004_CD56	39172	5.18747	9	1.58677e-98	1.82491e-97	6	A4
reg001_cyc015_ch003_CD69	38740	4.03568	21	1.32701e-98	1.60248e-97	6	A4
reg001_cyc001_ch003_Blank	40000	5.45985	6	4.14437e-99	5.56073e-98	7	A4
reg001_cyc027_ch003_Blank	40000	5.28856	7	2.89521e-99	4.11318e-98	7	A4
reg001_cyc027_ch004_Blank	40000	5.12447	10	6.48642e-99	8.24514e-98	7	A4
reg001_cyc001_ch004_Blank	40000	5.00247	11	2.2683e-98	2.38188e-97	7	A4
reg001_cyc006_ch004_MUC-1	20415	3.52594	30	9.26196e-95	6.57916e-94	7	A4
reg001_cyc008_ch003_CD5	39777	5.57341	5	5.09152e-96	4.39173e-95	8	A4
reg001_cyc009_ch004_PD-1	39629	5.19617	8	5.2485e-100	1.15236e-98	8	A4
reg001_cyc020_ch003_CD45RO	36966	3.09795	36	5.2485e-100	1.15236e-98	8	A4
reg001_cyc014_ch004_CD44	38739	2.82818	43	8.67249e-52	4.10696e-51	8	A4
reg001_cyc010_ch003_CD20	39953	4.75822	14	1.89724e-98	2.0828e-97	9	A4
reg001_cyc025_ch003_CD45	39827	3.32748	34	1.73071e-87	9.95224e-87	9	A4
reg001_cyc013_ch004_CD45RA	39866	3.09178	37	5.47355e-95	4.00591e-94	9	A4
reg001_cyc017_ch003_HLA-DR	39957	2.82963	42	1.54444e-99	2.86928e-98	9	A4
reg001_cyc012_ch003_CD16	38385	11.8654	1	1.84835e-99	2.12574e-98	1	A5
reg001_cyc019_ch003_CD7	39035	9.2961	3	2.2119e-99	2.32265e-98	1	A5
reg001_cyc002_ch003_T-bet	39465	9.14274	4	2.29811e-97	1.63245e-96	1	A5
reg001_cyc003_ch003_FoxP3	36171	8.0306	7	9.89376e-90	5.31001e-89	1	A5
reg001_cyc012_ch004_TCR-b	37973	6.59556	15	1.84835e-99	2.12574e-98	1	A5
reg001_cyc005_ch004_CD2	38729	6.03813	24	5.2485e-100	9.75075e-99	1	A5
reg001_cyc005_ch003_CD30	38351	4.96108	34	2.08327e-95	1.22718e-94	1	A5
reg001_cyc013_ch003_EGFR	39039	6.74037	14	5.2485e-100	9.75075e-99	2	A5
reg001_cyc004_ch004_CCR6	39169	6.58486	16	5.2485e-100	9.75075e-99	2	A5
reg001_cyc025_ch003_CD45	39527	6.36999	18	1.34822e-97	1.01755e-96	2	A5
reg001_cyc018_ch003_BCL-2	38444	6.08708	22	1.41173e-99	1.8942e-98	2	A5
reg001_cyc004_ch003_TCR-g-d	39251	5.95014	26	5.2485e-100	9.75075e-99	2	A5
reg001_cyc002_ch004_CD56	34450	4.11696	41	1.1097e-98	9.92629e-98	2	A5
DAPI	40000	3.80342	43	5.2485e-100	9.75075e-99	2	A5
reg001_cyc007_ch004_Granzyme B	10085	4.89795	35	4.67466e-97	3.13613e-96	3	A5
reg001_cyc025_ch004_CD162	18779	4.20772	39	5.2485e-100	9.75075e-99	3	A5
reg001_cyc022_ch003_Vimentin	31383	3.35203	47	1.7956e-89	9.42756e-89	3	A5
reg001_cyc024_ch003_CD31	18797	3.08475	49	2.2119e-99	2.32265e-98	3	A5
reg001_cyc006_ch003_PD-L1	38338	2.58926	50	5.2485e-100	9.75075e-99	3	A5
reg001_cyc008_ch004_LAG-3	16898	2.28329	51	1.39217e-80	6.46598e-80	3	A5
reg001_cyc023_ch003_CD15	38060	1.70423	52	5.2485e-100	9.75075e-99	3	A5
reg001_cyc010_ch003_CD20	38063	10.7894	2	5.2485e-100	9.75075e-99	4	A5
reg001_cyc023_ch004_Podoplanin	32042	8.54154	5	4.59264e-95	2.64094e-94	4	A5
reg001_cyc024_ch004_MMP-9	35770	8.2313	6	1.2289e-95	7.81053e-95	4	A5
reg001_cyc017_ch003_HLA-DR	38190	7.75024	9	1.90792e-95	1.15198e-94	4	A5
reg001_cyc013_ch004_CD45RA	38834	7.00031	12	4.63125e-98	3.72841e-97	4	A5
reg001_cyc020_ch004_Cytokeratin	31045	5.89769	27	3.91473e-97	2.70135e-96	4	A5
reg001_cyc027_ch003_Blank	40000	6.34855	19	5.2485e-100	9.75075e-99	5	A5
reg001_cyc001_ch004_Blank	40000	6.22802	20	7.52323e-100	1.21132e-98	5	A5
reg001_cyc027_ch004_Blank	40000	6.20582	21	1.1097e-98	9.92629e-98	5	A5
reg001_cyc001_ch003_Blank	40000	5.97245	25	3.46406e-99	3.48594e-98	5	A5
reg001_cyc006_ch004_MUC-1	14226	5.36113	31	1.44712e-72	6.59442e-72	5	A5
reg001_cyc021_ch003_CD163	32950	4.43822	37	5.54317e-83	2.73217e-82	5	A5
reg001_cyc008_ch003_CD5	39220	7.66341	10	5.743e-100	9.90735e-99	6	A5
reg001_cyc009_ch004_PD-1	35134	6.04199	23	5.2485e-100	9.75075e-99	6	A5
reg001_cyc016_ch003_CD57	37078	5.26392	33	5.2485e-100	9.75075e-99	6	A5
reg001_cyc019_ch004_CD11b	31563	4.13068	40	3.54411e-98	2.95159e-97	6	A5
reg001_cyc014_ch004_CD44	37896	3.61042	45	7.45635e-88	3.83155e-87	6	A5
reg001_cyc026_ch003_MCT	39894	1.1766	53	5.09152e-96	3.32347e-95	6	A5
reg001_cyc009_ch003_CD25	38808	6.80675	13	1.17948e-99	1.7804e-98	7	A5
reg001_cyc011_ch003_CD11c	37687	6.479	17	8.34324e-90	4.57961e-89	7	A5
reg001_cyc011_ch004_VISTA	27748	5.6407	28	2.64723e-84	1.33198e-83	7	A5
reg001_cyc010_ch004_IDO-1	27738	5.62008	29	7.094e-99	6.85326e-98	7	A5
reg001_cyc020_ch003_CD45RO	34186	5.54736	30	5.2485e-100	9.75075e-99	7	A5
reg001_cyc022_ch004_Collaen IV	15113	4.70639	36	8.64048e-98	6.73167e-97	8	A5
reg001_cyc016_ch004_b-catenin	27782	4.37712	38	1.34197e-95	8.31043e-95	8	A5
reg001_cyc015_ch003_CD69	36284	3.91871	42	1.68959e-99	2.12574e-98	8	A5
reg001_cyc014_ch003_CD206	23499	3.59038	46	2.2239e-82	1.05315e-81	8	A5
reg001_cyc026_ch004_a-SMA	31366	3.12576	48	1.60454e-82	7.75046e-82	8	A5
reg001_cyc007_ch003_CD4	38805	8.0305	8	1.2904e-99	1.83325e-98	9	A5
reg001_cyc015_ch004_CD8	31329	7.30355	11	1.47361e-97	1.07849e-96	9	A5
reg001_cyc003_ch004_Tim-3	21135	5.29267	32	2.71173e-98	2.33903e-97	9	A5
reg001_cyc021_ch004_CD68	32542	3.77728	44	5.88756e-91	3.30684e-90	9	A5
reg001_cyc010_ch003_CD20	36841	11.0521	1	5.2485e-100	1.2676e-98	1	A6
reg001_cyc025_ch003_CD45	38870	9.63541	2	8.48476e-99	8.53837e-98	1	A6
reg001_cyc017_ch003_HLA-DR	38074	8.78137	4	3.78901e-99	4.15958e-98	1	A6
reg001_cyc013_ch004_CD45RA	36548	8.57794	5	3.24162e-98	2.69967e-97	1	A6
reg001_cyc004_ch003_TCR-g-d	38247	7.65809	7	3.78901e-99	4.15958e-98	1	A6
reg001_cyc004_ch004_CCR6	37516	7.52243	9	3.16692e-99	3.82431e-98	1	A6
reg001_cyc018_ch003_BCL-2	30752	7.45621	10	9.85371e-100	1.83064e-98	1	A6
reg001_cyc005_ch003_CD30	36793	7.29213	11	6.61471e-98	5.3252e-97	1	A6
reg001_cyc013_ch003_EGFR	38343	7.25524	12	5.2485e-100	1.2676e-98	1	A6
reg001_cyc005_ch004_CD2	36853	7.21214	13	5.2485e-100	1.2676e-98	1	A6
reg001_cyc002_ch003_T-bet	38180	6.97968	14	1.32701e-98	1.23267e-97	1	A6
DAPI	40000	6.40694	17	1.41173e-99	2.19415e-98	1	A6
reg001_cyc003_ch003_FoxP3	37182	6.04212	20	6.49067e-85	3.73238e-84	1	A6
reg001_cyc012_ch004_TCR-b	35253	5.81425	23	9.43622e-96	6.51143e-95	1	A6
reg001_cyc012_ch003_CD16	39499	5.60056	29	1.21351e-98	1.17233e-97	1	A6
reg001_cyc023_ch004_Podoplanin	31300	9.39811	3	5.2485e-100	1.2676e-98	2	A6
reg001_cyc019_ch004_CD11b	30972	7.84189	6	5.2485e-100	1.2676e-98	2	A6
reg001_cyc008_ch003_CD5	38230	7.58752	8	5.2485e-100	1.2676e-98	2	A6
reg001_cyc009_ch003_CD25	37167	6.72448	15	1.2904e-99	2.19415e-98	2	A6
reg001_cyc009_ch004_PD-1	30811	6.06373	19	5.2485e-100	1.2676e-98	2	A6
reg001_cyc006_ch003_PD-L1	35853	5.69781	26	1.54444e-99	2.19415e-98	2	A6
reg001_cyc002_ch004_CD56	33622	5.6027	28	5.2485e-100	1.2676e-98	2	A6
reg001_cyc016_ch003_CD57	33500	5.44904	31	2.64677e-99	3.55133e-98	2	A6
reg001_cyc011_ch003_CD11c	34524	5.15368	32	4.71544e-84	2.6485e-83	2	A6
reg001_cyc024_ch004_MMP-9	26224	4.45271	40	1.54444e-99	2.19415e-98	2	A6
reg001_cyc014_ch004_CD44	35684	3.15676	48	5.2485e-100	1.2676e-98	2	A6
reg001_cyc011_ch004_VISTA	18362	5.86519	22	6.66427e-97	4.87736e-96	3	A6
reg001_cyc025_ch004_CD162	16923	5.72988	24	2.42262e-87	1.50026e-86	3	A6
reg001_cyc020_ch004_Cytokeratin	25825	5.72242	25	5.11434e-42	2.37538e-41	3	A6
reg001_cyc016_ch004_b-catenin	21863	5.60443	27	8.23147e-100	1.8073e-98	3	A6
reg001_cyc006_ch004_MUC-1	17752	4.88343	36	1.01796e-36	4.63875e-36	3	A6
reg001_cyc015_ch003_CD69	32115	4.17265	41	7.95622e-97	5.65164e-96	3	A6
reg001_cyc021_ch004_CD68	31968	3.88969	42	9.44491e-98	7.35839e-97	3	A6
reg001_cyc023_ch003_CD15	34555	3.8621	43	3.16692e-99	3.82431e-98	3	A6
reg001_cyc007_ch004_Granzyme B	3585	3.5111	45	6.8539e-92	4.47386e-91	3	A6
reg001_cyc008_ch004_LAG-3	20615	1.33837	53	1.56706e-81	8.2276e-81	3	A6
reg001_cyc014_ch003_CD206	24252	6.00419	21	1.92397e-97	1.4521e-96	4	A6
reg001_cyc024_ch003_CD31	16849	3.65252	44	5.18194e-78	2.60734e-77	4	A6
reg001_cyc022_ch004_Collaen IV	12635	3.32334	47	9.00622e-100	1.81262e-98	4	A6
reg001_cyc003_ch004_Tim-3	23409	2.94772	49	5.60908e-87	3.38671e-86	4	A6
reg001_cyc022_ch003_Vimentin	29392	2.93558	50	7.094e-99	7.4492e-98	4	A6
reg001_cyc026_ch004_a-SMA	19802	2.30117	51	5.2485e-100	1.2676e-98	4	A6
reg001_cyc026_ch003_MCT	39901	1.53561	52	2.96489e-98	2.55739e-97	4	A6
reg001_cyc007_ch003_CD4	33681	6.50286	16	2.71173e-98	2.42566e-97	5	A6
reg001_cyc019_ch003_CD7	30790	6.09426	18	4.21614e-90	2.67965e-89	5	A6
reg001_cyc020_ch003_CD45RO	23622	5.13478	33	4.08413e-78	2.09869e-77	5	A6
reg001_cyc015_ch004_CD8	18992	4.90135	35	9.72116e-44	4.60356e-43	5	A6
reg001_cyc010_ch004_IDO-1	25492	4.61455	39	4.68838e-93	3.14533e-92	5	A6
reg001_cyc001_ch003_Blank	40000	5.45176	30	1.36277e-82	7.31403e-82	6	A6
reg001_cyc021_ch003_CD163	22738	4.92181	34	3.8418e-86	2.26307e-85	6	A6
reg001_cyc001_ch004_Blank	40000	4.80283	37	1.64993e-68	8.13236e-68	6	A6
reg001_cyc027_ch003_Blank	40000	4.61799	38	3.6802e-83	2.02007e-82	6	A6
reg001_cyc027_ch004_Blank	40000	3.45781	46	1.22214e-65	5.90332e-65	6	A6
