## Supplementary material for "Spatial omics representation and functional tissue module inference using graph Fourier transform": Supp Table 20

### Sheet: Sheet1
Cell type	Number of pixels	Percentage	FOV	TM	Assignment
B	8440	0.5798	A1	1	GC and B follicle
CD4	980	0.0673	A1	1	GC and B follicle
CD8	143	0.0098	A1	1	GC and B follicle
DC	480	0.033	A1	1	GC and B follicle
Endothelial	447	0.0307	A1	1	GC and B follicle
Epithelial	1871	0.1285	A1	1	GC and B follicle
Lymphatic	866	0.0595	A1	1	GC and B follicle
M1	685	0.0471	A1	1	GC and B follicle
M2	54	0.0037	A1	1	GC and B follicle
Neutrophil	445	0.0306	A1	1	GC and B follicle
Treg	143	0.0098	A1	1	GC and B follicle
B	937	0.2592	A1	3	T cell zone
CD4	649	0.1795	A1	3	T cell zone
CD8	89	0.0246	A1	3	T cell zone
DC	266	0.0736	A1	3	T cell zone
Endothelial	196	0.0542	A1	3	T cell zone
Epithelial	173	0.0479	A1	3	T cell zone
Lymphatic	370	0.1024	A1	3	T cell zone
M1	533	0.1474	A1	3	T cell zone
M2	53	0.0147	A1	3	T cell zone
Neutrophil	239	0.0661	A1	3	T cell zone
Treg	103	0.0285	A1	3	T cell zone
B	10084	0.5825	A2	1	GC and B follicle
CD4	2200	0.1271	A2	1	GC and B follicle
CD8	346	0.02	A2	1	GC and B follicle
DC	312	0.018	A2	1	GC and B follicle
Endothelial	872	0.0504	A2	1	GC and B follicle
Epithelial	528	0.0305	A2	1	GC and B follicle
Lymphatic	1341	0.0775	A2	1	GC and B follicle
M1	988	0.0571	A2	1	GC and B follicle
M2	132	0.0076	A2	1	GC and B follicle
Neutrophil	254	0.0147	A2	1	GC and B follicle
Treg	252	0.0146	A2	1	GC and B follicle
B	343	0.1508	A2	3	T cell zone
CD4	1094	0.4809	A2	3	T cell zone
CD8	165	0.0725	A2	3	T cell zone
DC	36	0.0158	A2	3	T cell zone
Endothelial	62	0.0273	A2	3	T cell zone
Epithelial	82	0.036	A2	3	T cell zone
Lymphatic	175	0.0769	A2	3	T cell zone
M1	77	0.0338	A2	3	T cell zone
M2	15	0.0066	A2	3	T cell zone
Neutrophil	3	0.0013	A2	3	T cell zone
Treg	218	0.0958	A2	3	T cell zone
B	45	0.0044	A3	1	T cell zone
CD4	7849	0.7716	A3	1	T cell zone
CD8	1530	0.1504	A3	1	T cell zone
DC	53	0.0052	A3	1	T cell zone
Endothelial	322	0.0317	A3	1	T cell zone
Epithelial	0	0	A3	1	T cell zone
Lymphatic	76	0.0075	A3	1	T cell zone
M1	8	0.0008	A3	1	T cell zone
M2	46	0.0045	A3	1	T cell zone
Neutrophil	17	0.0017	A3	1	T cell zone
Treg	225	0.0221	A3	1	T cell zone
B	5550	0.5208	A3	4	GC and B follicle
CD4	3517	0.33	A3	4	GC and B follicle
CD8	387	0.0363	A3	4	GC and B follicle
DC	454	0.0426	A3	4	GC and B follicle
Endothelial	273	0.0256	A3	4	GC and B follicle
Epithelial	0	0	A3	4	GC and B follicle
Lymphatic	33	0.0031	A3	4	GC and B follicle
M1	236	0.0221	A3	4	GC and B follicle
M2	86	0.0081	A3	4	GC and B follicle
Neutrophil	3	0.0003	A3	4	GC and B follicle
Treg	117	0.011	A3	4	GC and B follicle
B	1041	0.1672	A4	1	T cell zone
CD4	3768	0.6051	A4	1	T cell zone
CD8	112	0.018	A4	1	T cell zone
DC	711	0.1142	A4	1	T cell zone
Endothelial	86	0.0138	A4	1	T cell zone
Epithelial	0	0	A4	1	T cell zone
Lymphatic	65	0.0104	A4	1	T cell zone
M1	257	0.0413	A4	1	T cell zone
M2	0	0	A4	1	T cell zone
Neutrophil	14	0.0022	A4	1	T cell zone
Treg	173	0.0278	A4	1	T cell zone
B	3293	0.428	A4	8	GC
CD4	3560	0.4627	A4	8	GC
CD8	57	0.0074	A4	8	GC
DC	343	0.0446	A4	8	GC
Endothelial	51	0.0066	A4	8	GC
Epithelial	0	0	A4	8	GC
Lymphatic	185	0.024	A4	8	GC
M1	156	0.0203	A4	8	GC
M2	0	0	A4	8	GC
Neutrophil	2	0.0003	A4	8	GC
Treg	47	0.0061	A4	8	GC
B	7640	0.7012	A4	9	B follicle
CD4	2024	0.1858	A4	9	B follicle
CD8	38	0.0035	A4	9	B follicle
DC	593	0.0544	A4	9	B follicle
Endothelial	111	0.0102	A4	9	B follicle
Epithelial	0	0	A4	9	B follicle
Lymphatic	269	0.0247	A4	9	B follicle
M1	184	0.0169	A4	9	B follicle
M2	0	0	A4	9	B follicle
Neutrophil	5	0.0005	A4	9	B follicle
Treg	32	0.0029	A4	9	B follicle
B	7179	0.7097	A5	4	B follicle
CD4	2005	0.1982	A5	4	B follicle
CD8	328	0.0324	A5	4	B follicle
DC	82	0.0081	A5	4	B follicle
Endothelial	82	0.0081	A5	4	B follicle
Epithelial	0	0	A5	4	B follicle
Lymphatic	66	0.0065	A5	4	B follicle
M1	270	0.0267	A5	4	B follicle
M2	71	0.007	A5	4	B follicle
Neutrophil	1	0.0001	A5	4	B follicle
Treg	29	0.0029	A5	4	B follicle
B	4717	0.558	A5	6	GC
CD4	2617	0.3096	A5	6	GC
CD8	437	0.0517	A5	6	GC
DC	76	0.009	A5	6	GC
Endothelial	127	0.015	A5	6	GC
Epithelial	6	0.0007	A5	6	GC
Lymphatic	34	0.004	A5	6	GC
M1	289	0.0342	A5	6	GC
M2	63	0.0075	A5	6	GC
Neutrophil	2	0.0002	A5	6	GC
Treg	61	0.0072	A5	6	GC
B	464	0.0486	A5	9	T cell zone
CD4	6295	0.6598	A5	9	T cell zone
CD8	1868	0.1958	A5	9	T cell zone
DC	69	0.0072	A5	9	T cell zone
Endothelial	315	0.033	A5	9	T cell zone
Epithelial	0	0	A5	9	T cell zone
Lymphatic	13	0.0014	A5	9	T cell zone
M1	231	0.0242	A5	9	T cell zone
M2	99	0.0104	A5	9	T cell zone
Neutrophil	7	0.0007	A5	9	T cell zone
Treg	167	0.0175	A5	9	T cell zone
B	19562	0.7398	A6	1	B follicle
CD4	2832	0.1071	A6	1	B follicle
CD8	293	0.0111	A6	1	B follicle
DC	436	0.0165	A6	1	B follicle
Endothelial	940	0.0356	A6	1	B follicle
Epithelial	108	0.0041	A6	1	B follicle
Lymphatic	154	0.0058	A6	1	B follicle
M1	1171	0.0443	A6	1	B follicle
M2	610	0.0231	A6	1	B follicle
Neutrophil	20	0.0008	A6	1	B follicle
Treg	153	0.0058	A6	1	B follicle
B	9337	0.7036	A6	2	GC
CD4	1526	0.115	A6	2	GC
CD8	57	0.0043	A6	2	GC
DC	309	0.0233	A6	2	GC
Endothelial	450	0.0339	A6	2	GC
Epithelial	92	0.0069	A6	2	GC
Lymphatic	133	0.01	A6	2	GC
M1	918	0.0692	A6	2	GC
M2	319	0.024	A6	2	GC
Neutrophil	14	0.0011	A6	2	GC
Treg	53	0.004	A6	2	GC
B	449	0.1847	A6	5	T cell zone
CD4	1300	0.5348	A6	5	T cell zone
CD8	198	0.0814	A6	5	T cell zone
DC	47	0.0193	A6	5	T cell zone
Endothelial	84	0.0346	A6	5	T cell zone
Epithelial	5	0.0021	A6	5	T cell zone
Lymphatic	8	0.0033	A6	5	T cell zone
M1	93	0.0383	A6	5	T cell zone
M2	115	0.0473	A6	5	T cell zone
Neutrophil	2	0.0008	A6	5	T cell zone
Treg	115	0.0473	A6	5	T cell zone
